# Parallel CRISPR screens reveal pathways controlling the cell surface levels of the attractant receptor FPR1

**DOI:** 10.1101/2025.04.21.649864

**Authors:** Emel Akdoğan, Stefan M. Lundgren, Roarke A. Kamber, Michael C. Bassik, Sean R. Collins

## Abstract

Levels of receptors on the cell surface control the sensitivity of immune cells, which is central to achieving effective responses while avoiding inflammatory diseases. The chemoattractant receptor FPR1 activates strong chemotactic and cytotoxic responses in neutrophils. While its precise regulation is critical for appropriate responses, the mechanisms controlling its cell surface levels remain unclear. Here, we investigated the roles of both classic and unknown regulators. First, we found that multiple G protein-coupled receptor kinases (GRK2, GRK3, and GRK6), and both β-arrestin1 and 2 are important for FPR1 internalization. However, FPR1 uses multiple endocytic pathways, as cells lacking β-arrestins have strong, but incomplete defects in FPR1 internalization. Moreover, we performed two parallel genome-wide CRISPR/Cas9 screens for the regulators of FPR1 surface expression and internalization in a neutrophil-like cell line. These screens identified regulators of FPR1 surface expression, recycling, and endocytosis. We identified the formin mDia1 and the small GTPase Arf6 as specific regulators of FPR1 internalization, and we confirmed these phenotypes using chemical inhibitors in primary human neutrophils. Furthermore, our data indicates that Arf6 contributes to the β-arrestin-independent pathway. Collectively, our results clarify the contributions of GRKs and β-arrestins in FPR1 internalization, indicate that internalization involves multiple compensatory routes, and uncover previously unidentified regulators of FPR1 biogenesis and trafficking, providing new mechanistic insight into these processes.
