## Supplemental Table 2 for "Parallel CRISPR screens reveal pathways controlling the cell surface levels of the attractant receptor FPR1"

### Sheet: Sheet1
ID	Gene	Adjusted p-value	Basal Pscore	Basal CLO	Basal Effect Size
8127	SAMD1	8.40243e-28	-31.3877	-376.948	-5.42192
10080	SPPL3	4.20122e-28	-31.3877	-290.348	-4.40168
12027	KMT2D	2.80081e-28	-31.3877	-248.607	-4.74322
12147	MLST8	2.10061e-28	-31.3877	-689.882	-5.45672
12850	FPR1	1.68049e-28	-31.3877	-732.168	-6.61821
15989	USP7	1.40041e-28	-31.3877	-381.585	-7.51161
20024	RP11-45M22.4	1.20035e-28	-31.3877	-717.302	-5.9632
11249	RICTOR	6.184e-28	-30.6178	-292.118	-4.45997
1022	ROCK1	8.29372e-28	-30.4391	-138.243	-2.09189
4385	PCGF1	1.80237e-27	-30.0563	-451.419	-3.4499
10010	PAXIP1	3.41127e-27	-29.7378	-148.186	-4.47564
1369	TM9SF3	3.64706e-27	-29.671	-147.802	-3.21873
10559	EMC10	3.36652e-27	-29.671	-134.096	-2.47177
9848	RRAGA	4.14273e-27	-29.5487	-241.699	-5.2201
5845	CANX	6.08303e-27	-29.3519	-484.442	-4.80957
14167	RIC8A	5.82234e-27	-29.3429	-224.055	-3.46236
7999	PDPK1	9.3494e-27	-29.1109	-256.721	-5.00628
2926	INTS10	2.1393e-26	-28.7266	-133.086	-5.26944
6841	IL6ST	3.27083e-26	-28.5187	-279.547	-5.20493
14319	ZBTB7A	3.95653e-26	-28.4138	-671.296	-4.71771
12239	HIST1H1E	4.94973e-26	-28.2953	-254.378	-3.42867
8164	AKT1	5.96536e-26	-28.1941	-104.001	-1.82303
14957	ALG12	8.48698e-26	-28.0217	-172.145	-3.52787
9501	MBNL1	8.51063e-26	-28.002	-152.383	-4.1346
12307	STAT3	9.01513e-26	-27.9592	-250.043	-5.09794
3641	LAMTOR3	1.52754e-25	-27.7132	-292.043	-3.68471
8854	KDM6A	2.61034e-25	-27.4641	-254.934	-5.01587
4201	CSNK1A1	2.68624e-25	-27.4358	-760.572	-6.00533
1204	STK10	3.76212e-25	-27.2743	-155.285	-1.47883
2605	ELF4	1.14543e-24	-26.7761	-160.757	-2.81631
6179	PRKCSH	1.86491e-24	-26.5501	-149.947	-4.18967
4502	ARID3A	2.44243e-24	-26.4192	-204.116	-3.25646
8297	FCGR2A	3.55368e-24	-26.2429	-330.181	-6.36543
4568	LAMTOR2	5.79086e-24	-26.0179	-130.825	-5.30973
16058	HIST1H1C	6.34216e-24	-25.9658	-201.231	-3.54551
4733	RPS6KA1	6.79104e-24	-25.9239	-119.577	-2.08753
10803	MEMO1	7.74567e-24	-25.8549	-132.991	-3.23787
4888	MAPKAP1	7.68898e-24	-25.8465	-397.431	-4.68947
10793	WDR26	1.18428e-23	-25.6476	-151.485	-2.07442
4738	ARID1A	1.16704e-23	-25.643	-200.122	-3.9977
10448	IL6R	1.15681e-23	-25.6361	-259.548	-4.68846
6405	MGAT1	1.85019e-23	-25.4217	-138.706	-3.1966
2627	MAGT1	2.31807e-23	-25.3135	-76.2674	-3.37128
9312	IPMK	3.99792e-23	-25.0668	-106.681	-3.30012
4982	GNA13	4.05888e-23	-25.0505	-85.6876	-1.98693
10664	JAK1	4.17014e-23	-25.0292	-121.933	-2.10158
2063	SIRT1	5.55266e-23	-24.8955	-91.4515	-2.73429
3	DPM1	3.37102e-22	-24.1031	-139.718	-4.09775
10047	DYRK1A	3.91817e-22	-24.0289	-158.61	-5.27682
13003	RGS19	4.72964e-22	-23.9383	-102.061	-2.64494
6392	TBC1D5	6.55331e-22	-23.7881	-81.2257	-2.3219
6085	MPDU1	6.56239e-22	-23.7791	-170.386	-3.99176
13126	CEBPB	9.4415e-22	-23.6128	-58.3401	-2.16477
9384	FLI1	1.47699e-21	-23.4104	-96.0542	-4.58031
7817	RB1	1.78859e-21	-23.3193	-83.5665	-2.33949
8856	MSN	1.95496e-21	-23.2728	-103.319	-1.98064
13601	LARP7	2.72552e-21	-23.1208	-135.442	-2.84413
17153	NCOA6	2.80483e-21	-23.1008	-88.4776	-3.39274
3041	AKT2	3.22374e-21	-23.0329	-52.1278	-1.42438
10442	ZBTB7B	5.23937e-21	-22.8147	-424.583	-3.52408
11788	TMX3	6.81145e-21	-22.6936	-199.202	-5.34748
1841	GANAB	7.20345e-21	-22.6622	-168.255	-5.42045
12364	ANKRD49	8.96495e-21	-22.5602	-422.192	-7.49469
8253	LMO4	9.95694e-21	-22.5078	-89.1517	-3.23084
9745	FLCN	1.09979e-20	-22.4579	-476.335	-6.01242
476	SLC39A9	1.3164e-20	-22.3732	-76.6049	-3.1324
1069	VPS35	1.4406e-20	-22.3275	-289.717	-5.41592
8806	C7orf26	2.16444e-20	-22.1443	-114.222	-3.32348
4556	HDAC1	2.1904e-20	-22.1328	-71.8287	-2.70467
16610	VKORC1L1	2.69012e-20	-22.0373	-82.9898	-1.69759
5344	NCKAP1L	3.11601e-20	-21.9673	-54.7565	-1.50643
3549	SMARCD2	3.69273e-20	-21.8875	-79.1911	-2.33581
7640	VWA9	5.73537e-20	-21.6902	-88.5014	-4.2191
1724	ATXN7L3	6.37083e-20	-21.6387	-433.813	-6.04039
3848	VPS29	1.25881e-19	-21.3371	-171.811	-5.27514
1112	MNT	1.28838e-19	-21.3213	-49.0773	-2.4079
13063	ZNF217	1.65759e-19	-21.2062	-61.4977	-3.18997
16135	LAMTOR4	1.78418e-19	-21.1686	-125.903	-4.42647
1708	ALG9	1.90358e-19	-21.1349	-59.7023	-2.49466
1159	DAZAP1	2.39016e-19	-21.0306	-46.6106	-2.11404
546	BOD1L1	3.42415e-19	-20.8691	-72.9089	-3.02741
17294	L3MBTL3	3.81182e-19	-20.8172	-101.321	-2.90761
3917	PTPN6	3.83922e-19	-20.8088	-51.7839	-1.3306
15815	UBE2H	4.17122e-19	-20.7676	-112.294	-2.22528
10588	SENP3	4.94183e-19	-20.6888	-64.4521	-2.69108
4936	SUPT7L	6.83208e-19	-20.5431	-67.1561	-5.30973
5356	NFE2	6.80576e-19	-20.5397	-68.5551	-2.52833
4382	MOGS	7.61528e-19	-20.486	-132.76	-4.10215
9143	LAMTOR1	1.22227e-18	-20.2756	-64.6018	-1.99768
11101	BAP1	1.87423e-18	-20.0851	-43.4364	-4.34893
10964	STT3B	1.93235e-18	-20.067	-113.831	-4.19136
15630	BCAP31	2.69308e-18	-19.9181	-68.0057	-2.83061
15497	PRMT3	3.76764e-18	-19.7676	-56.4192	-1.67065
3472	CCDC6	4.35288e-18	-19.7002	-56.154	-1.94855
11426	NFIL3	5.31825e-18	-19.6086	-78.7488	-2.64439
2833	CSK	6.19359e-18	-19.5379	-40.6155	-1.3834
505	PIAS1	6.41104e-18	-19.5184	-101.636	-3.1883
17305	SGMS1	6.38703e-18	-19.5156	-113.633	-4.42412
155	VPS41	6.41098e-18	-19.5096	-58.5883	-2.2545
8430	PTPN7	6.37193e-18	-19.5079	-80.4326	-1.61742
18361	ALG3	6.33908e-18	-19.5058	-85.9321	-3.36384
1868	MAEA	8.16725e-18	-19.3915	-50.2047	-1.94994
968	SPI1	9.02946e-18	-19.3436	-58.8056	-4.25497
18539	FNIP1	1.08452e-17	-19.2599	-49.8226	-2.43472
4943	YPEL5	1.59911e-17	-19.0871	-43.126	-1.88104
8449	ASXL2	2.95399e-17	-18.8164	-41.8197	-1.9063
2683	SUPT20H	3.00003e-17	-18.8056	-39.5918	-1.63054
1463	SENP1	6.29986e-17	-18.4794	-65.3461	-3.22236
1854	RCOR1	1.11814e-16	-18.2262	-72.1527	-2.42297
10171	ZFAND2B	1.21696e-16	-18.1855	-43.5284	-2.22228
7691	INTS12	2.43478e-16	-17.8803	-45.6005	-2.9972
19974	LA16c-431H6.6	2.61665e-16	-17.8452	-498.098	-5.84981
5504	TRERF1	2.70833e-16	-17.8264	-41.0868	-2.27979
7607	METTL5	2.93772e-16	-17.7872	-60.543	-2.05681
8199	NOSIP	2.95751e-16	-17.7805	-57.8874	-1.87036
1160	MBD3	3.17168e-16	-17.7464	-47.1947	-2.38889
4303	WDR48	7.38912e-16	-17.3754	-34.9326	-2.19474
11784	TMEM41B	7.87529e-16	-17.344	-40.1581	-2.34695
2914	CHRAC1	8.16952e-16	-17.3244	-38.3113	-2.08265
2904	EMC2	1.05177e-15	-17.211	-45.374	-4.52294
7757	DUSP6	1.16318e-15	-17.1637	-43.8254	-1.36096
15389	UBE2G2	1.43653e-15	-17.0685	-36.0089	-2.23475
3923	SUDS3	1.46612e-15	-17.0561	-38.7422	-2.5065
17028	MAN1A2	1.80606e-15	-16.962	-52.5084	-3.016
2095	SETD1A	2.0086e-15	-16.9123	-57.2851	-3.45341
869	ASUN	2.93121e-15	-16.7447	-37.561	-2.61681
5490	USP22	3.32301e-15	-16.6868	-231.38	-5.2542
14029	ZBTB34	3.52193e-15	-16.6581	-44.5075	-1.40359
8796	ZMYM4	3.72331e-15	-16.6306	-41.2494	-1.31831
12684	NFRKB	5.80011e-15	-16.4348	-32.1711	-1.14962
1686	IPO11	5.95114e-15	-16.4203	-39.9927	-4.34893
15522	CDK10	6.01953e-15	-16.412	-34.8604	-1.01369
3673	FBXW7	6.07815e-15	-16.4045	-40.2527	-3.20338
9853	RASA2	6.29862e-15	-16.3858	-34.6265	-1.39691
10445	VPS11	6.36028e-15	-16.3783	-36.0825	-4.34893
10625	TAF6L	6.95923e-15	-16.336	-38.2702	-1.67095
3061	HNRNPUL1	7.14204e-15	-16.3216	-32.8581	-1.09376
5575	EMC3	7.13202e-15	-16.319	-51.8719	-4.34893
11394	FOXK1	7.86907e-15	-16.2732	-35.0124	-2.71172
191	CRAMP1L	8.8507e-15	-16.219	-96.2076	-2.75926
10616	CLPB	8.87094e-15	-16.215	-45.8389	-1.62698
1860	PAPOLA	1.04529e-14	-16.1406	-33.2331	-1.65983
13718	LSM1	1.9365e-14	-15.8698	-34.0119	-1.55684
8134	PRDM15	2.68155e-14	-15.7254	-36.4704	-1.25821
17144	BAZ1A	2.9772e-14	-15.677	-40.129	-1.65068
3554	DDX5	3.30067e-14	-15.6292	-38.828	-1.4783
5911	EMC6	3.28186e-14	-15.6287	-67.189	-4.05007
2591	STAG2	4.29896e-14	-15.5085	-48.5705	-4.2514
4012	CCNC	4.30052e-14	-15.5054	-56.202	-4.43736
15373	EIF4ENIF1	4.68606e-14	-15.4652	-27.3835	-1.10066
13286	PHF8	5.01687e-14	-15.4327	-36.7579	-1.39991
19364	TRIM39-RPP21	5.09529e-14	-15.4231	-28.4159	-1.58377
2348	ITPK1	9.2738e-14	-15.1602	-29.3515	-1.76822
4198	TCERG1	1.0012e-13	-15.1241	-43.8065	-2.26251
9864	VPS37A	1.09032e-13	-15.0843	-38.8405	-3.2401
5747	KDM5C	1.1041e-13	-15.076	-32.1705	-1.58169
11879	VPS39	1.11767e-13	-15.0679	-39.5811	-3.06765
11569	PDZD8	1.19813e-13	-15.035	-27.0543	-1.1785
6643	CDK8	1.39514e-13	-14.9661	-32.6056	-1.41071
5901	WDR24	2.05886e-13	-14.7944	-33.423	-4.34893
1154	SEL1L	2.29184e-13	-14.7451	-31.3934	-2.04513
5552	RREB1	2.352e-13	-14.7312	-33.4609	-3.05111
16066	FAM122A	3.26112e-13	-14.5866	-33.5193	-1.51582
8475	SLC20A1	3.75391e-13	-14.5228	-29.0889	-1.52525
17482	FKBPL	4.10524e-13	-14.4813	-273.965	-4.89253
7270	SAP130	4.19899e-13	-14.4689	-29.2684	-2.94196
5983	EMC4	4.49899e-13	-14.4363	-34.6902	-2.68879
8911	CCDC25	4.65985e-13	-14.4184	-28.6865	-1.06004
8837	TLK2	4.78408e-13	-14.4045	-206.243	-2.91513
12325	TMEM208	5.70708e-13	-14.3253	-37.3178	-2.61327
834	MON2	6.63046e-13	-14.2576	-37.2325	-2.44984
6640	XPO4	7.06481e-13	-14.2275	-31.0042	-1.53769
2409	GSS	7.50314e-13	-14.1989	-26.8954	-1.56095
5822	ZBTB1	8.67138e-13	-14.1335	-36.8984	-1.38946
9812	LARP1	9.63908e-13	-14.0851	-28.1629	-1.33658
8410	ARF1	9.77075e-13	-14.0767	-36.023	-1.57657
9120	C11orf73	1.19874e-12	-13.9854	-27.4339	-1.88175
2867	VPS18	2.07275e-12	-13.7452	-43.3775	-4.31806
9154	MTA2	2.5252e-12	-13.657	-26.0561	-0.931963
10989	RYBP	2.66595e-12	-13.631	-30.6648	-2.07997
6794	EMC7	2.76126e-12	-13.6134	-37.0182	-2.88805
17241	SELT	3.33278e-12	-13.5293	-23.5475	-4.34893
11115	UBXN7	3.44935e-12	-13.512	-37.6072	-2.53952
7947	IQGAP1	3.54705e-12	-13.4975	-54.4504	-2.41751
8348	POGZ	3.73825e-12	-13.4723	-23.7972	-0.996815
2529	DNTTIP1	3.86321e-12	-13.4557	-30.7791	-2.43074
7005	MAP3K7	4.10344e-12	-13.4271	-28.7239	-1.85649
4542	STXBP3	4.44522e-12	-13.3901	-32.5053	-2.21105
14296	MPI	4.57272e-12	-13.3755	-26.0158	-1.67649
9776	AZIN1	5.32252e-12	-13.3073	-27.4034	-3.21638
1256	EED	6.08575e-12	-13.2468	-25.4277	-1.63267
7319	DPM2	9.45007e-12	-13.0534	-48.7135	-2.74031
10705	FUBP1	9.94436e-12	-13.029	-53.5058	-2.08428
1975	SNAP23	1.07976e-11	-12.991	-46.4868	-3.52625
2358	SRSF5	1.321e-11	-12.9012	-25.7044	-1.04367
5313	CDKN2C	1.40255e-11	-12.873	-27.7886	-1.33875
4432	MOB4	1.63263e-11	-12.8048	-31.0284	-2.60517
6367	EMC8	1.85569e-11	-12.747	-23.553	-1.88673
3295	EZH2	1.90498e-11	-12.7334	-28.7957	-1.41322
9006	POLE3	1.97278e-11	-12.716	-22.2872	-1.04437
293	PTBP1	1.99722e-11	-12.7085	-26.5182	-1.75016
17211	MTOR	2.49431e-11	-12.6098	-25.8372	-1.48233
20011	PAGR1	2.58356e-11	-12.5924	-36.0768	-2.35363
3197	CBLL1	3.47103e-11	-12.462	-37.8254	-2.48628
6709	MORC2	3.45544e-11	-12.4619	-32.3056	-2.43213
4599	UCHL5	3.92537e-11	-12.4044	-28.3503	-1.79963
10632	SYVN1	4.7253e-11	-12.3217	-24.4971	-1.46859
948	CDK13	4.72632e-11	-12.3195	-31.9944	-1.19219
2596	CCDC22	4.92584e-11	-12.2995	-20.7572	-1.13539
3487	NUFIP2	4.92762e-11	-12.2973	-28.5828	-3.15271
12914	EXOSC1	5.30871e-11	-12.2629	-25.489	-1.58957
11477	ZNF367	6.46873e-11	-12.175	-21.5308	-1.28743
913	IPO5	6.62132e-11	-12.1628	-27.2913	-1.68223
12758	COMMD5	6.92813e-11	-12.1411	-18.3042	-0.853573
11329	MIOS	7.15794e-11	-12.1249	-32.9983	-2.74314
2750	WDR59	8.9232e-11	-12.0272	-38.9407	-3.47531
539	FBXO42	9.47181e-11	-11.9992	-26.6449	-1.26513
6941	APC	1.08821e-10	-11.937	-36.9563	-2.26964
10897	CGGBP1	1.26256e-10	-11.8704	-19.6048	-0.808344
11971	CDK12	1.30026e-10	-11.8557	-26.9634	-1.21523
13605	BRMS1	1.4184e-10	-11.8159	-29.4216	-3.00307
19741	RP11-512M8.5	1.56586e-10	-11.771	-22.8814	-1.9129
7375	PIM1	1.57734e-10	-11.7659	-24.3053	-1.17421
5073	SERP1	1.60475e-10	-11.7565	-24.0188	-1.59694
17171	IPO9	1.95753e-10	-11.6682	-26.5545	-2.77558
1574	NFE2L1	2.05077e-10	-11.6461	-23.8871	-1.14685
12568	UGP2	2.38657e-10	-11.5783	-63.0674	-4.38157
17109	YTHDF2	2.95337e-10	-11.4839	-25.0178	-1.77019
20432	COMMD3-BMI1	3.0639e-10	-11.466	-21.1386	-1.73007
17584	TRIM39	3.4837e-10	-11.4084	-29.0309	-1.61162
16768	DDI2	3.47092e-10	-11.4081	-18.3697	-0.919297
995	KLF6	3.5287e-10	-11.399	-23.809	-1.78281
6565	VPS13B	4.30599e-10	-11.3107	-20.6917	-1.40842
4552	EDEM3	4.36467e-10	-11.303	-21.9003	-0.987637
15462	INTS5	4.56198e-10	-11.2819	-23.7365	-2.20973
9789	ZFYVE27	4.8192e-10	-11.2562	-18.9249	-0.89363
3453	LARP4B	4.82617e-10	-11.2538	-22.2247	-1.44158
2929	MTMR9	4.8478e-10	-11.25	-22.7841	-1.35781
2465	GMEB2	5.61609e-10	-11.1843	-33.7835	-2.18085
3133	TFPT	5.79479e-10	-11.1689	-20.9801	-1.00884
3062	FZR1	6.1085e-10	-11.1442	-19.9449	-1.28957
7099	TAF5L	7.25383e-10	-11.0678	-21.5949	-2.13309
1380	SNRPA	7.50443e-10	-11.0512	-19.1441	-0.95104
109	ZFX	8.32465e-10	-11.0044	-20.2643	-1.67868
9448	EPG5	9.37016e-10	-10.9512	-19.2222	-1.21008
15070	BCOR	9.70193e-10	-10.9343	-54.8066	-1.46021
8091	RPTOR	2.06436e-09	-10.6046	-17.2451	-0.825006
749	KMT2C	2.13029e-09	-10.5892	-18.2399	-1.75363
15773	NKRF	2.30373e-09	-10.5535	-19.0058	-0.851647
9944	ZDHHC5	3.17545e-09	-10.4124	-18.7201	-1.08953
12613	MAP3K2	4.07925e-09	-10.3019	-18.5808	-1.01078
1037	ACSL4	4.64342e-09	-10.2439	-20.5123	-1.01577
4978	GOT1	4.67542e-09	-10.2392	-19.2408	-0.858417
16221	SUMO2	5.14715e-09	-10.1957	-54.3641	-3.00078
7954	PMM2	5.18465e-09	-10.1909	-20.0427	-2.32613
6785	VHL	5.72956e-09	-10.1458	-21.7871	-2.45725
1387	SIRT6	5.74845e-09	-10.1426	-18.253	-0.990518
14275	SUZ12	5.81406e-09	-10.136	-17.1032	-0.886983
14350	DPM3	6.19203e-09	-10.107	-42.5028	-3.27907
17138	TLK1	7.00241e-09	-10.0519	-21.7727	-1.23608
3152	TMEM147	8.17284e-09	-9.98312	-17.7985	-1.55987
8766	PHIP	8.82087e-09	-9.94832	-17.9785	-1.57927
15856	HEXIM1	9.67298e-09	-9.90662	-26.7811	-1.36982
5658	RP11-51F16.8	1.01321e-08	-9.88483	-18.0324	-1.20429
6041	INO80	1.00968e-08	-9.88471	-18.2568	-0.951736
13452	EIF1	1.19321e-08	-9.81054	-18.4615	-1.26902
12233	MGAT2	1.19547e-08	-9.80809	-15.8267	-0.940462
14978	EWSR1	1.25761e-08	-9.78446	-19.9246	-1.57706
4461	ID2	1.35836e-08	-9.74937	-26.3259	-2.22095
11423	SYK	1.64709e-08	-9.66405	-17.0206	-0.708412
2512	RPRD1B	1.88385e-08	-9.60412	-18.6445	-1.27932
3603	DPH1	1.89486e-08	-9.59999	-16.6002	-1.35854
4209	CPEB4	1.90425e-08	-9.59625	-17.4802	-0.694312
5883	EMC1	2.27248e-08	-9.51788	-20.0042	-2.51775
6813	LAMTOR5	2.51665e-08	-9.47198	-77.5402	-4.43971
19979	ISY1-RAB43	2.89209e-08	-9.41001	-20.494	-1.60334
549	EDC4	3.63032e-08	-9.30971	-27.1786	-1.60779
3543	CCDC47	3.8139e-08	-9.28672	-20.4017	-2.12752
18487	VPS16	3.90945e-08	-9.27441	-17.7001	-1.89618
2542	VAPA	4.01577e-08	-9.26121	-31.3205	-1.98014
15357	MED12	4.11715e-08	-9.24883	-25.8869	-3.15715
4674	TXNIP	4.39442e-08	-9.21898	-19.2793	-1.5315
12604	KLF13	4.48771e-08	-9.20832	-15.3403	-0.751218
3157	USF2	4.4733e-08	-9.20819	-19.0387	-1.06218
6208	DDA1	6.11127e-08	-9.07116	-15.2997	-0.89978
1362	MAP2K7	6.45478e-08	-9.04589	-16.3753	-0.628104
10370	PKNOX1	6.53472e-08	-9.03903	-17.9363	-1.62982
7227	VEZF1	7.28434e-08	-8.99035	-18.8278	-1.0519
12995	BPTF	7.82511e-08	-8.95775	-15.3961	-0.928903
722	ARID4B	9.24496e-08	-8.88383	-15.0328	-1.21593
1364	DGKD	9.3608e-08	-8.87693	-16.441	-0.779132
7274	UGGT1	9.63829e-08	-8.86275	-14.1465	-0.826216
16474	ZBTB44	1.03709e-07	-8.82945	-20.454	-1.98865
12400	COMMD8	1.34434e-07	-8.71528	-15.5117	-1.81796
7893	BAHD1	1.37248e-07	-8.70481	-21.0453	-2.14558
2455	GID8	1.39413e-07	-8.69654	-41.1072	-2.0006
4900	YLPM1	1.48654e-07	-8.6672	-17.2995	-1.08298
3834	METAP2	1.48936e-07	-8.66492	-19.4305	-1.34715
3381	EDF1	1.69607e-07	-8.60702	-15.132	-1.45524
3772	AMBRA1	1.78734e-07	-8.58281	-16.0998	-1.25411
8691	COMMD10	1.8459e-07	-8.56736	-14.9624	-1.1258
5174	KHDRBS1	2.30778e-07	-8.46893	-15.2206	-1.06034
6726	BTG1	2.49029e-07	-8.43444	-19.1	-1.5784
8903	FAM58A	2.54669e-07	-8.42328	-13.6735	-0.842904
16650	NHLRC2	2.64958e-07	-8.40466	-16.2091	-1.5281
9490	PAN3	2.87737e-07	-8.36742	-17.3366	-0.911886
19348	CEBPA	3.20687e-07	-8.31892	-14.9278	-2.48064
16400	BLOC1S2	3.26296e-07	-8.30997	-20.4242	-1.86699
8167	SAE1	3.46523e-07	-8.28244	-36.2514	-5.05472
11109	FAM208A	3.58788e-07	-8.26594	-13.5506	-1.25111
1322	RAB7A	3.5841e-07	-8.265	-13.3081	-1.23853
9	GCLC	3.98511e-07	-8.21754	-11.844	-0.533342
7898	COMMD4	4.11721e-07	-8.20199	-11.6882	-0.568658
8216	PGD	4.30231e-07	-8.1815	-13.3012	-0.857353
6176	ELOF1	4.52856e-07	-8.15786	-17.9967	-2.73349
15505	UBALD2	4.55219e-07	-8.15423	-15.3463	-0.979989
7037	TFCP2	4.83863e-07	-8.12635	-21.3164	-1.84304
300	WIZ	4.94116e-07	-8.11588	-13.9562	-0.741132
18594	CEBPD	4.97226e-07	-8.11179	-11.8634	-0.555454
5305	VPS26A	5.22954e-07	-8.08852	-16.1893	-1.36508
16442	MPHOSPH8	5.31263e-07	-8.08032	-13.3578	-0.885773
15105	PRR14L	5.31872e-07	-8.07847	-28.4142	-2.25861
6148	MAU2	6.04267e-07	-8.0217	-13.58	-0.889196
15965	CHP1	6.03924e-07	-8.02061	-15.0253	-0.788604
11007	ATXN7	6.4307e-07	-7.99199	-14.0929	-1.00058
4272	BBX	6.7117e-07	-7.97208	-24.1603	-1.51633
4304	COMMD2	6.84169e-07	-7.96242	-16.3759	-0.886293
6609	DPH2	7.56433e-07	-7.91749	-12.9083	-0.811551
5771	UBA2	7.73883e-07	-7.90626	-18.4041	-2.46923
9938	PHF6	8.87388e-07	-7.84551	-11.8274	-0.642077
11786	LEO1	1.03558e-06	-7.77712	-15.9118	-1.01924
7959	ARMC5	1.0449e-06	-7.77192	-13.3897	-0.823098
19806	RP11-644F5.10	1.15332e-06	-7.72774	-26.637	-2.6943
9870	C9orf41	1.15373e-06	-7.72628	-15.2767	-1.02062
8339	ANP32E	1.15486e-06	-7.72456	-13.8402	-0.887798
1846	MLF2	1.27403e-06	-7.68062	-13.0854	-0.822234
1459	SAR1A	1.37867e-06	-7.64504	-13.7194	-1.89123
13501	LEMD3	1.41518e-06	-7.63241	-11.2992	-0.60446
20115	LIN37	1.44425e-06	-7.62229	-18.6718	-1.85752
8086	CSNK1D	1.44136e-06	-7.62188	-13.2644	-0.797169
7678	G3BP2	1.54122e-06	-7.59152	-13.8169	-0.900765
17227	CHAMP1	1.56806e-06	-7.58275	-12.9898	-0.856788
14961	RBM10	1.606e-06	-7.57109	-12.2508	-0.679239
5807	ZNF384	1.77195e-06	-7.52713	-12.5556	-0.917139
3055	SLC1A5	1.8384e-06	-7.50988	-17.2679	-1.1399
13865	SMIM19	1.8563e-06	-7.50441	-16.4866	-1.09625
19853	CTC-554D6.1	2.07188e-06	-7.45544	-16.2561	-2.17646
3861	CDKN1B	2.16366e-06	-7.43537	-12.9502	-0.703358
7545	ACTR2	2.25672e-06	-7.41583	-12.1965	-1.46355
901	SBNO2	2.26155e-06	-7.41366	-12.6289	-0.816223
5185	PDS5A	2.26197e-06	-7.41234	-13.1562	-1.71346
810	WNK1	2.43086e-06	-7.37983	-13.1686	-0.80099
10253	RUNX1	2.52949e-06	-7.36133	-16.152	-2.67859
4712	DPH5	2.52964e-06	-7.36007	-13.4608	-1.12048
3601	MMD	2.92502e-06	-7.29578	-13.6078	-1.05975
4346	ACTR3	2.96797e-06	-7.28823	-11.0407	-0.650494
19281	WDR92	3.31255e-06	-7.2393	-12.9515	-0.932646
19337	FCGR2C	3.35527e-06	-7.23252	-24.1976	-3.97685
8102	DYM	3.4138e-06	-7.2238	-11.4344	-0.862
12387	CEP120	3.61092e-06	-7.19821	-10.791	-0.714228
9555	TXNDC11	3.64938e-06	-7.19241	-12.2835	-0.858148
4017	ASCC3	3.90146e-06	-7.1622	-15.628	-2.96991
17532	BAG6	3.92515e-06	-7.15837	-13.5661	-1.20811
7961	FTO	4.33688e-06	-7.11386	-13.1481	-0.923629
2126	RANBP1	4.39739e-06	-7.10665	-26.9003	-2.51843
11037	TTC14	4.46804e-06	-7.09854	-17.3443	-2.06098
5659	ATG4C	4.51021e-06	-7.09327	-11.5535	-0.832059
233	CSDE1	4.88135e-06	-7.05775	-24.5612	-1.92194
11791	MAPK7	4.90492e-06	-7.05448	-9.97287	-0.528694
7782	SLC7A1	5.30472e-06	-7.01927	-9.98135	-0.525818
7827	RBM26	5.4415e-06	-7.00704	-16.5506	-1.05111
8072	WRAP53	5.44409e-06	-7.00567	-12.3298	-1.0241
5725	NCLN	5.65491e-06	-6.988	-10.3779	-0.64135
2442	NELFCD	5.83823e-06	-6.97298	-16.7823	-2.22453
4823	RPN2	6.00376e-06	-6.95968	-16.7723	-3.19579
1653	SEH1L	6.09557e-06	-6.95193	-11.4215	-1.08504
1861	CCNK	6.10633e-06	-6.95001	-13.8362	-1.60189
1935	SPAG7	6.18809e-06	-6.94309	-10.0405	-0.617044
974	GOLGA5	6.42339e-06	-6.92573	-10.1489	-0.686827
3766	COMMD9	6.6922e-06	-6.90678	-11.3581	-0.731459
4468	GORASP2	7.06733e-06	-6.88195	-15.1126	-1.15437
3705	FNBP4	7.31707e-06	-6.86573	-11.7141	-1.63022
16304	NELFB	7.57081e-06	-6.84979	-14.4042	-2.44948
7480	SLTM	8.30602e-06	-6.80841	-12.2227	-0.954173
15455	NELFA	9.12722e-06	-6.76634	-14.0855	-2.13763
18842	RP11-159G9.5	9.8634e-06	-6.73152	-11.5974	-0.957166
17074	PIM3	1.06441e-05	-6.69732	-11.068	-0.892538
323	UBR7	1.06959e-05	-6.69409	-15.8052	-1.23429
11417	NUDT2	1.11585e-05	-6.67458	-13.0264	-1.01588
11881	PATL1	1.15145e-05	-6.65983	-11.4687	-0.773094
9570	HNRNPU	1.24093e-05	-6.62621	-15.2134	-4.34892
2379	YY1	1.27609e-05	-6.61297	-13.8958	-1.99445
17206	ZNF830	1.3159e-05	-6.59852	-11.0673	-0.722324
16461	PPIA	1.34537e-05	-6.5878	-20.1067	-1.26767
11471	STRBP	1.37569e-05	-6.57702	-10.4195	-0.694885
8092	FOXK2	1.43461e-05	-6.55771	-10.5231	-0.756158
9580	RBMS1	1.53146e-05	-6.52824	-10.9169	-0.682665
7660	SEC31A	1.56159e-05	-6.51868	-9.85906	-0.619004
10051	ETS2	1.57862e-05	-6.51288	-12.1605	-0.831517
7333	PDCL	1.67867e-05	-6.48511	-12.1893	-1.03725
13674	ZNF654	1.69524e-05	-6.47976	-10.8476	-1.015
10479	IER2	1.74441e-05	-6.46626	-12.9466	-1.73386
6398	SLC6A6	1.87956e-05	-6.43277	-11.1907	-0.907017
205	NADK	1.88912e-05	-6.42949	-16.8933	-1.57304
15809	GPATCH8	1.94477e-05	-6.41581	-11.0819	-0.72093
17231	HMGN2	2.0763e-05	-6.38632	-17.3475	-1.74422
1360	ARHGEF1	2.11459e-05	-6.37732	-12.7978	-0.91916
14042	PUS1	2.1302e-05	-6.37305	-9.37214	-0.615506
8680	PPIP5K2	2.18958e-05	-6.36005	-10.997	-1.39615
17460	BRD2	2.49909e-05	-6.30157	-11.5087	-1.30346
10150	CNOT11	2.60145e-05	-6.28308	-12.7084	-1.16093
13381	EHBP1L1	2.61547e-05	-6.27969	-9.47862	-0.778945
5600	UPF3B	2.61245e-05	-6.27914	-12.3666	-0.805858
8686	FBXL17	2.63883e-05	-6.27372	-12.8093	-1.07785
2619	PQBP1	2.65694e-05	-6.26971	-12.4244	-1.06889
16663	FLNA	2.69015e-05	-6.26326	-9.75355	-0.681891
13032	PWWP2B	2.78792e-05	-6.24672	-9.86115	-0.77265
14050	MAN1B1	2.78829e-05	-6.24562	-9.16367	-0.56673
4311	EIF1B	2.96224e-05	-6.2183	-9.78687	-0.636419
9467	TADA1	2.95805e-05	-6.21788	-8.32617	-0.453386
1818	GCN1L1	3.00199e-05	-6.21044	-10.1275	-0.734133
498	ABCF2	3.14137e-05	-6.1897	-9.96983	-0.619231
4365	NRBP1	3.1505e-05	-6.18741	-10.9081	-0.725684
11315	RP9	3.54065e-05	-6.13569	-9.60717	-0.550883
6270	TAF4	3.5714e-05	-6.13091	-15.0404	-1.88684
1766	EDEM2	4.04537e-05	-6.07577	-12.0222	-0.947158
8703	RNF145	4.2318e-05	-6.05518	-9.88171	-0.906156
1960	HECTD1	4.47369e-05	-6.03003	-9.79228	-0.667004
16030	TCEA1	4.6148e-05	-6.01553	-11.3561	-1.39614
10127	WASF2	4.67766e-05	-6.00864	-10.0957	-0.762796
17233	UBE2J1	4.76689e-05	-5.99942	-10.0328	-0.769409
13580	AKIRIN1	4.80038e-05	-5.99538	-10.6142	-1.12441
9303	NGLY1	4.89033e-05	-5.98631	-8.34019	-0.546363
19443	ARPC4-TTLL3	5.10127e-05	-5.96697	-10.0996	-1.06799
9599	ING1	5.33112e-05	-5.94683	-11.0826	-0.739298
1200	FCGR2B	5.44715e-05	-5.93648	-49.6907	-5.01346
9968	HIAT1	6.14937e-05	-5.88282	-9.26518	-1.0107
542	METTL1	6.24372e-05	-5.87522	-10.2068	-0.484365
10679	LAPTM5	6.51827e-05	-5.85554	-8.59208	-0.656096
12104	OTUB1	6.68082e-05	-5.84385	-11.7323	-1.58431
4261	GNAI2	6.98187e-05	-5.82372	-9.55277	-1.01298
6927	ARGLU1	7.14144e-05	-5.81293	-9.69626	-0.992292
397	ZRANB1	7.27395e-05	-5.80396	-9.46274	-0.907223
6147	DOHH	7.7379e-05	-5.77613	-9.6745	-0.563097
12298	ING2	8.08436e-05	-5.75613	-11.2551	-1.04174
13257	DCP2	8.33303e-05	-5.742	-10.2677	-0.79561
14632	LRRC57	9.23466e-05	-5.69641	-9.0954	-0.645416
2841	RAB11A	9.40823e-05	-5.68735	-8.62473	-0.611036
5437	NCOA5	9.70105e-05	-5.67307	-9.27157	-0.746918
937	SLK	0.000100163	-5.65822	-10.3316	-0.607821
12016	TRAPPC2L	0.000101315	-5.65229	-9.38986	-0.745563
9565	SMARCA5	0.000104636	-5.63731	-9.97602	-1.08004
7874	WDR20	0.000104406	-5.63731	-8.10421	-0.666284
9749	CXXC1	0.000112435	-5.60418	-17.1595	-1.70089
11711	COPS2	0.000112537	-5.60283	-17.3982	-2.36377
10394	LSS	0.000114144	-5.59572	-8.9937	-0.497605
2725	CTCF	0.000121748	-5.56676	-8.81331	-0.615393
2259	MTMR3	0.000121825	-5.56553	-10.1584	-0.826751
358	WAS	0.000121978	-5.56404	-7.9807	-0.721936
13389	SMARCC1	0.000124162	-5.55539	-8.93691	-0.658059
3924	GOLT1B	0.000141759	-5.49688	-9.35056	-1.52859
7476	MAP2K5	0.00014646	-5.48177	-8.70412	-0.493414
5907	KDM4B	0.000146366	-5.48111	-7.68781	-0.492932
1139	ATP2B1	0.000150904	-5.46692	-8.35581	-0.701962
5623	MSTO1	0.000155296	-5.45352	-19.9851	-3.58068
16573	HDAC2	0.000178153	-5.39295	-8.71613	-0.502996
453	VIM	0.000179223	-5.38942	-8.7244	-0.687103
201	JARID2	0.000181433	-5.38317	-9.97335	-0.725476
19177	ARPC4	0.000185263	-5.37317	-8.06886	-1.10801
1114	JMJD6	0.000186833	-5.36858	-7.9398	-0.63054
1026	HDAC4	0.000190427	-5.35939	-11.258	-1.11543
5056	PROSER1	0.000194037	-5.35031	-9.64344	-0.733346
9872	ELMSAN1	0.000197942	-5.34074	-10.8033	-0.773134
16746	TBC1D9B	0.000210903	-5.31227	-10.388	-1.24903
10863	IWS1	0.000210941	-5.31128	-12.0051	-1.28435
5563	RUNX2	0.000211612	-5.30899	-9.13326	-0.96729
11212	SLC25A46	0.000211495	-5.30832	-9.72667	-1.25063
7231	DCAF7	0.00021608	-5.29809	-12.5416	-4.5731
12154	KCTD5	0.000216628	-5.29608	-9.24451	-0.854166
8405	SRP9	0.000219135	-5.29018	-11.1309	-2.66483
12916	CHD7	0.000220027	-5.28751	-8.61642	-0.695821
10938	ARPC2	0.000220859	-5.28497	-12.6342	-1.25389
3497	FBXL20	0.000236787	-5.25383	-9.32854	-0.829412
12484	SIN3A	0.000238729	-5.24939	-8.39706	-0.592381
4469	STRN	0.000238807	-5.24834	-11.5273	-0.733035
11411	KIAA0196	0.000260933	-5.20897	-7.6332	-0.521965
5098	UBIAD1	0.00026101	-5.20795	-9.00746	-0.969732
11344	BRI3	0.000281645	-5.17401	-8.81574	-0.657012
2133	LZTR1	0.00031616	-5.12292	-7.78767	-0.556352
3846	ARPC3	0.000320534	-5.11606	-8.57038	-0.738367
6623	AP3B1	0.00033074	-5.10157	-7.21735	-0.449673
10843	SMARCAD1	0.000332783	-5.09801	-7.42805	-0.769594
11209	NIPBL	0.000334608	-5.09475	-8.28365	-0.630375
4059	QKI	0.000333942	-5.09474	-9.21729	-0.797237
11198	PRMT10	0.000344157	-5.08077	-8.8745	-0.790883
2824	C16orf62	0.000344254	-5.07977	-8.69026	-0.744234
8401	MLK4	0.000357437	-5.06258	-8.58281	-0.628584
5547	CDKN1A	0.000361291	-5.05705	-23.5249	-1.07402
640	ZNF800	0.000371566	-5.044	-8.35655	-0.52111
9007	SURF4	0.000372722	-5.04178	-9.56601	-0.851278
2753	AXIN1	0.000373795	-5.03966	-13.0196	-1.46299
15226	PTP4A2	0.000397095	-5.01254	-7.85739	-0.498764
1637	RAB10	0.000410684	-4.99706	-8.01962	-0.829516
17239	KTI12	0.000420978	-4.98545	-7.60045	-0.605463
7278	ABI1	0.000428735	-4.97666	-7.91847	-0.59326
16609	NF1	0.000428806	-4.97572	-9.46346	-0.750036
19783	CNPY2	0.00043888	-4.96478	-8.31462	-0.824011
8684	SLC30A5	0.000438409	-4.96439	-8.80208	-1.2225
15678	RASA3	0.000442224	-4.95977	-7.37625	-0.471989
1290	NUP37	0.000465271	-4.93686	-7.13818	-0.525717
8017	NOB1	0.000467557	-4.93388	-8.49909	-0.684229
1680	DNAJA1	0.000476647	-4.92467	-7.42941	-0.623078
168	CCDC124	0.000480122	-4.92067	-10.5764	-1.11617
5815	ATG14	0.000482378	-4.91778	-8.39371	-0.666335
1279	ANO8	0.000524401	-4.88066	-14.4127	-2.17709
4037	SNX3	0.000525632	-4.8788	-7.31016	-0.488045
6824	PPHLN1	0.000525324	-4.87822	-9.51061	-1.4999
9109	EIF3M	0.00052797	-4.8752	-9.09156	-1.61212
8712	G3BP1	0.000573481	-4.83845	-9.05773	-0.987441
14862	YBEY	0.000573644	-4.83749	-7.72214	-0.603552
49	AK2	0.000585707	-4.82762	-18.4288	-3.16574
2701	ZNF629	0.000628037	-4.79648	-9.96673	-1.64444
8328	ZNF687	0.000627455	-4.79605	-9.3833	-1.42602
7656	COPS4	0.000628561	-4.79446	-9.06743	-0.851138
2537	ZNF516	0.000684496	-4.75661	-8.10437	-0.774763
9824	C10orf12	0.000730635	-4.72745	-11.3317	-1.27105
4509	MSH6	0.000738395	-4.72203	-7.16448	-0.493347
7953	GLYR1	0.000750831	-4.71396	-7.46537	-0.569362
19788	CUX1	0.000752981	-4.7119	-10.3845	-1.26863
11057	ZNF513	0.000766007	-4.70363	-7.89938	-0.531256
9909	SCAF4	0.000775684	-4.69736	-6.83526	-0.554751
3367	DOCK8	0.000791483	-4.68778	-7.4352	-0.603347
6934	STT3A	0.000794405	-4.68537	-7.04574	-0.494971
17270	TOP1	0.000802547	-4.68012	-8.52783	-0.735807
15193	LIN9	0.000837882	-4.6606	-10.2137	-3.26394
6763	NUMB	0.000836551	-4.66048	-8.49117	-0.817052
5078	TMPO	0.000848724	-4.65339	-7.13441	-0.524292
3284	C1GALT1	0.000867333	-4.64317	-7.12546	-0.613051
15615	KCNQ5	0.000880061	-4.63603	-17.3314	-1.96373
19830	IFRG15	0.000903623	-4.62375	-9.05729	-0.806321
3646	UBE2D3	0.000911029	-4.61941	-7.39206	-0.648536
3040	GPI	0.000916126	-4.61618	-7.28563	-1.02471
7946	FURIN	0.000925372	-4.61102	-6.89161	-0.688799
12348	CHTF8	0.000936392	-4.60508	-7.64214	-0.785796
5656	MED1	0.000944121	-4.60071	-8.10631	-1.1452
4898	C19orf25	0.000977201	-4.58496	-7.92402	-0.91796
5059	ELF1	0.000986106	-4.58022	-8.03519	-0.791031
5870	YEATS4	0.00100229	-4.57236	-8.41029	-1.49274
5631	MBOAT7	0.00106842	-4.54382	-8.3834	-0.691511
13419	NMNAT1	0.00107309	-4.54114	-6.79347	-0.497906
11405	INTS8	0.00107907	-4.53793	-9.60932	-4.34867
5646	CCDC93	0.0011403	-4.51318	-8.30745	-1.70654
6429	THOC6	0.00119603	-4.49167	-6.62253	-0.397053
832	SFSWAP	0.00122404	-4.48083	-8.22213	-1.52047
3219	DNAJB6	0.00124178	-4.4738	-41.942	-3.22867
10569	LARP4	0.00124419	-4.47217	-8.02969	-0.704385
1511	RBL1	0.00126139	-4.46543	-6.46452	-0.601499
11845	SAAL1	0.00136659	-4.42986	-4.84015	-0.491563
5184	PIK3CA	0.00141787	-4.41309	-6.48477	-0.471865
1526	PCNP	0.00147358	-4.39557	-8.48823	-1.04728
14041	B3GNT8	0.00147765	-4.3936	-6.10368	-0.57288
3377	RGP1	0.00148313	-4.39122	-8.0847	-1.05598
15657	PAGR1	0.00148086	-4.39111	-15.0061	-2.6302
1492	RAB21	0.0015726	-4.36424	-9.36293	-0.867019
20013	CHTF8	0.00157934	-4.36161	-6.96984	-0.885092
3725	SUV420H1	0.00159076	-4.35771	-10.2563	-1.5373
6430	TRAF7	0.00162793	-4.34692	-7.11153	-0.631087
10005	C1orf27	0.00165986	-4.33772	-6.82186	-0.608762
7552	FBXO11	0.00166384	-4.33591	-7.0989	-0.354933
351	MDH1	0.00179387	-4.30247	-6.69126	-0.506908
16626	CD47	0.00180324	-4.29945	-6.91318	-0.678632
434	STRAP	0.00183215	-4.29178	-5.49721	-0.427783
8377	SNAPIN	0.00194177	-4.26578	-7.87085	-1.13108
10038	RNF111	0.0020464	-4.24223	-8.5418	-0.979809
14156	GRB2	0.00205977	-4.23865	-7.14072	-0.604156
9769	FBXL18	0.00207428	-4.23484	-6.45545	-0.516687
2356	HIF1A	0.00211257	-4.22615	-6.28776	-0.528918
10590	EIF4A1	0.002145	-4.21878	-8.11391	-4.3484
8359	EIF2D	0.00220733	-4.20559	-8.59858	-0.969114
9275	C11orf57	0.0022067	-4.20496	-7.40308	-0.623833
10704	USP1	0.00225117	-4.19555	-6.43107	-0.764729
9114	SSRP1	0.00228367	-4.18858	-10.0917	-1.98279
14358	SPTY2D1	0.0023374	-4.17773	-7.40999	-0.646408
10922	ATP1A1	0.00236327	-4.17221	-6.35489	-0.623723
2268	TXN2	0.00245789	-4.15442	-7.1692	-0.815777
14364	EDC3	0.00253133	-4.14089	-7.07357	-0.577558
13067	ATPAF2	0.00260175	-4.12823	-6.23483	-0.483344
2963	SNRNP70	0.00265227	-4.11914	-8.09856	-1.25256
1816	TASP1	0.00270553	-4.10977	-7.18384	-0.901684
538	NSUN2	0.00270794	-4.10864	-7.1415	-0.565554
2692	INTS6	0.00275524	-4.10039	-7.31898	-0.965245
19607	BRK1	0.00278929	-4.09432	-9.15912	-1.3563
11488	BRWD3	0.00283366	-4.08673	-6.84611	-0.576852
15208	UTY	0.00284603	-4.08411	-29.6164	-3.00066
13826	LYSMD3	0.00294991	-4.06781	-6.4118	-0.605692
11384	INTS1	0.00299771	-4.0601	-6.2401	-0.851799
1809	SLC23A2	0.00308851	-4.04641	-7.3316	-0.526679
14976	SRPR	0.0030899	-4.04549	-10.7072	-2.21131
7172	MED4	0.00308597	-4.04532	-16.9797	-2.30522
711	USE1	0.00309144	-4.04382	-7.45244	-0.926479
11984	STIM1	0.00312393	-4.03856	-13.9911	-2.45639
1695	ITPKC	0.00322042	-4.02463	-7.05714	-0.565752
12502	MMGT1	0.0032622	-4.01831	-7.93787	-2.05572
5223	COPA	0.0033313	-4.00848	-9.12666	-2.30591
1209	DERL2	0.00333272	-4.00758	-6.86329	-0.762867
1353	NT5C2	0.00338098	-4.00062	-6.91477	-0.455873
16468	SUPT3H	0.00372272	-3.95809	-7.33317	-0.632512
8067	NPC1	0.00373785	-3.95561	-5.76308	-0.442551
2093	STX1B	0.00384273	-3.94288	-10.7067	-2.17412
3524	PIGL	0.00385826	-3.94041	-5.67933	-0.415412
196	MYLIP	0.00392589	-3.93215	-7.64668	-1.37743
9917	C14orf2	0.00402663	-3.92044	-5.73631	-0.498815
20267	CTC-429P9.4	0.00407182	-3.91489	-5.6767	-0.4337
636	TSPAN17	0.00412583	-3.90846	-7.35534	-0.45631
4455	HDLBP	0.00416863	-3.90327	-6.02388	-0.392678
501	FUT8	0.00435513	-3.88355	-8.82521	-0.94808
5673	GPCPD1	0.00441995	-3.87643	-7.95625	-0.866942
1763	KHSRP	0.0045217	-3.86585	-8.69386	-1.12569
12155	SRRM2	0.00451518	-3.86577	-6.36926	-0.760209
13872	OR51B6	0.00454363	-3.86234	-7.93263	-1.06308
1789	NSFL1C	0.00459504	-3.85675	-5.50559	-0.37942
11094	SENP2	0.0046227	-3.85345	-6.04384	-0.553859
7913	IGF1R	0.00463017	-3.85205	-6.31528	-0.621868
1828	BRAP	0.00462614	-3.85173	-5.54835	-0.518733
5109	COIL	0.00476523	-3.83817	-6.10734	-0.546461
2815	STX4	0.00479407	-3.83486	-6.79628	-0.583316
1953	CEBPE	0.00487367	-3.82701	-6.57097	-0.95272
20368	LRRC3DN	0.0049578	-3.81889	-11.3964	-2.05375
16731	SND1	0.00509998	-3.80592	-6.28845	-0.733493
1949	PPP2R3C	0.00513879	-3.80193	-6.47027	-0.53539
1618	STARD7	0.00521999	-3.79444	-6.2139	-0.513392
19532	PRKDC	0.00525452	-3.79088	-5.77781	-0.466492
4994	CAAP1	0.00530319	-3.78619	-8.01374	-0.935191
91	CREBBP	0.00542275	-3.77583	-6.61929	-0.555609
4626	GNPAT	0.00554605	-3.76538	-5.24402	-0.647399
6848	CFHR5	0.00578751	-3.74619	-8.93644	-1.32893
1096	IKBKAP	0.00581466	-3.74347	-7.00635	-0.775511
4287	ATP6V1A	0.0060488	-3.72565	-7.02243	-0.709385
7380	YIPF3	0.00617193	-3.71621	-5.89868	-0.619699
8360	INTS7	0.00621051	-3.71283	-6.71085	-0.853844
7770	TDG	0.00622313	-3.71127	-6.98139	-0.870245
15876	ZNF395	0.00622962	-3.71014	-5.44736	-0.4968
7060	SMPD2	0.00647992	-3.69235	-7.12367	-0.822922
3492	ZNHIT3	0.00652391	-3.68874	-5.63432	-0.434202
14658	EHMT1	0.00656212	-3.68553	-5.67506	-0.575769
6689	SRRM1	0.0067488	-3.67268	-6.20719	-0.62971
673	JKAMP	0.00677084	-3.67059	-5.67494	-0.517397
4629	RRAGC	0.00724235	-3.64068	-6.42402	-0.831719
1917	WDR7	0.00726748	-3.63851	-5.07666	-0.437656
9039	COMMD3	0.00734127	-3.63345	-4.38098	-0.676022
903	HMG20B	0.00737514	-3.63078	-5.85735	-0.59378
16020	CXorf67	0.00736904	-3.63048	-18.504	-3.03199
18870	HSBP1	0.00744293	-3.62548	-5.46984	-0.526626
7643	PPCDC	0.00747862	-3.62274	-5.76716	-0.701773
3791	CHKA	0.00753291	-3.61893	-8.33887	-0.933657
6902	ELP2	0.00754473	-3.61759	-5.57577	-0.458536
7377	CMTR1	0.00767403	-3.60955	-5.29117	-0.38326
16546	GDAP2	0.00810854	-3.58497	-8.61721	-0.836101
649	FAM120A	0.00817332	-3.58085	-5.7528	-0.493831
17525	CSNK2B	0.00832259	-3.57233	-6.98243	-0.62875
3515	TUBD1	0.00865237	-3.5548	-5.63554	-0.353705
13297	TADA2B	0.00872226	-3.55065	-4.82151	-0.344241
18884	RPS18	0.0089022	-3.54112	-6.7562	-1.79539
7780	MTMR6	0.00893918	-3.53867	-5.74936	-0.558516
15071	JRKL	0.00903056	-3.5336	-7.29847	-0.989415
17757	IPO7	0.00902451	-3.53324	-6.39408	-1.48548
22	LAP3	0.00907806	-3.53002	-5.9345	-0.530668
13969	IRX5	0.0091141	-3.52765	-7.57796	-0.893394
2325	CNIH1	0.00912752	-3.52636	-5.55067	-0.582092
15749	PPP1CC	0.00920308	-3.52213	-5.3773	-0.414277
15625	IKZF1	0.00937114	-3.51362	-5.91549	-0.697322
1299	ZNF638	0.00941199	-3.51108	-7.00317	-1.02607
15104	PSMG1	0.00947267	-3.50765	-6.57085	-0.767028
10517	PCYT1A	0.00953601	-3.50411	-6.46131	-0.739985
18496	ZNF407	0.00966282	-3.49773	-6.89132	-0.738768
6184	EXOC3L2	0.00969754	-3.49553	-5.86396	-0.519842
1940	ZC3HC1	0.00989513	-3.48612	-6.3568	-0.668881
10654	USP24	0.0101096	-3.47617	-5.18315	-0.424088
7427	PRKRIR	0.0103358	-3.46592	-5.36657	-0.435495
14211	PLEC	0.0105121	-3.45793	-5.60079	-0.648846
2970	PIH1D1	0.0105709	-3.45488	-6.28827	-0.642463
7677	BMP2K	0.0107822	-3.44564	-5.61259	-0.384001
6228	ARPC1B	0.0110822	-3.43309	-5.39517	-0.376834
4325	SPCS1	0.0110746	-3.43275	-5.53606	-0.508957
13784	MLXIP	0.0112567	-3.42503	-5.34866	-0.607693
13798	MSRA	0.0112917	-3.42305	-5.15945	-0.433782
16922	GPAA1	0.0114645	-3.41582	-5.45328	-0.455105
4342	NCL	0.011523	-3.41298	-5.68023	-0.824859
20333	AC093157.1	0.0117381	-3.40432	-5.1181	-0.414237
3464	EBF3	0.0124325	-3.37873	-5.6486	-0.494632
7112	RC3H1	0.0127294	-3.36785	-5.6827	-0.608905
4381	INO80B	0.0129552	-3.35959	-5.20433	-0.785994
438	GCLM	0.0129507	-3.35911	-5.02226	-0.34395
4190	TRAPPC13	0.0131615	-3.35147	-5.19358	-0.457732
13142	CERS6	0.013167	-3.35066	-4.8443	-0.453563
8978	ZCCHC7	0.0133031	-3.34557	-6.28649	-0.75626
8954	EIF3H	0.0133513	-3.34338	-4.55114	-0.45505
1964	TOX4	0.0134775	-3.33867	-5.84853	-0.589902
9596	UBALD1	0.0136443	-3.33271	-4.82384	-0.426484
9735	GABPA	0.0140069	-3.3207	-4.71874	-0.39681
9434	MGAT5	0.0140212	-3.31963	-6.80007	-0.740491
8846	C7orf55-LUC7L2	0.0140161	-3.31917	-5.19602	-0.749482
1309	FNDC3B	0.0141588	-3.31415	-5.36151	-0.468097
20477	GTF2H5	0.0143499	-3.30771	-5.29321	-0.690124
6681	GNG5P2	0.0144303	-3.30467	-4.63891	-0.3622
10683	RBBP4	0.0150054	-3.28708	-5.91498	-0.94222
907	AP3D1	0.0150406	-3.28545	-6.68508	-2.00804
2576	NXT2	0.0152171	-3.27977	-5.0329	-0.482001
9695	PGM5	0.0152931	-3.27699	-8.80095	-1.85084
9588	FAM49B	0.0153165	-3.27572	-5.64581	-0.716476
14664	PJA1	0.0154273	-3.27197	-6.75342	-1.28049
8585	EIF2A	0.0154303	-3.27128	-5.57299	-0.527355
16851	FAR1	0.0154146	-3.27111	-5.56243	-0.86602
1744	GNAS	0.0154159	-3.27047	-5.63092	-0.820967
1644	BCORL1	0.0164041	-3.24288	-7.04153	-0.805814
15251	NR2C2AP	0.0164257	-3.2417	-6.22436	-0.479325
6336	PPIL4	0.0165318	-3.23829	-13.0955	-2.61736
9828	KDM8	0.0168438	-3.22957	-5.50716	-0.600239
3724	DCPS	0.0168725	-3.22823	-4.76584	-0.383456
10860	VPS72	0.017087	-3.22214	-5.68134	-0.75331
8575	RABL3	0.0171525	-3.21987	-5.44151	-0.557016
11104	RFT1	0.0172954	-3.21567	-5.04904	-0.454913
5040	ENY2	0.0175149	-3.20959	-9.95741	-3.14649
4106	SEMA5A	0.0175214	-3.20883	-5.39362	-0.673955
11880	STAT6	0.0176431	-3.20522	-4.81675	-0.403016
16521	TSC22D2	0.0176468	-3.20453	-5.52261	-0.487713
4717	DARS2	0.0177324	-3.20183	-4.65671	-0.387729
8331	SNX27	0.0190124	-3.17097	-6.18298	-0.939659
4969	HELLS	0.0190356	-3.16984	-5.60187	-0.745072
1301	TIMM21	0.0190305	-3.16936	-5.97934	-0.983232
12750	NUDCD2	0.0196526	-3.1548	-3.94622	-0.475103
5285	DCAF10	0.0199991	-3.14661	-7.06798	-1.07762
9485	USP12	0.0201677	-3.14237	-4.92921	-0.470825
4328	INO80D	0.0207387	-3.12966	-4.48535	-0.441413
10229	PAXBP1	0.0211283	-3.12098	-5.25123	-0.493891
2511	E2F1	0.021102	-3.12093	-5.52125	-0.76727
10972	SUCLG1	0.0212183	-3.11796	-4.91187	-0.475718
14431	MAF1	0.021276	-3.11619	-5.2423	-0.481542
18809	RP1-241P17.4	0.0215564	-3.10991	-11.0091	-2.13509
9396	NBAS	0.0216083	-3.10828	-6.17937	-0.972083
1652	HACE1	0.0216516	-3.10683	-4.67284	-0.531996
6210	PGLS	0.0216656	-3.10596	-4.54664	-0.447336
18486	DDX3X	0.0219663	-3.09939	-20.5606	-3.11977
7540	SMEK2	0.0221669	-3.09486	-5.11995	-0.648055
16966	AKAP17A	0.0223189	-3.09131	-5.34101	-0.662678
3974	MTRF1L	0.0224226	-3.08871	-4.85916	-0.549343
4202	HMGXB3	0.0224257	-3.08807	-4.80367	-0.530905
3863	NAA25	0.0227087	-3.08204	-4.14475	-0.273752
866	RNF4	0.0228485	-3.0788	-4.93804	-0.470549
4486	WIPF1	0.0229075	-3.0771	-5.76636	-0.922902
18221	FGFR1OP	0.0231009	-3.07287	-7.66984	-0.995129
1231	SMARCE1	0.0231054	-3.0722	-4.23174	-0.377878
1658	MAP3K4	0.0230851	-3.07201	-4.82927	-0.396323
10784	MAPKAPK2	0.0231096	-3.07097	-4.59537	-0.442165
7881	SERF2	0.0231957	-3.06878	-6.86113	-1.054
12299	CDKN2AIP	0.0231729	-3.06863	-5.69284	-0.907854
14017	ZDHHC13	0.0232959	-3.06576	-5.81241	-0.636457
11869	CLPX	0.0242018	-3.04862	-5.38901	-0.574844
10254	IGF2BP1	0.0241766	-3.0485	-4.42856	-0.386099
13398	GMPPB	0.0243826	-3.04424	-5.173	-0.463658
7820	SETD1B	0.0244205	-3.04299	-5.37389	-0.499892
9888	NDUFAF6	0.0247777	-3.03612	-4.80376	-0.538066
14178	DMAP1	0.0249902	-3.03184	-6.23233	-1.68757
5713	ITPA	0.0251666	-3.02822	-24.5172	-1.99734
13414	NUDT4	0.0253721	-3.02412	-4.20848	-0.326844
3544	MED31	0.0253567	-3.02381	-5.13558	-0.398812
20308	AP001362.1	0.0254342	-3.02192	-5.44906	-0.525259
5443	SRSF6	0.0256024	-3.01849	-4.27139	-0.600832
4766	RPS25	0.0255731	-3.01843	-4.48644	-0.373951
12296	COL3A1	0.025743	-3.01498	-5.67794	-0.74381
19304	TMEM199	0.025789	-3.01365	-19.3953	-4.53148
12339	TET2	0.0260532	-3.00866	-5.5839	-1.21067
13259	RPL38	0.0260396	-3.00832	-4.42628	-1.03258
14810	P2RY8	0.0265758	-2.99891	-4.5579	-0.489955
13649	DHX36	0.0270014	-2.99145	-5.30035	-0.684828
3318	RHEB	0.0272602	-2.98674	-5.70996	-0.844436
17146	COPS8	0.0274221	-2.98361	-4.19305	-0.369748
3107	SIGLEC5	0.0275509	-2.98102	-4.98514	-0.925656
1745	DNM1L	0.0282553	-2.9695	-5.08719	-0.649443
16870	TBC1D3	0.0283943	-2.96681	-3.80501	-0.279263
4537	MRPL37	0.0287618	-2.96067	-4.96429	-0.37283
18245	SUPT4H1	0.0289387	-2.95745	-4.35264	-0.409331
17249	OSTC	0.0299636	-2.94178	-5.78793	-0.594924
1599	PDS5B	0.0302401	-2.93724	-3.86752	-0.272895
2231	PACSIN2	0.0302273	-2.93687	-4.71071	-0.499105
16375	LIN54	0.0302946	-2.93535	-5.88467	-0.600484
1867	NUDC	0.0302805	-2.935	-4.44592	-0.405375
7949	EFTUD1	0.0305961	-2.92994	-4.70781	-0.471312
4945	YIPF4	0.0305813	-2.9296	-4.88532	-0.490397
7002	AKIRIN2	0.0308231	-2.92563	-4.43015	-0.549779
16024	TMEM203	0.0312715	-2.91881	-4.47408	-0.524126
6692	SUV420H2	0.031408	-2.91637	-4.41031	-0.363097
552	CLEC16A	0.0314623	-2.91507	-5.17953	-0.59432
16545	PRPF40A	0.031825	-2.90955	-5.09593	-0.525518
7856	DCAF5	0.0318432	-2.90875	-5.23589	-0.546157
373	ATP2C1	0.0325623	-2.89851	-4.42708	-0.367671
11409	PDP1	0.0333351	-2.88777	-6.80541	-0.870348
7144	EPC2	0.0336607	-2.88301	-4.88058	-0.565519
1465	CIC	0.0340722	-2.87719	-5.15016	-0.578896
17449	DAXX	0.0341214	-2.87602	-4.85952	-0.452077
13221	AGAP5	0.0341811	-2.87472	-4.85752	-0.440601
706	FOXN3	0.0352885	-2.86033	-5.71683	-0.73393
19599	MEF2BNB	0.0355071	-2.8571	-4.87632	-0.49081
3526	INTS2	0.035521	-2.85639	-4.25503	-0.582137
4130	COL4A3BP	0.035645	-2.85434	-4.80467	-0.709382
11027	RBM47	0.036071	-2.84864	-5.39343	-0.650034
11602	METTL17	0.036516	-2.84278	-4.55212	-0.451581
13202	BANP	0.0366591	-2.84054	-4.00486	-0.46739
251	ZNF207	0.0366727	-2.83984	-4.9615	-0.48862
10368	WDR4	0.0367251	-2.83869	-4.65187	-0.47053
620	TPR	0.0371387	-2.83329	-4.24082	-0.358048
773	GDI2	0.0374543	-2.82908	-3.52252	-0.354606
7106	CEP350	0.038665	-2.81473	-4.81547	-0.617761
5942	SPINK2	0.0390561	-2.80982	-5.40858	-0.648972
865	HAGH	0.0390464	-2.8094	-3.69188	-0.634913
13315	KDM2A	0.0390609	-2.8087	-4.91402	-0.499582
4079	EXOC2	0.0395351	-2.80293	-4.51171	-0.415408
2785	UBE2I	0.0395378	-2.80237	-3.76828	-0.315135
10312	LRRC36	0.0403402	-2.79311	-5.09897	-0.528259
13630	RSRC1	0.040555	-2.79028	-6.39091	-0.7555
11259	GFM2	0.0419228	-2.77534	-6.25521	-2.02298
12701	SLC30A1	0.0419773	-2.77425	-4.95217	-0.611559
2355	ERH	0.0420399	-2.77307	-3.92383	-0.402404
4747	ESYT2	0.042475	-2.76808	-4.43204	-0.37456
301	RABGAP1	0.042512	-2.76717	-5.82857	-1.26271
3555	C17orf75	0.0430765	-2.76091	-5.34767	-0.568795
9232	CWC15	0.0430253	-2.76091	-4.18965	-0.412652
16987	ZNF84	0.0430001	-2.76064	-7.31508	-1.70058
7900	PSTPIP1	0.0430082	-2.76003	-43.0028	-3.4684
9169	EI24	0.0430483	-2.7591	-4.16127	-0.509419
11970	RNF214	0.0444893	-2.74428	-6.00937	-0.84726
20163	AC004466.1	0.0445122	-2.74353	-6.02256	-0.666743
9003	ALAD	0.0445693	-2.74246	-4.26015	-0.509918
1407	ARAF	0.0446043	-2.74159	-12.6943	-1.06279
10086	PANK4	0.0448654	-2.73854	-4.29072	-0.410572
16880	RPE	0.0448782	-2.73789	-4.07473	-0.345316
15623	SLC52A2	0.0448656	-2.7375	-5.44249	-0.566942
19379	RBM14-RBM4	0.0460414	-2.72574	-5.68308	-0.880935
8053	RPRD1A	0.0460844	-2.72482	-4.66919	-0.432866
1508	CLDND1	0.0462911	-2.72236	-5.20514	-0.441078
3410	EIF3A	0.0465117	-2.71978	-4.46914	-0.571629
7238	ACTL6A	0.0472335	-2.71257	-4.23529	-0.716631
14670	POLR2A	0.0475415	-2.70923	-2.22148	-0.316411
16705	MAFG	0.047595	-2.70823	-3.84201	-0.393322
10791	MRPL55	0.0475887	-2.70777	-4.54211	-0.408417
15675	DEFB128	0.0482263	-2.70148	-4.64189	-0.686873
496	ALG1	0.0482028	-2.70118	-5.09214	-0.741752
12950	ZNF561	0.0492269	-2.69154	-4.60229	-0.484274
11681	RAB8B	0.0497778	-2.68619	-3.93176	-0.39493
