## Supplemental Table 3 for "Parallel CRISPR screens reveal pathways controlling the cell surface levels of the attractant receptor FPR1"

### Sheet: Sheet1
ID	Gene	Adjusted p-value	Basal Pscore	Basal CLO	Basal Effect Size
4677	GALE	1.34403e-26	30.1837	78.4821	2.22892
10431	SIK3	1.17963e-26	29.9394	61.2	1.97036
13048	PTEN	4.03247e-23	26.2294	198.35	2.16413
4949	BCL11A	3.63766e-23	26.1492	45.8821	1.86002
1875	TFAP4	4.94596e-23	25.9189	43.4812	1.32681
8994	UGCG	3.22964e-22	25.0248	46.8405	1.52328
13932	B3GNT5	1.75913e-21	24.2217	58.8972	1.77541
12379	INPP5D	2.51143e-21	24.0091	39.0672	1.06476
1587	KAT6A	7.78986e-21	23.4664	32.8084	1.45421
8663	SKP2	1.7125e-20	23.0785	54.5614	1.46028
4451	UXS1	1.1759e-19	22.2004	31.0616	1.09015
16333	ARID2	1.74237e-19	21.9918	36.8903	1.37303
3477	ZMIZ1	4.50206e-18	20.5448	31.4967	1.17244
11834	ZNF592	1.19761e-17	20.0877	49.8815	2.00888
16309	ZNF292	1.3997e-17	19.99	23.9538	0.905993
11077	ZNF148	2.38803e-17	19.73	57.8282	1.48037
9983	BRPF1	3.25019e-17	19.5698	51.236	2.15651
1775	TGDS	3.28218e-17	19.5407	43.3465	1.85101
11129	METAP1	1.16336e-16	18.9677	28.0454	1.12302
1195	MARK2	1.13982e-16	18.9543	27.3528	0.735563
15341	SOCS3	1.40063e-16	18.8436	25.8143	1.31457
4065	CCND3	1.76066e-16	18.724	21.7936	0.885735
1692	SEPHS1	2.4112e-16	18.5682	33.5696	1.63637
7043	ZC3H10	2.83922e-16	18.4787	25.0285	1.0513
6960	TAOK3	4.75408e-16	18.2371	44.2069	1.618
4657	UAP1	5.53102e-16	18.1544	29.0467	0.983553
4249	PDCD10	2.21513e-15	17.5354	24.3544	1.30487
17045	QRICH1	3.42733e-15	17.33	32.6541	1.17523
2976	DOT1L	5.82931e-15	17.0841	25.7238	1.88682
4465	BIRC6	7.23423e-15	16.9756	29.8108	1.61053
5500	USP9X	7.39124e-15	16.9521	25.7112	1.13146
15978	HSPA14	1.16162e-14	16.7419	20.356	0.979295
16993	GRK6	1.39106e-14	16.6503	27.0614	0.86081
11782	ATMIN	1.3811e-14	16.6404	20.5295	0.920731
5120	KIAA0922	3.8307e-14	16.1848	20.5808	1.10575
3167	GSK3A	4.13834e-14	16.139	27.903	1.13594
5288	TRIM24	4.04205e-14	16.1373	18.7775	0.694396
1157	TCF3	8.67289e-14	15.7942	23.2701	1.61484
2541	USP14	1.57243e-13	15.5245	31.008	2.05177
6919	TMEM165	2.25328e-13	15.3573	29.1386	1.17681
5405	AGO2	2.4765e-13	15.3055	18.5616	0.823681
10155	B4GALT5	3.11953e-13	15.1948	22.7358	1.27274
14040	RPS6KA3	3.36361e-13	15.1519	26.8067	1.03723
13850	TMEM39A	3.6841e-13	15.1023	20.1432	0.969009
12910	CANT1	4.42779e-13	15.0127	36.3171	1.07585
17442	TMEM57	6.84805e-13	14.8138	20.2922	0.976776
4082	GMDS	8.96409e-12	13.6875	27.4596	1.10794
19	KRIT1	1.10627e-11	13.587	18.5603	1.08296
13726	PTPN2	1.50597e-11	13.4441	13.79	1.0162
14142	SOX12	1.60119e-11	13.4087	19.4525	0.977885
6275	ADRM1	2.37439e-11	13.229	18.5482	1.45446
20047	STRADA	3.59258e-11	13.0407	18.4547	1.10061
8256	MTF2	4.21251e-11	12.9633	15.4588	0.821879
9414	TIAL1	5.86485e-11	12.8115	15.6185	0.815651
1482	KEAP1	6.11789e-11	12.7852	34.2563	1.83483
127	AP2B1	1.00512e-10	12.5617	16.1003	0.963087
15760	RXRA	1.08333e-10	12.5215	17.909	0.795966
10760	RBM15	1.07723e-10	12.5164	15.4091	0.900123
5335	ZC3H13	1.24811e-10	12.445	22.2482	1.2298
2556	ANKRD12	1.23379e-10	12.4427	20.5965	1.18602
11728	CUL5	1.82087e-10	12.2665	17.1579	0.958706
6285	TRIM28	1.824e-10	12.2587	15.5855	0.926157
1310	FOSL2	1.82772e-10	12.2509	27.2782	1.85152
7657	HNRNPD	2.16227e-10	12.171	16.8715	1.12494
931	SPEN	3.22221e-10	11.9911	17.2538	1.23368
1314	TMEM131	3.35687e-10	11.9667	15.1025	0.633143
12644	SIK2	3.82197e-10	11.9038	18.448	0.756767
3787	AIP	4.04949e-10	11.8722	14.5055	0.913586
4266	NPRL2	4.44322e-10	11.8256	14.5038	1.03482
13001	ATF7IP	4.59612e-10	11.8047	14.83	0.904802
4727	SLC35A3	4.64171e-10	11.7942	21.2254	1.42855
14622	CMTR2	6.89468e-10	11.6163	22.6841	1.63085
1391	CAPZB	9.66982e-10	11.4634	13.8503	0.972266
2197	DEPDC5	1.24969e-09	11.3461	15.875	1.05247
12245	IRF2	1.61855e-09	11.2279	17.0807	0.976565
7775	GIT2	2.49999e-09	11.0334	16.9462	0.769848
502	UBA6	3.06501e-09	10.9392	18.6398	1.49204
7809	ANKRD52	3.24037e-09	10.9094	16.3086	1.30511
15587	UBE2L3	3.54671e-09	10.8647	15.9387	1.61854
1576	GSK3B	3.60605e-09	10.852	15.0625	0.770066
1164	FAM3A	3.57097e-09	10.8509	13.6341	0.785262
2618	SLC35A2	4.01211e-09	10.795	18.6272	1.24891
7206	CCM2	3.96379e-09	10.795	13.2191	0.807508
2920	TSTA3	4.2895e-09	10.7554	13.5973	0.948098
7879	TCF12	4.41334e-09	10.7379	19.063	1.40537
12259	ING5	7.50457e-09	10.5023	13.0274	0.806515
11696	BRD7	8.69939e-09	10.4331	13.4438	1.03092
10207	B4GALT3	9.19766e-09	10.404	12.9315	0.750068
14318	GAK	1.06215e-08	10.3366	14.2606	1.04286
15094	ASB7	1.92718e-08	10.073	14.5875	1.16619
13802	ETV4	2.07646e-08	10.0358	12.4906	0.80667
4458	STK25	2.72546e-08	9.91291	14.5578	0.78959
2755	NPRL3	6.52156e-08	9.5293	13.9749	0.912918
8795	WTAP	6.5655e-08	9.52174	19.3608	1.60531
1307	MARK3	6.50756e-08	9.52099	12.0531	0.551498
497	ZCCHC8	6.74929e-08	9.50061	13.8747	1.1709
3181	CDK6	7.96809e-08	9.42401	11.7601	0.721747
4820	FOXO3	8.78682e-08	9.37708	14.6797	1.27022
5112	SPOP	8.98513e-08	9.36298	13.1352	0.895251
3044	PIAS4	9.58212e-08	9.33067	12.6946	1.09257
3029	CCNE1	1.28522e-07	9.19884	11.6112	0.762339
16411	ZNF699	1.27382e-07	9.19843	11.7961	0.758382
12988	ZNF274	1.40599e-07	9.15132	12.2204	0.881294
16496	FUT4	1.55027e-07	9.10469	14.2507	1.01767
16819	ZNF628	1.68528e-07	9.06427	13.6242	0.661266
3624	PHF12	2.03009e-07	8.97931	12.4952	0.903244
9592	INO80C	2.60799e-07	8.86645	11.1027	0.747533
14158	UBE2N	2.84399e-07	8.82478	11.4379	0.772188
11385	CDK5	3.7377e-07	8.7021	11.0046	0.854472
20252	AC006486.9	3.78073e-07	8.69317	11.8717	0.986784
10180	C11orf30	3.91938e-07	8.6736	10.6693	0.762441
419	SLC45A4	4.23729e-07	8.63583	13.2239	0.956621
6791	MEIS2	4.57702e-07	8.59847	13.6498	0.987307
7714	ETV6	4.71898e-07	8.58138	10.7005	0.806012
11888	YWHAB	4.82949e-07	8.56754	11.4706	0.801412
8832	TMEM209	5.73925e-07	8.48882	10.7662	0.571901
12603	BRD3	6.18666e-07	8.45249	11.1111	0.619368
7282	LRRC8A	1.09894e-06	8.19928	10.9745	0.620552
6734	KRAS	1.1797e-06	8.16482	11.5651	0.984957
9639	MSI2	1.18609e-06	8.15884	10.6102	0.696844
4262	TFG	1.31123e-06	8.11167	14.3243	1.07837
16506	PTPN1	1.42149e-06	8.07303	10.0513	0.644787
1313	FRYL	1.50257e-06	8.0454	10.6694	0.676946
11708	SENP8	1.50648e-06	8.04075	10.7695	0.947879
3597	PRKAR1A	1.70261e-06	7.98411	10.1967	0.590212
16436	STK40	2.149e-06	7.87953	11.4854	0.678135
2371	GSKIP	2.55931e-06	7.80021	11.5021	1.16467
14243	BEND3	3.40513e-06	7.67279	10.6916	0.898641
10727	GFI1	3.9897e-06	7.6006	10.0402	0.648041
17001	ZBTB14	4.18189e-06	7.57682	12.0976	1.12312
5110	TRIM25	4.30968e-06	7.56042	9.93551	0.851649
16393	HMGB1	4.63733e-06	7.52529	9.55718	0.923937
12688	B3GNT2	5.375e-06	7.45791	9.57053	0.801515
241	TRAF3IP3	5.67728e-06	7.43089	10.1465	0.779957
5596	TM9SF2	5.82246e-06	7.41669	9.81544	0.723155
14394	GATA2	5.79779e-06	7.41533	11.4018	1.29956
9589	ASAP1	6.95909e-06	7.33286	11.2223	1.13729
3290	GLCCI1	7.38093e-06	7.30415	9.41209	0.83038
2434	ADNP	7.42111e-06	7.29865	9.14919	0.504514
1645	ATRX	1.03121e-05	7.15266	11.5099	1.13557
14992	LSMD1	1.03618e-05	7.14748	11.5196	1.35252
4243	RNF7	1.05605e-05	7.13616	9.45468	0.704274
3374	FUBP3	1.08489e-05	7.12141	10.0688	0.707855
12722	RALGAPB	1.14499e-05	7.09497	11.1984	1.28171
527	CUL3	1.14703e-05	7.09119	9.16049	0.798878
5352	CDK2	1.3228e-05	7.02629	9.38324	0.812983
5258	CBX3	1.35314e-05	7.01347	9.15917	0.716345
5709	SNRPB2	1.45346e-05	6.97947	8.81441	0.647907
10501	MAML1	1.55399e-05	6.9475	9.27857	0.731271
13444	AGFG1	1.66017e-05	6.91589	9.07702	0.519069
12210	DDIT4	1.84827e-05	6.86639	8.93912	0.729853
8641	METTL14	1.93843e-05	6.84284	9.17302	0.955277
14501	TRNAU1AP	1.93643e-05	6.84044	9.20663	0.581682
5788	PRR12	2.06677e-05	6.80932	8.90254	0.683999
956	ELAVL1	2.21054e-05	6.77731	8.74718	0.859012
11168	HMGB2	2.55894e-05	6.71095	9.91321	1.21924
6380	CAP1	2.5753e-05	6.70541	10.4304	1.04691
1813	KDM2B	2.88119e-05	6.65391	8.78442	0.83337
6040	C15orf57	2.95748e-05	6.63982	9.11882	0.967801
11406	KIAA1429	3.65869e-05	6.54469	8.54146	0.480747
784	PPP1R12A	3.66509e-05	6.54122	9.04858	0.51393
1620	REST	3.67384e-05	6.5375	8.53881	0.60171
20294	CKS1B	3.79163e-05	6.52112	8.69873	0.777069
13361	TRIB1	4.17771e-05	6.47635	9.50843	1.17164
2521	ACTR5	4.34455e-05	6.45671	8.23759	0.907753
4696	PIK3R3	4.51598e-05	6.43727	8.95195	0.441102
19190	PLEKHO2	4.53871e-05	6.43249	8.91645	0.709271
8065	C18orf8	4.54856e-05	6.42895	9.09766	0.766924
1034	OTUD5	4.94669e-05	6.38993	8.51985	0.853597
11053	SNRK	6.09411e-05	6.29678	9.13786	0.649255
2357	KIAA0247	6.24819e-05	6.28338	8.16878	0.614495
10017	GATAD1	7.2524e-05	6.21612	7.87429	0.426981
17534	PRRC2A	7.66939e-05	6.18933	9.92946	0.926372
5038	SLC10A7	8.5537e-05	6.13943	9.48699	0.915734
11107	PBRM1	9.1627e-05	6.10707	8.14831	0.671813
451	SEC63	9.32972e-05	6.09675	9.34077	1.18971
10905	HIPK1	0.00010007	6.06386	4.00399	0.680166
9447	ARL14EP	0.000101384	6.05575	8.03327	0.600065
18632	CCNL2	0.000103486	6.0444	7.89285	0.605828
9628	CEBPG	0.000103583	6.04157	8.29677	0.602094
7136	TMEM127	0.00010375	6.03847	7.96179	0.699916
2717	N4BP1	0.00011338	5.99753	7.5914	0.670161
2933	GSR	0.000115558	5.98689	6.47111	0.533745
15256	UBE2F	0.000115025	5.98653	8.6753	0.904038
8105	MBD1	0.000119343	5.96817	7.92445	0.453638
7347	PLAA	0.000140266	5.89567	8.31849	0.697735
4758	KMT2A	0.00014573	5.87674	7.88088	0.62522
7875	NIPA2	0.000149278	5.86398	7.51959	0.601829
2092	FBXL19	0.000165789	5.81612	7.68901	0.760174
594	DCUN1D1	0.000172764	5.79593	7.65849	0.583355
5517	XPO5	0.000186928	5.75943	7.54144	0.837941
14755	RFX7	0.000199797	5.72825	7.57156	0.606282
90	MSL3	0.000200878	5.72364	8.52886	0.852665
2049	FKBP5	0.000207609	5.70709	7.96976	0.697007
7236	KAT7	0.000207471	5.70514	7.51785	0.563504
10883	DCAF16	0.000228182	5.6616	7.52498	0.42658
11281	CITED2	0.00024413	5.63005	7.41099	0.514035
9626	TRIP12	0.000284042	5.56209	7.91772	0.775256
7911	MESDC1	0.000301978	5.53331	8.32587	0.918889
3701	ZBTB16	0.000328313	5.49482	7.16968	0.453821
11615	METTL3	0.000351414	5.46312	8.63054	1.16667
1603	CYLD	0.000361536	5.44863	6.99498	0.78512
19666	RP11-212D19.4	0.000387374	5.41651	5.52269	0.903776
17052	STYX	0.00039576	5.40507	7.30718	0.468233
2183	SRRD	0.000453101	5.34419	8.10374	0.631618
6220	MLLT1	0.000465815	5.33005	7.11488	0.47193
4014	E2F3	0.000478408	5.31637	7.30576	0.797023
16991	SIRPA	0.000480192	5.31266	7.36794	0.720772
1831	FUS	0.000483655	5.30745	6.87113	0.502981
14089	ARIH2	0.00050389	5.28758	8.18834	0.830967
11787	ZNF143	0.000508651	5.28143	10.492	0.942433
4968	C10orf88	0.000538725	5.25443	7.21607	0.57747
11587	TSC1	0.000624074	5.18852	8.29828	1.0546
4417	USP34	0.000622894	5.18731	7.40019	0.58839
19857	AC007040.11	0.000710883	5.1279	6.96805	0.81041
8725	TBC1D7	0.000709603	5.12667	7.49679	0.722142
473	TBPL1	0.000735476	5.10911	6.95254	0.697915
7811	ZNF740	0.000777964	5.08272	6.79359	0.588701
1591	TNPO1	0.000777057	5.08124	6.63937	0.71815
9452	C18orf25	0.000829376	5.05096	6.99987	0.749872
11015	TIPARP	0.000847155	5.03978	6.58323	0.466406
4875	RAB14	0.000886235	5.01823	6.99844	0.705382
11938	GOLGA2	0.000886301	5.01625	7.11332	0.506737
4858	ITGB1BP1	0.000904089	5.00568	7.15416	0.775414
15605	YTHDF3	0.000900275	5.00558	6.91526	0.663068
1774	ANKRD10	0.000946529	4.98189	5.41466	0.686914
15436	SIVA1	0.000965548	4.97133	6.90425	0.637771
11446	HNRNPK	0.0010119	4.94906	6.50729	0.803277
4413	UNC50	0.00103547	4.93716	6.64152	0.453364
9489	ZFP36L2	0.00105258	4.92815	6.67763	0.48063
1054	PSME4	0.00106816	4.91989	6.6612	0.581545
1892	USP48	0.00107496	4.91526	6.91509	0.680319
3689	KLF3	0.00107345	4.914	6.76534	0.526921
4245	XRN1	0.00108345	4.90811	6.60585	0.556055
2704	CORO1A	0.00132534	4.81874	6.64464	0.732899
20081	CTD-2132N18.3	0.0013306	4.81518	6.58623	0.555414
5083	NFYB	0.00137418	4.79934	17.1067	1.50288
8365	DUSP10	0.00148458	4.76395	7.02608	0.536714
6755	RNF122	0.00153469	4.74772	6.31004	0.528628
2652	RBM3	0.00152902	4.74751	6.71896	0.563287
857	EPN1	0.00157536	4.73274	6.33216	0.53342
14076	TGIF1	0.00157802	4.73021	6.93509	0.701854
3468	XPNPEP1	0.00160952	4.71983	6.46585	0.521282
471	BRD9	0.00175814	4.67969	6.34471	0.535725
3393	UBE2R2	0.00193668	4.63591	5.94422	0.452105
12069	CHAF1A	0.00196351	4.62817	6.6357	0.557497
15580	P4HB	0.00199094	4.62038	5.9582	0.787463
811	CCAR1	0.00204669	4.60663	5.70553	0.516961
2218	GTPBP1	0.00206953	4.60006	6.80738	0.594517
16646	PPTC7	0.00222076	4.56769	6.18238	0.480917
12625	YWHAG	0.00229293	4.55207	6.35711	0.582718
6091	CCNT1	0.00268245	4.4822	5.78765	0.490152
4627	TSNAX	0.00274689	4.47017	6.57599	0.849289
19957	ZNF865	0.00274959	4.46803	6.04469	0.46025
3759	CBL	0.00275062	4.46617	6.32179	0.554529
1799	DYNLL1	0.00292412	4.4379	7.06295	0.909905
17092	TXNRD1	0.00292838	4.43557	6.11705	0.565728
851	GLTSCR1	0.00293958	4.43223	5.30566	0.58107
17475	PBX2	0.00295085	4.42889	6.39682	0.528763
3329	EIF4H	0.00301799	4.41744	6.18675	0.479606
16715	PCBP2	0.00304045	4.41256	6.28638	0.557655
2834	HERC1	0.00317393	4.39224	5.87793	0.44197
15826	ZFP91	0.00345894	4.35324	6.0558	0.547656
5888	SIN3B	0.00354922	4.3404	5.57397	0.516466
13937	MEX3C	0.0035736	4.33578	5.94963	0.442073
8159	SCYL1	0.00408156	4.27643	5.97645	0.450779
8473	NT5DC4	0.00409562	4.2733	5.77553	0.501087
18806	AC106873.4	0.0041782	4.26301	6.38256	0.625628
6946	UBQLN1	0.00436362	4.24254	6.27703	0.471215
16376	FAM53B	0.00457871	4.22003	5.97454	0.508027
2986	OAZ1	0.00469141	4.20786	6.52475	0.61985
19320	ETV5	0.00472585	4.20309	5.73524	0.650635
13075	JMJD1C	0.00477525	4.19698	6.06557	0.459628
12876	SOCS5	0.00476735	4.19611	6.26874	0.492513
6368	GSE1	0.004787	4.19274	5.57992	0.579873
99	KMT2E	0.00543682	4.13588	5.89521	0.749345
2069	ACOT7	0.00556235	4.1244	5.91253	0.860184
12201	SETD5	0.00571274	4.11125	5.73288	0.403241
4354	STAM2	0.00574164	4.1075	5.90767	0.546177
7032	CDK4	0.00576191	4.10441	5.63813	0.419787
13330	CKS1B	0.00676182	4.03336	5.93862	1.29804
5277	CLTA	0.00674685	4.03278	5.64365	0.521174
4555	RAP1A	0.00739006	3.9917	5.62063	0.538238
9961	FBXO32	0.00738388	3.99053	4.26427	0.738061
15174	KREMEN1	0.00831047	3.93766	5.8162	0.600251
4705	DR1	0.00839352	3.93182	4.60306	0.887325
15403	RBM33	0.00912607	3.89397	5.37634	0.403844
5312	MED13L	0.0092681	3.88575	5.6944	0.741494
20352	CTD-2278I10.6	0.00930994	3.88229	5.88571	0.569774
4557	CAPZA1	0.00948006	3.87293	4.79305	0.689752
11462	KIAA1958	0.00954265	3.86857	5.9388	0.641299
2363	DICER1	0.00955495	3.86652	5.53022	0.450941
489	CENPQ	0.00993366	3.84816	5.38686	0.712458
780	ATP11B	0.0100213	3.84286	5.37002	0.439152
4757	STK11	0.010332	3.82813	5.45321	0.439012
16764	BLM	0.0103052	3.82778	5.33397	0.352227
17642	ATXN2	0.0111244	3.7931	2.77837	0.732093
8859	HDAC8	0.011904	3.76223	5.43055	0.395591
12751	IRF2BP1	0.0123236	3.74573	5.31015	0.572854
12753	HSPA4	0.0128896	3.72477	5.54619	0.569685
4498	TIA1	0.0131368	3.71508	5.38695	0.64416
1481	RABL2B	0.0134748	3.7026	5.37467	0.572413
19019	AL953854.2	0.0136766	3.69471	4.96433	0.513916
17151	KLHL9	0.014266	3.67496	5.44513	0.505496
5863	RAP1B	0.0143155	3.67203	5.26138	0.431043
14452	MROH1	0.0143867	3.66845	5.55549	0.621607
14143	HNRNPA0	0.0144461	3.66525	5.89078	1.01281
7430	NUMA1	0.0145091	3.66194	5.23271	0.426737
4372	PPM1G	0.0155205	3.63127	5.49536	0.916569
4741	PPP1R8	0.0156253	3.62695	5.0842	0.573796
6552	UNK	0.0161481	3.61125	5.18393	0.554233
9948	KAT6B	0.0165911	3.5981	5.01918	0.406043
3493	MLLT6	0.0165385	3.59809	4.89685	0.463807
20382	AC140061.12	0.0173128	3.57684	5.73752	0.866836
189	TSR3	0.0174571	3.57185	5.19305	0.483711
595	JADE2	0.0174028	3.57183	4.76887	0.448051
17322	IBA57-AS1	0.0177583	3.56168	7.06312	1.08215
8042	CLTC	0.0180656	3.55285	5.01532	0.396962
8544	CSRNP1	0.0181346	3.54984	4.94389	0.474743
7950	SH3GL3	0.0183883	3.54244	5.08583	0.853208
17729	ZBTB10	0.0185344	3.53765	4.96349	0.549515
3521	CDK5RAP3	0.0184803	3.53757	4.96066	0.376997
9975	VPS8	0.0200447	3.50093	4.69742	0.441551
12938	ZNF524	0.0210951	3.47741	4.76337	0.497975
3499	UBTF	0.0211527	3.47489	5.31508	0.741557
4885	RBM18	0.0211218	3.47419	5.50158	0.542317
14753	LSM10	0.021196	3.47133	5.11266	0.844295
14539	PAK2	0.0213556	3.46675	4.65035	0.534067
17047	FKBP1C	0.0223444	3.44577	6.42606	0.653051
6131	ARHGEF6	0.0224103	3.44317	5.03573	0.768563
6261	TUBGCP2	0.0228435	3.43354	4.57378	0.376122
1405	PIAS2	0.0230569	3.4282	5.08717	0.69976
16187	CHM	0.0231141	3.42582	5.84108	0.414726
2930	LEPROTL1	0.0231592	3.42366	5.6507	0.514185
16903	TAF13	0.0232744	3.42021	5.32993	0.520074
4581	KIAA2013	0.0246141	3.39461	4.96339	0.453423
7507	ZNF280D	0.0246044	3.39349	5.25321	0.581284
9547	CWC27	0.0246021	3.39224	5.01987	0.439668
8417	C1orf35	0.0246081	3.39086	4.92655	0.461845
6491	LRRC41	0.0246087	3.38957	5.40712	0.75435
10218	CCAR2	0.0245686	3.389	4.56275	0.39701
309	TMEM159	0.0264443	3.35578	5.07209	0.511086
19074	AC005008.2	0.0264158	3.35498	4.70411	0.417894
18931	USP17L11	0.0266598	3.34972	2.63906	0.675259
14756	SLC35C1	0.0271423	3.34067	4.9176	0.503763
11473	GAPVD1	0.0276165	3.33189	4.80533	0.496647
71	DVL2	0.0276609	3.32994	4.69094	0.932516
7286	KIAA0368	0.0284233	3.31688	4.0072	0.632772
2088	MYO9B	0.0285018	3.31444	4.52991	0.357222
2927	ERI1	0.0284991	3.31324	4.86944	0.733347
2440	TPD52L2	0.0285483	3.31125	4.8102	0.855682
19174	SSX2	0.0292413	3.2996	5.11744	0.514057
4175	IL4	0.0292713	3.29792	4.51437	0.501721
16542	NCOR2	0.029596	3.2919	4.41624	0.445746
11719	ARIH1	0.0300416	3.28418	4.7398	0.335025
6618	OSER1	0.0310533	3.26858	4.59182	0.686408
14662	MUC16	0.0311407	3.26614	5.05972	0.575081
11959	FBXO22	0.0315196	3.25967	4.81075	0.438437
5069	PAIP2	0.031557	3.25794	4.47461	0.330168
6071	E2F8	0.0318701	3.25245	5.20687	0.51171
10827	H3F3A	0.0324311	3.24367	4.89855	0.638852
4068	TBP	0.0329518	3.23555	4.7716	0.662061
1368	TOP2B	0.0331435	3.23183	3.88864	0.456336
6930	TPP2	0.0332321	3.22948	4.78055	0.538291
20175	FKSG61	0.0342627	3.21502	2.4323	0.321536
6524	PRKAA1	0.0354434	3.19912	4.589	0.34897
10428	TAOK1	0.035563	3.19647	4.84914	0.429782
7414	FAM8A1	0.0356185	3.19461	4.19941	0.361045
8558	UBA3	0.0358885	3.19015	4.93903	0.72332
14011	DEAF1	0.0366892	3.17939	0.609472	0.428277
10529	PGAP3	0.0373301	3.1707	4.36671	0.460461
17258	DCAF12	0.0374488	3.16815	4.49312	0.678585
14526	OAZ2	0.0399903	3.13847	4.94266	0.627534
8238	SERBP1	0.0406005	3.13073	4.45126	0.768432
14545	HARBI1	0.0409125	3.12625	0.222798	0.500234
4396	POLE4	0.0408862	3.12537	4.95872	0.756839
13400	ZNF622	0.041158	3.12134	4.79783	0.404422
3532	RNF167	0.0412377	3.11935	5.37663	0.704843
8649	PDGFC	0.0414256	3.11623	3.65224	0.589883
15572	SP1	0.0413277	3.11611	4.62055	0.404283
12342	SHOX2	0.0418587	3.10942	4.65469	0.535174
2194	POLR2F	0.0421754	3.10501	4.83382	0.549717
4071	GLTSCR1L	0.0428897	3.09658	4.33377	0.355416
8528	RAB5A	0.0430292	3.09404	3.87511	0.347839
10039	CCNB2	0.0431805	3.09139	4.89842	0.987182
870	TM7SF3	0.0449188	3.07312	4.3656	0.554888
2324	CDKN3	0.0448104	3.07305	4.42869	0.367247
9285	SEC24D	0.0448082	3.07195	4.39464	0.355008
7131	CAB39	0.044794	3.07097	4.47649	0.362777
7853	NAA30	0.0461412	3.05698	4.44645	0.390416
15492	ZNF445	0.0461086	3.05618	5.08086	0.516676
16421	SPATS2L	0.0460094	3.056	3.86959	0.484315
3817	CAMKK2	0.0460077	3.05491	5.24378	0.53787
4548	AMPD2	0.0484253	3.03157	4.2888	0.376548
8180	ZNF787	0.0484157	3.03055	4.39734	0.631802
13130	PAIP1	0.0486223	3.0276	5.41698	0.64434
16176	H3F3C	0.0487884	3.02503	4.59463	0.517934
2287	L3MBTL2	0.0492583	3.01977	4.76478	0.594352
8215	PEX14	0.0491375	3.01975	4.37678	0.505672
