## Supplemental Table 4 for "Parallel CRISPR screens reveal pathways controlling the cell surface levels of the attractant receptor FPR1"

### Sheet: Sheet1
ID	Gene	Adjusted p-value	PostStim Pscore	PostStim CLO	PostStim Effect Size
1369	TM9SF3	8.06893e-28	-31.3868	-117.54	-2.79974
6179	PRKCSH	4.03447e-28	-31.3868	-133.585	-3.41491
8127	SAMD1	2.68965e-28	-31.3868	-428.968	-4.7102
10080	SPPL3	2.01723e-28	-31.3868	-233.945	-3.63201
11249	RICTOR	1.61379e-28	-31.3868	-179.786	-3.33149
12147	MLST8	1.34482e-28	-31.3868	-505.538	-4.55649
12850	FPR1	1.1527e-28	-31.3868	-758.075	-5.95376
15989	USP7	1.00862e-28	-31.3868	-531.748	-6.15433
20024	RP11-45M22.4	8.96548e-29	-31.3868	-221.044	-2.7481
4738	ARID1A	8.34455e-28	-30.3722	-225.318	-3.0306
10559	EMC10	3e-27	-29.7751	-164.105	-2.52844
12027	KMT2D	2.75e-27	-29.7751	-315.641	-4.60555
5845	CANX	2.84921e-27	-29.7249	-295.712	-3.20625
14957	ALG12	1.84206e-26	-28.8821	-172.54	-3.88327
12239	HIST1H1E	4.23333e-26	-28.4908	-159.66	-2.45504
8854	KDM6A	4.74832e-26	-28.4129	-297.378	-4.32786
14319	ZBTB7A	4.46901e-26	-28.4129	-676.863	-3.97282
1159	DAZAP1	6.05312e-26	-28.2563	-79.0867	-2.45555
7999	PDPK1	6.69142e-26	-28.1893	-214.683	-3.95966
4385	PCGF1	7.56945e-26	-28.1135	-564.939	-3.99219
9501	MBNL1	7.41293e-26	-28.1014	-188.04	-3.42243
2841	RAB11A	7.45135e-26	-28.0789	-111.458	-2.14988
2605	ELF4	1.67133e-25	-27.7088	-186.76	-2.79241
4201	CSNK1A1	3.0939e-25	-27.4229	-725.684	-4.35722
6841	IL6ST	5.86623e-25	-27.1273	-78.0005	-2.50925
10010	PAXIP1	6.67536e-25	-27.0541	-100.542	-2.69258
3641	LAMTOR3	6.48917e-25	-27.05	-156.586	-2.18976
4502	ARID3A	8.71017e-25	-26.9064	-155.006	-2.56178
8297	FCGR2A	1.04414e-24	-26.8124	-296.606	-5.96597
9848	RRAGA	1.31135e-24	-26.6987	-109.951	-2.92714
2926	INTS10	3.72358e-24	-26.2313	-115.981	-4.6548
4733	RPS6KA1	4.97972e-24	-26.0912	-105.897	-1.61678
8164	AKT1	4.84578e-24	-26.0897	-63.1516	-1.43686
16610	VKORC1L1	1.05625e-23	-25.7383	-74.014	-1.33707
4888	MAPKAP1	1.15583e-23	-25.6866	-308.901	-2.93646
10047	DYRK1A	1.20341e-23	-25.6569	-170.208	-4.55391
10793	WDR26	2.97247e-23	-25.2523	-207.063	-2.64145
12684	NFRKB	3.11681e-23	-25.2201	-74.7039	-2.04062
8856	MSN	5.53713e-23	-24.9592	-252.047	-2.89715
9853	RASA2	6.9634e-23	-24.8487	-85.5182	-2.25827
4556	HDAC1	9.20698e-23	-24.7167	-83.2062	-2.54376
13003	RGS19	1.21348e-22	-24.5863	-113.625	-3.53635
1841	GANAB	1.19415e-22	-24.5831	-163.853	-5.38164
16058	HIST1H1C	1.34964e-22	-24.5199	-169.815	-3.40271
9312	IPMK	1.48562e-22	-24.4685	-69.0818	-1.88291
1112	MNT	2.05102e-22	-24.3189	-71.4539	-2.74425
1868	MAEA	2.25255e-22	-24.2688	-70.8236	-2.24408
3917	PTPN6	3.65685e-22	-24.0492	-72.4936	-1.72812
15522	CDK10	5.59579e-22	-23.8555	-52.2011	-1.00501
11426	NFIL3	5.75304e-22	-23.8347	-89.3463	-2.39667
7640	VWA9	6.72825e-22	-23.7581	-95.4125	-3.37241
4568	LAMTOR2	1.0367e-21	-23.5619	-78.6744	-3.83013
3549	SMARCD2	1.58224e-21	-23.37	-167.948	-2.86801
11788	TMX3	2.22181e-21	-23.2145	-163.818	-4.7126
1204	STK10	2.25108e-21	-23.2008	-93.0208	-1.08896
5504	TRERF1	2.59401e-21	-23.1314	-49.4709	-2.40103
17294	L3MBTL3	5.37871e-21	-22.807	-143.406	-2.34221
4943	YPEL5	6.28643e-21	-22.7318	-74.2902	-2.90656
12307	STAT3	3.10316e-20	-22.0309	-62.6606	-2.03131
1724	ATXN7L3	3.3929e-20	-21.9849	-500.98	-5.42271
8806	C7orf26	4.03982e-20	-21.9019	-127.48	-3.67598
4936	SUPT7L	4.09042e-20	-21.8894	-58.0189	-2.60881
5575	EMC3	4.12709e-20	-21.8786	-50.9978	-5.32596
7757	DUSP6	1.06582e-19	-21.4597	-59.2597	-1.29041
8199	NOSIP	1.14765e-19	-21.4209	-86.9817	-2.07282
3	DPM1	1.7102e-19	-21.241	-80.961	-2.73063
13601	LARP7	3.13689e-19	-20.971	-100.299	-2.29815
15815	UBE2H	3.46434e-19	-20.9215	-196.792	-4.36349
2683	SUPT20H	3.61332e-19	-20.8968	-42.0852	-1.7525
15389	UBE2G2	5.11378e-19	-20.7397	-39.3689	-2.43456
12364	ANKRD49	5.07499e-19	-20.7369	-507.103	-6.84331
10442	ZBTB7B	6.00075e-19	-20.658	-299.8	-3.38862
1708	ALG9	6.58811e-19	-20.6115	-44.3702	-2.58887
6643	CDK8	1.12141e-18	-20.3746	-51.7994	-2.28754
8430	PTPN7	1.14236e-18	-20.3607	-94.7593	-1.32362
10448	IL6R	1.2453e-18	-20.3175	-72.0666	-2.24859
1463	SENP1	5.05001e-18	-19.7038	-60.8643	-2.48786
4382	MOGS	6.17047e-18	-19.6112	-122.915	-3.49602
6085	MPDU1	8.45053e-18	-19.4691	-89.1076	-2.62941
2904	EMC2	9.82385e-18	-19.3982	-39.2506	-2.70005
3472	CCDC6	1.17914e-17	-19.3135	-53.4969	-1.67209
546	BOD1L1	2.08714e-17	-19.0602	-41.845	-1.69919
13063	ZNF217	2.87846e-17	-18.9153	-38.1422	-1.64176
19974	LA16c-431H6.6	5.05875e-17	-18.6653	-493.327	-5.74873
9745	FLCN	6.76026e-17	-18.5342	-170.296	-2.69443
9384	FLI1	7.5878e-17	-18.479	-46.5193	-2.57266
10588	SENP3	1.95498e-16	-18.0629	-43.7155	-2.03059
13286	PHF8	1.97688e-16	-18.0531	-47.0812	-1.25539
6405	MGAT1	2.15375e-16	-18.011	-42.8802	-1.62971
16135	LAMTOR4	3.02599e-16	-17.8585	-56.6206	-2.43686
5911	EMC6	3.35287e-16	-17.8091	-59.7509	-2.94507
17153	NCOA6	4.54034e-16	-17.6727	-35.3856	-1.56902
869	ASUN	4.71145e-16	-17.6519	-53.8453	-3.53944
5747	KDM5C	5.79391e-16	-17.5575	-38.0028	-1.65402
4432	MOB4	6.26198e-16	-17.5191	-66.2057	-2.60682
3041	AKT2	1.26702e-15	-17.2085	-33.5066	-0.954996
11971	CDK12	1.57561e-15	-17.1094	-47.91	-1.41551
2063	SIRT1	1.87293e-15	-17.0298	-30.7524	-1.11224
191	CRAMP1L	2.27706e-15	-16.9406	-87.6774	-2.5501
505	PIAS1	3.94784e-15	-16.6972	-87.5859	-2.67397
4012	CCNC	4.06494e-15	-16.6802	-53.4913	-4.28933
3453	LARP4B	4.41145e-15	-16.6404	-38.4929	-1.26789
4599	UCHL5	4.42615e-15	-16.6347	-55.2542	-2.4167
10664	JAK1	4.45768e-15	-16.6274	-39.8576	-0.995221
15630	BCAP31	5.58707e-15	-16.5252	-47.1496	-2.44261
11007	ATXN7	6.05238e-15	-16.4864	-33.0011	-1.78893
5490	USP22	8.45836e-15	-16.3369	-395.006	-5.82275
1854	RCOR1	8.40612e-15	-16.3356	-69.068	-2.41266
9143	LAMTOR1	1.37752e-14	-16.1171	-41.6249	-1.67713
1686	IPO11	1.41485e-14	-16.1015	-40.9874	-4.25175
5822	ZBTB1	1.58012e-14	-16.0496	-38.3237	-1.63338
6785	VHL	1.58049e-14	-16.0456	-59.9959	-3.7169
15373	EIF4ENIF1	1.58604e-14	-16.0402	-32.12	-1.60471
4079	EXOC2	1.76589e-14	-15.9897	-51.5884	-2.75329
7607	METTL5	1.87757e-14	-15.9593	-43.1221	-2.21986
1652	HACE1	1.94006e-14	-15.9413	-36.7255	-1.26811
3061	HNRNPUL1	2.22812e-14	-15.8774	-31.7525	-1.21763
5356	NFE2	3.29939e-14	-15.7033	-44.3338	-2.42416
2465	GMEB2	3.31571e-14	-15.6975	-47.6059	-2.08223
968	SPI1	3.78369e-14	-15.6365	-41.152	-2.65484
476	SLC39A9	6.05943e-14	-15.4284	-35.1659	-2.01495
2529	DNTTIP1	6.11924e-14	-15.4205	-45.2832	-2.58704
19057	RGL2	6.07836e-14	-15.4199	-35.2085	-2.11499
8253	LMO4	6.4239e-14	-15.3924	-31.8979	-1.01853
18361	ALG3	6.92189e-14	-15.3565	-60.1082	-2.61885
11784	TMEM41B	9.8391e-14	-15.2003	-29.1386	-2.37964
10625	TAF6L	9.80388e-14	-15.1984	-37.4584	-2.31981
10803	MEMO1	1.27388e-13	-15.0812	-27.1179	-1.20667
6041	INO80	1.37587e-13	-15.0444	-43.0978	-1.57404
6794	EMC7	1.45327e-13	-15.0173	-35.4994	-2.24036
17584	TRIM39	1.6264e-13	-14.9651	-30.5046	-1.52504
7099	TAF5L	1.88018e-13	-14.8988	-28.6072	-1.91023
10705	FUBP1	2.12566e-13	-14.8422	-71.6923	-2.05213
2095	SETD1A	2.43422e-13	-14.7801	-51.266	-3.25891
14167	RIC8A	2.97961e-13	-14.6891	-33.0698	-1.25061
3133	TFPT	3.03974e-13	-14.6772	-39.1058	-1.9632
17305	SGMS1	3.3487e-13	-14.632	-72.5872	-3.01472
19364	TRIM39-RPP21	4.95692e-13	-14.4585	-27.0911	-1.549
2750	WDR59	6.8861e-13	-14.3126	-33.9844	-2.32627
8903	FAM58A	9.55135e-13	-14.1674	-38.3248	-5.03454
1160	MBD3	1.06369e-12	-14.1175	-26.9514	-1.2796
4900	YLPM1	1.05645e-12	-14.1174	-41.9219	-1.8112
4209	CPEB4	1.46538e-12	-13.9723	-29.8633	-0.980143
13126	CEBPB	1.79995e-12	-13.88	-25.5221	-1.32672
1387	SIRT6	2.43236e-12	-13.7462	-27.0222	-1.06713
9812	LARP1	2.58553e-12	-13.7167	-25.231	-1.13089
2512	RPRD1B	3.80119e-12	-13.5463	-27.3355	-1.57692
3923	SUDS3	4.75005e-12	-13.4466	-28.785	-1.54974
2455	GID8	5.43962e-12	-13.3848	-77.0225	-2.51716
14029	ZBTB34	7.70099e-12	-13.2309	-29.0199	-0.908184
948	CDK13	8.01708e-12	-13.2106	-44.1895	-1.30139
1256	EED	9.71506e-12	-13.1243	-28.5938	-2.03453
8134	PRDM15	1.09269e-11	-13.0704	-29.9035	-1.11556
6640	XPO4	1.14538e-11	-13.0471	-25.3427	-1.35351
109	ZFX	1.18106e-11	-13.031	-22.118	-1.31704
17482	FKBPL	1.69087e-11	-12.8723	-287.746	-5.90723
1921	CMTM6	2.12497e-11	-12.7703	-26.6854	-0.912097
4198	TCERG1	2.52831e-11	-12.6921	-31.3729	-1.53676
3295	EZH2	2.79841e-11	-12.6453	-22.7394	-1.0141
17211	MTOR	4.16539e-11	-12.4698	-31.5405	-1.84931
4365	NRBP1	4.25344e-11	-12.458	-25.5065	-1.13442
10964	STT3B	4.43531e-11	-12.4371	-24.3853	-1.6079
8796	ZMYM4	5.10342e-11	-12.3735	-29.2373	-1.08325
9154	MTA2	5.2654e-11	-12.3573	-24.5895	-1.06116
7319	DPM2	6.77194e-11	-12.2454	-41.2812	-2.34341
8475	SLC20A1	6.76504e-11	-12.2432	-23.9629	-2.01542
8091	RPTOR	8.28021e-11	-12.1528	-24.1782	-3.89962
12604	KLF13	8.52854e-11	-12.1374	-20.6017	-0.814219
3673	FBXW7	8.97618e-11	-12.1126	-26.2822	-2.40322
2259	MTMR3	1.05618e-10	-12.0394	-19.8751	-0.710633
5901	WDR24	1.07111e-10	-12.0307	-23.8734	-1.41702
7817	RB1	1.44385e-10	-11.8985	-21.8094	-0.892941
11329	MIOS	1.766e-10	-11.8085	-36.8062	-3.6277
1860	PAPOLA	2.04439e-10	-11.7425	-20.251	-0.932758
1818	GCN1L1	3.31927e-10	-11.5295	-19.8424	-1.19416
9120	C11orf73	3.60152e-10	-11.4916	-19.4095	-1.12332
10989	RYBP	3.65145e-10	-11.4831	-23.0691	-1.26747
17171	IPO9	3.96039e-10	-11.4454	-20.8796	-1.21979
16474	ZBTB44	4.91663e-10	-11.3491	-21.5226	-0.913422
5656	MED1	4.99809e-10	-11.3395	-21.5277	-1.98751
11115	UBXN7	5.87785e-10	-11.2667	-33.7494	-2.1943
5983	EMC4	6.83197e-10	-11.199	-22.8488	-1.62829
3307	AHR	7.34371e-10	-11.1652	-25.6465	-1.46244
8837	TLK2	8.65039e-10	-11.0917	-94.8914	-1.52453
4552	EDEM3	9.84161e-10	-11.0333	-23.8137	-1.11729
17144	BAZ1A	9.84372e-10	-11.0309	-25.3968	-1.47205
13297	TADA2B	1.0811e-09	-10.9879	-18.5423	-0.834003
13718	LSM1	1.14484e-09	-10.9607	-19.9195	-0.871439
15497	PRMT3	1.22071e-09	-10.9305	-25.3211	-1.22826
10616	CLPB	1.27515e-09	-10.9093	-22.7413	-0.841399
2619	PQBP1	1.33816e-09	-10.886	-36.43	-2.14715
8684	SLC30A5	1.41321e-09	-10.8601	-17.8207	-2.14599
15773	NKRF	1.42884e-09	-10.853	-20.8529	-0.711003
17795	LCMT1	1.5405e-09	-10.8181	-24.5893	-1.98724
10632	SYVN1	1.76753e-09	-10.7562	-19.6194	-1.17494
15357	MED12	2.35913e-09	-10.6286	-31.82	-3.24644
7270	SAP130	2.66998e-09	-10.5726	-20.8285	-1.80976
16221	SUMO2	2.85938e-09	-10.5406	-52.1162	-2.66314
8410	ARF1	2.86435e-09	-10.5377	-25.8851	-1.32509
1766	EDEM2	2.85635e-09	-10.5367	-24.1515	-1.50632
7691	INTS12	4.70251e-09	-10.318	-19.767	-1.268
14978	EWSR1	5.40411e-09	-10.2555	-19.2562	-2.30669
7660	SEC31A	5.39476e-09	-10.2541	-18.7296	-1.47074
16880	RPE	5.85398e-09	-10.2165	-17.6384	-2.51398
10897	CGGBP1	6.50053e-09	-10.1689	-16.4451	-0.854993
3197	CBLL1	7.52436e-09	-10.1032	-35.1724	-1.88573
4146	CLINT1	8.51217e-09	-10.0476	-17.0097	-1.08421
11394	FOXK1	9.04817e-09	-10.019	-17.5975	-1.10829
1858	SLC9A1	9.68516e-09	-9.98733	-17.585	-0.70075
11477	ZNF367	1.19101e-08	-9.89545	-19.1167	-2.10164
6367	EMC8	1.20592e-08	-9.88798	-17.694	-1.05246
2358	SRSF5	1.29793e-08	-9.85399	-18.9183	-0.71665
549	EDC4	1.5038e-08	-9.78801	-17.2577	-1.07601
3062	FZR1	2.42921e-08	-9.5777	-16.9634	-0.854292
5344	NCKAP1L	3.08478e-08	-9.47192	-16.1354	-0.824414
1380	SNRPA	3.77316e-08	-9.38242	-20.6375	-1.53646
5073	SERP1	3.78358e-08	-9.37922	-16.1754	-0.767248
3152	TMEM147	3.9777e-08	-9.35549	-16.297	-1.19409
2537	ZNF516	4.26946e-08	-9.32276	-16.5106	-0.976545
1816	TASP1	5.41174e-08	-9.21782	-21.4393	-2.15245
8348	POGZ	6.20133e-08	-9.1567	-15.9418	-0.800632
20011	PAGR1	6.73876e-08	-9.11865	-19.9299	-2.14367
15856	HEXIM1	6.8539e-08	-9.10934	-32.4425	-1.49306
4468	GORASP2	7.57732e-08	-9.06382	-30.7446	-2.62242
4898	C19orf25	9.90391e-08	-8.94559	-17.4608	-1.51428
810	WNK1	1.07844e-07	-8.90667	-16.8448	-0.942394
4626	GNPAT	1.12724e-07	-8.88554	-15.9887	-0.87114
7827	RBM26	1.19551e-07	-8.85809	-16.149	-1.02058
1846	MLF2	1.2086e-07	-8.85146	-18.3329	-1.34097
15462	INTS5	1.29616e-07	-8.81919	-18.407	-2.30313
11101	BAP1	1.60582e-07	-8.72427	-16.3442	-2.58044
539	FBXO42	1.8845e-07	-8.6529	-16.6024	-1.26504
13865	SMIM19	1.97757e-07	-8.63009	-21.6198	-1.27343
19348	CEBPA	2.01729e-07	-8.6196	-15.2409	-0.990536
6813	LAMTOR5	2.08511e-07	-8.60338	-41.8556	-2.99723
12914	EXOSC1	2.09358e-07	-8.59978	-15.8072	-1.29025
498	ABCF2	2.158e-07	-8.58478	-16.0799	-0.893948
4463	HPCAL1	2.34784e-07	-8.54633	-15.461	-1.09275
1574	NFE2L1	2.37076e-07	-8.5403	-18.9483	-0.929647
2627	MAGT1	2.69021e-07	-8.48358	-14.2757	-0.867287
8449	ASXL2	2.76531e-07	-8.46982	-19.6356	-1.42947
4469	STRN	3.20794e-07	-8.40354	-14.0168	-0.555166
3381	EDF1	3.37341e-07	-8.37991	-15.0432	-0.911949
346	UFL1	3.73402e-07	-8.33401	-14.6745	-2.30672
7579	EXOC6	4.02324e-07	-8.29984	-15.1993	-1.22188
2542	VAPA	4.01851e-07	-8.29858	-14.909	-0.983877
15505	UBALD2	4.08344e-07	-8.28986	-16.4389	-1.77754
4817	VAMP8	4.53185e-07	-8.24285	-14.563	-1.17862
16066	FAM122A	4.71674e-07	-8.22374	-27.0141	-1.86377
16731	SND1	4.80982e-07	-8.21351	-15.137	-0.950279
20477	GTF2H5	5.37798e-07	-8.16329	-14.1617	-1.31198
15496	RAB11B	5.54599e-07	-8.1482	-13.712	-0.84851
12325	TMEM208	5.92459e-07	-8.1178	-25.1484	-2.33693
9776	AZIN1	6.91389e-07	-8.04902	-14.6848	-0.93251
4461	ID2	6.9653e-07	-8.0441	-15.2288	-1.04582
3834	METAP2	7.17878e-07	-8.02929	-13.3515	-0.727834
6709	MORC2	7.27293e-07	-8.02194	-15.3482	-0.864827
16030	TCEA1	7.44739e-07	-8.00996	-14.6414	-1.09429
7063	STX11	7.43421e-07	-8.00905	-13.629	-1.15226
19281	WDR92	7.90603e-07	-7.98065	-13.0624	-0.909304
8154	SOD1	8.77056e-07	-7.93391	-14.3208	-1.48169
2268	TXN2	9.92095e-07	-7.87873	-14.8684	-1.05462
16521	TSC22D2	1.27701e-06	-7.76743	-16.8106	-0.923809
17109	YTHDF2	1.38886e-06	-7.72932	-12.8011	-0.824777
2704	CORO1A	1.48571e-06	-7.6984	-13.1262	-0.67268
17028	MAN1A2	1.50655e-06	-7.69071	-13.9857	-0.758516
7375	PIM1	1.61552e-06	-7.65876	-13.6097	-0.719978
8359	EIF2D	1.63179e-06	-7.65278	-13.767	-0.974075
11037	TTC14	1.63649e-06	-7.64992	-14.84	-2.5946
14350	DPM3	1.74457e-06	-7.62053	-20.6863	-2.13509
17167	SLC9A6	1.77627e-06	-7.6111	-13.8839	-0.903678
8339	ANP32E	2.49583e-06	-7.4618	-11.5423	-0.604293
14878	EXOC7	2.58262e-06	-7.44536	-17.023	-1.62324
1114	JMJD6	2.77196e-06	-7.41304	-12.1113	-0.699342
9870	C9orf41	2.85743e-06	-7.39827	-13.7324	-0.937033
10171	ZFAND2B	2.87797e-06	-7.39358	-12.6249	-0.864002
9950	RAB11FIP1	2.97947e-06	-7.37696	-11.9366	-0.685732
2833	CSK	3.28222e-06	-7.33337	-12.42	-0.801582
913	IPO5	3.32138e-06	-7.32666	-13.4449	-0.935048
1653	SEH1L	3.52761e-06	-7.29894	-13.4347	-0.737177
974	GOLGA5	3.59007e-06	-7.28977	-13.3489	-0.814363
233	CSDE1	3.72333e-06	-7.2724	-21.337	-1.54459
4017	ASCC3	3.9217e-06	-7.24832	-12.2474	-2.40997
383	AGPS	4.36586e-06	-7.20019	-13.1727	-0.954377
293	PTBP1	4.64499e-06	-7.17175	-12.1093	-0.866455
10479	IER2	4.98119e-06	-7.13988	-20.1633	-2.12411
3543	CCDC47	5.4998e-06	-7.09535	-15.1638	-1.77379
82	LIG3	5.5467e-06	-7.09015	-12.5849	-1.07073
1154	SEL1L	5.98323e-06	-7.05575	-12.9024	-0.871315
2126	RANBP1	6.50965e-06	-7.01762	-22.9425	-2.20627
2914	CHRAC1	6.68487e-06	-7.00459	-12.185	-0.850611
5184	PIK3CA	7.74164e-06	-6.93936	-10.9234	-0.566135
6176	ELOF1	7.78439e-06	-6.93549	-12.3978	-1.42714
3554	DDX5	1.00473e-05	-6.82318	-12.2264	-0.8025
8079	ARHGDIA	1.00907e-05	-6.81984	-35.7771	-4.91787
2929	MTMR9	1.07622e-05	-6.79039	-18.4142	-1.00853
4620	WARS2	1.11734e-05	-6.77264	-13.0878	-0.858114
14275	SUZ12	1.1221e-05	-6.76933	-14.6089	-1.35639
3040	GPI	1.13568e-05	-6.76265	-12.2501	-1.41525
15262	PGP	1.195e-05	-6.73909	-10.8234	-0.652134
2348	ITPK1	1.23868e-05	-6.72206	-12.6888	-0.797801
1037	ACSL4	1.26901e-05	-6.71011	-11.9044	-0.676214
1975	SNAP23	1.35281e-05	-6.6809	-14.0561	-1.7183
8216	PGD	1.48416e-05	-6.63922	-11.3081	-0.876633
9467	TADA1	1.48145e-05	-6.63859	-12.7735	-2.48266
17241	SELT	1.53822e-05	-6.62084	-11.037	-0.848252
8911	CCDC25	1.73925e-05	-6.56608	-11.2378	-0.519585
6148	MAU2	1.7425e-05	-6.56386	-10.1623	-0.86288
7946	FURIN	1.74691e-05	-6.56135	-11.9068	-2.56622
7305	SLC31A1	1.75304e-05	-6.55843	-10.4548	-0.545665
2591	STAG2	1.7618e-05	-6.55486	-18.0778	-2.53997
9938	PHF6	1.76325e-05	-6.55311	-9.92089	-0.470364
8261	STRIP1	1.81504e-05	-6.53915	-10.4106	-0.582527
1861	CCNK	1.88448e-05	-6.52146	-14.3283	-1.43378
10370	PKNOX1	1.93774e-05	-6.50797	-11.1533	-0.673825
16609	NF1	2.18183e-05	-6.45507	-11.676	-0.844754
20267	CTC-429P9.4	2.23862e-05	-6.44254	-12.4031	-0.747485
5059	ELF1	2.30118e-05	-6.4292	-10.396	-0.952001
11109	FAM208A	2.32736e-05	-6.42293	-11.0951	-1.16606
13605	BRMS1	2.48626e-05	-6.39288	-12.226	-1.3238
300	WIZ	2.4945e-05	-6.39009	-11.3995	-0.681243
6991	MTO1	2.66551e-05	-6.35994	-10.677	-0.759776
16442	MPHOSPH8	2.67668e-05	-6.35678	-10.6233	-0.709114
13649	DHX36	2.68576e-05	-6.35397	-11.4789	-1.1172
1744	GNAS	2.85009e-05	-6.32684	-17.3742	-1.40393
5040	ENY2	2.89095e-05	-6.31932	-11.6635	-1.30554
4542	STXBP3	3.1323e-05	-6.28317	-9.84235	-0.559646
9006	POLE3	3.23972e-05	-6.2672	-10.9742	-0.991356
9789	ZFYVE27	3.43102e-05	-6.24096	-12.0964	-1.17146
6726	BTG1	3.46782e-05	-6.23501	-16.6948	-1.13076
5604	NDUFA1	3.62232e-05	-6.21477	-10.2653	-0.607416
18809	RP1-241P17.4	4.01603e-05	-6.16864	-18.1178	-2.70124
17074	PIM3	4.41398e-05	-6.12631	-11.911	-1.04183
16768	DDI2	4.50296e-05	-6.11634	-10.465	-0.722003
10972	SUCLG1	4.49345e-05	-6.11596	-9.36324	-0.491518
5313	CDKN2C	4.56124e-05	-6.10816	-11.0745	-0.914293
834	MON2	4.65129e-05	-6.09838	-9.32652	-0.578432
4041	PEX7	4.69069e-05	-6.09343	-11.5244	-1.16233
11417	NUDT2	5.21157e-05	-6.04641	-10.1207	-0.84245
3848	VPS29	5.36672e-05	-6.03239	-9.78599	-0.717309
14266	GTPBP6	5.55045e-05	-6.0165	-10.2339	-0.792791
4945	YIPF4	5.53858e-05	-6.01616	-9.41701	-0.760992
2325	CNIH1	5.94958e-05	-5.9838	-8.72153	-0.454377
18539	FNIP1	6.15827e-05	-5.96756	-9.52814	-0.715238
15070	BCOR	6.39928e-05	-5.94963	-15.3932	-0.785965
13826	LYSMD3	6.94694e-05	-5.91271	-9.5969	-0.625693
6270	TAF4	7.00865e-05	-5.90762	-12.4424	-1.61117
722	ARID4B	7.49355e-05	-5.87731	-9.2463	-0.592399
9824	C10orf12	7.75011e-05	-5.86145	-11.029	-0.891938
5658	RP11-51F16.8	8.67614e-05	-5.81119	-10.8795	-1.26917
10265	HLCS	9.12244e-05	-5.78816	-10.981	-0.632656
3487	NUFIP2	9.65096e-05	-5.76247	-9.11384	-0.560558
937	SLK	9.88834e-05	-5.75068	-11.8221	-0.602623
2093	STX1B	0.000103891	-5.728	-10.0638	-0.795334
8092	FOXK2	0.00010425	-5.72527	-9.70062	-0.676158
3791	CHKA	0.000104027	-5.72499	-19.9022	-1.72272
8999	MRRF	0.000108239	-5.70653	-10.3389	-0.950994
9580	RBMS1	0.000109265	-5.70122	-10.4219	-0.649346
12484	SIN3A	0.000112632	-5.68682	-10.1822	-0.773188
11939	TRUB2	0.00011332	-5.68297	-9.41824	-0.653667
5631	MBOAT7	0.000119967	-5.65701	-11.3233	-0.908405
11057	ZNF513	0.000122666	-5.64615	-10.6246	-0.982761
8686	FBXL17	0.000122621	-5.64511	-9.69177	-0.579445
2963	SNRNP70	0.000123478	-5.64089	-9.99191	-0.909207
10863	IWS1	0.000123753	-5.63873	-10.2811	-0.804214
11027	RBM47	0.000128991	-5.61954	-8.92955	-0.70224
4849	NDUFB3	0.000130551	-5.61313	-8.50958	-0.572969
13284	OXSR1	0.000130587	-5.61183	-9.01881	-0.451739
8766	PHIP	0.00013482	-5.5968	-8.36722	-0.499073
8575	RABL3	0.000136896	-5.58899	-8.72666	-0.528118
425	NDUFS1	0.000154492	-5.5353	-8.85803	-0.809152
5552	RREB1	0.000154879	-5.53304	-9.90273	-0.814786
12233	MGAT2	0.000163884	-5.50733	-9.50103	-0.968146
5210	MTERFD2	0.000173013	-5.48263	-8.60721	-0.588148
1290	NUP37	0.000180148	-5.46392	-9.35372	-0.704289
7224	NMT1	0.000184121	-5.45329	-9.52407	-0.4045
1668	MTIF2	0.00020048	-5.41517	-9.35173	-0.863101
9917	C14orf2	0.000218931	-5.37578	-10.8853	-0.832625
7953	GLYR1	0.000221294	-5.36997	-8.98482	-0.601651
10429	MED27	0.000225377	-5.36089	-11.8237	-2.35789
859	AHRR	0.000233697	-5.344	-8.3742	-0.596691
8954	EIF3H	0.000234406	-5.34155	-10.5387	-1.68143
17233	UBE2J1	0.000242629	-5.32544	-8.95167	-0.676113
1949	PPP2R3C	0.000249187	-5.31272	-9.11223	-0.55328
9389	ACSL1	0.000251575	-5.30745	-8.737	-0.650209
14632	LRRC57	0.00026144	-5.28962	-9.27164	-0.580664
4218	ACTR8	0.000278269	-5.2614	-10.5908	-0.718975
5174	KHDRBS1	0.000277712	-5.26115	-8.83845	-0.983977
11602	METTL17	0.0002809	-5.25508	-8.39742	-0.571873
5883	EMC1	0.000286786	-5.24496	-9.55749	-0.666313
1619	NOA1	0.00029985	-5.2245	-7.92522	-0.536613
4303	WDR48	0.00031282	-5.205	-8.91078	-0.619697
603	PHKA2	0.000316787	-5.19842	-8.68067	-0.394865
2136	SMARCB1	0.000341414	-5.1648	-10.6234	-1.18741
11881	PATL1	0.000344434	-5.15988	-9.06499	-0.900516
1960	HECTD1	0.000344837	-5.15827	-10.2989	-1.25263
6927	ARGLU1	0.000356665	-5.14253	-10.3001	-1.19463
7961	FTO	0.000364101	-5.13248	-10.1686	-0.823846
1763	KHSRP	0.000386966	-5.10493	-8.29665	-0.487199
7700	PPP3CA	0.00039912	-5.09042	-7.97636	-0.605123
3601	MMD	0.000401581	-5.08666	-9.09871	-0.575103
832	SFSWAP	0.000407438	-5.07929	-10.2387	-1.71539
5725	NCLN	0.000421202	-5.06378	-8.12592	-0.547016
17227	CHAMP1	0.000447726	-5.03619	-9.36757	-0.693655
16851	FAR1	0.00047632	-5.00823	-7.50362	-0.558548
1231	SMARCE1	0.00049214	-4.99296	-9.35222	-0.951225
251	ZNF207	0.000492894	-4.99123	-8.36921	-0.568082
13115	MRPL13	0.000496718	-4.98681	-8.94834	-1.13648
749	KMT2C	0.000498933	-4.98381	-9.19655	-0.721049
7552	FBXO11	0.000503442	-4.97885	-7.92656	-0.516565
6392	TBC1D5	0.000512014	-4.97046	-9.45017	-0.756185
9779	OTUD6B	0.000511667	-4.96969	-8.65945	-0.588714
4873	PPP2R4	0.00051557	-4.96534	-9.55239	-1.05618
14042	PUS1	0.000516479	-4.96353	-8.16642	-0.565841
7380	YIPF3	0.000516705	-4.96229	-8.33155	-0.562778
4261	GNAI2	0.000525739	-4.95372	-9.0548	-0.509912
229	RHOBTB2	0.000524533	-4.95367	-8.37756	-0.531181
7962	UQCRC2	0.00052988	-4.94823	-10.2974	-1.72877
9202	MRPL49	0.000534837	-4.94315	-8.08928	-0.57174
3457	MTPAP	0.000554463	-4.92646	-7.99697	-0.597964
13389	SMARCC1	0.000565977	-4.9165	-8.39348	-0.582651
7540	SMEK2	0.000582642	-4.90287	-8.83078	-0.627664
13501	LEMD3	0.000595702	-4.89221	-8.11564	-0.569184
9588	FAM49B	0.000620807	-4.87326	-7.98513	-0.453902
5185	PDS5A	0.000652042	-4.85092	-8.02123	-1.00209
11272	UQCRQ	0.000665931	-4.84074	-8.70702	-0.989335
5328	WDR83	0.000681369	-4.82977	-7.62902	-0.594911
4272	BBX	0.000720943	-4.80424	-22.9087	-1.53016
12613	MAP3K2	0.000738594	-4.79272	-9.23315	-0.72449
13067	ATPAF2	0.000783162	-4.76626	-8.63453	-0.76694
4190	TRAPPC13	0.000812269	-4.7494	-7.35878	-0.478137
7656	COPS4	0.000863724	-4.72172	-7.80476	-0.589246
4625	EXOC8	0.000873123	-4.71602	-9.17384	-0.882333
8712	G3BP1	0.000871961	-4.71559	-7.55513	-0.476886
8347	ARNT	0.000870257	-4.71544	-8.29719	-0.929546
15809	GPATCH8	0.000894978	-4.70228	-7.87333	-0.560791
2701	ZNF629	0.000932649	-4.68338	-8.03273	-0.70272
12738	PFKFB3	0.000959798	-4.66993	-7.237	-0.393923
1069	VPS35	0.000972295	-4.66332	-8.46636	-0.598378
8167	SAE1	0.0010528	-4.62778	-15.6402	-2.83979
7998	NDUFB10	0.00106348	-4.62241	-7.60303	-0.583696
925	ANKRD44	0.00117407	-4.57847	-7.48412	-0.534642
4585	SMG7	0.00120487	-4.56624	-8.23722	-0.948503
5600	UPF3B	0.00120642	-4.5647	-9.87445	-0.73773
3219	DNAJB6	0.00121715	-4.55987	-74.8094	-3.43979
11415	SNAPC3	0.00122995	-4.55436	-9.74519	-1.42163
323	UBR7	0.00123535	-4.55148	-10.5956	-1.03987
12526	INO80E	0.00125137	-4.54492	-15.5493	-2.02234
19741	RP11-512M8.5	0.00129496	-4.52908	-8.59355	-0.708893
8102	DYM	0.00130633	-4.52431	-7.34755	-0.689283
1026	HDAC4	0.00137067	-4.50247	-8.72373	-0.744526
2107	NDUFB7	0.00137331	-4.50067	-7.85148	-0.506962
6336	PPIL4	0.0013913	-4.49406	-8.40519	-0.936828
11488	BRWD3	0.00141862	-4.48466	-6.64993	-0.499571
7274	UGGT1	0.00142333	-4.48226	-6.48145	-0.372697
9570	HNRNPU	0.00153444	-4.44867	-8.25203	-2.62175
11984	STIM1	0.00154224	-4.44551	-12.0928	-1.35012
9269	CCT5	0.00156179	-4.43909	-8.3305	-0.415007
10569	LARP4	0.00162019	-4.4222	-7.55753	-0.629526
14118	ACAD9	0.00172607	-4.39376	-7.63492	-0.605065
15657	PAGR1	0.0017333	-4.39101	-8.23752	-1.63035
7611	PPIG	0.00173422	-4.38983	-7.13905	-0.664668
18221	FGFR1OP	0.00178083	-4.37738	-9.6942	-0.908856
9749	CXXC1	0.00179599	-4.37276	-8.73008	-0.574972
11259	GFM2	0.00179549	-4.37194	-7.68461	-0.44657
13032	PWWP2B	0.00192901	-4.33986	-8.41214	-0.840072
7037	TFCP2	0.00202532	-4.31777	-8.24905	-0.728238
2419	UQCC1	0.00204416	-4.31282	-6.50391	-0.483191
205	NADK	0.00208421	-4.30347	-10.1172	-0.950695
10757	FLVCR1	0.00210712	-4.29779	-6.46511	-0.464149
3772	AMBRA1	0.00216869	-4.28436	-8.60952	-0.901898
11569	PDZD8	0.00221818	-4.27364	-6.35065	-0.546086
8585	EIF2A	0.00224133	-4.26821	-7.79785	-0.710058
6226	NDUFA10	0.00225986	-4.26372	-7.57176	-0.688134
5807	ZNF384	0.0022904	-4.25697	-6.61655	-0.473451
992	PFKP	0.00231599	-4.25124	-7.73708	-0.497031
1618	STARD7	0.00235006	-4.24398	-8.12794	-0.725673
5008	PCMT1	0.00236534	-4.24026	-9.49555	-0.686773
2861	DMXL2	0.0023837	-4.23599	-8.29159	-0.859264
42	RBM5	0.00240369	-4.23146	-9.85862	-0.88045
3688	UFSP2	0.00261298	-4.1943	-7.62752	-0.998777
9303	NGLY1	0.00272653	-4.17492	-6.17468	-0.520528
5659	ATG4C	0.00274791	-4.17063	-7.92405	-0.651331
12104	OTUB1	0.0027777	-4.16505	-8.60064	-0.743206
3169	ZNF574	0.00283223	-4.15571	-9.82463	-1.05903
8128	BRD4	0.00286476	-4.14986	-8.80712	-0.873404
2133	LZTR1	0.0029054	-4.14285	-7.27269	-0.474616
12316	NDUFS5	0.00297718	-4.13136	-6.68553	-0.469647
3318	RHEB	0.00297196	-4.13123	-9.16484	-1.51428
18578	PPP3R1	0.00305704	-4.11808	-6.3061	-0.54512
11103	PRKCD	0.00306717	-4.11576	-8.72206	-0.597319
16024	TMEM203	0.00309937	-4.11034	-7.80796	-0.644167
20216	CTD-3214H19.4	0.00312056	-4.1065	-7.42996	-0.590904
296	LARS2	0.00314043	-4.10287	-6.98855	-0.556405
15615	KCNQ5	0.00315168	-4.10043	-21.2759	-1.96685
8053	RPRD1A	0.00323924	-4.08766	-6.57725	-0.557049
1935	SPAG7	0.00324341	-4.08622	-6.37686	-0.486865
2376	SMEK1	0.00333157	-4.0737	-6.49702	-0.438617
91	CREBBP	0.00335305	-4.07004	-7.88958	-0.768569
11209	NIPBL	0.0033582	-4.0685	-7.4944	-0.673637
10660	GMEB1	0.00341297	-4.06061	-6.21136	-0.376733
7344	TMEM261	0.00342256	-4.05853	-8.15329	-0.854236
2709	PHKB	0.00341869	-4.05815	-7.37117	-0.627528
1804	MAPKAPK5	0.00343792	-4.05485	-6.74583	-0.508556
4978	GOT1	0.00364729	-4.02832	-7.49497	-0.637051
304	PPP5C	0.00366579	-4.02526	-7.65289	-0.51563
8242	PIGK	0.00376946	-4.01229	-7.74285	-0.788352
15623	SLC52A2	0.00384019	-4.00336	-6.51275	-0.446434
289	MBTD1	0.00391805	-3.99379	-7.32234	-0.697559
8703	RNF145	0.00391297	-3.9935	-6.78536	-0.618002
2797	EARS2	0.00401076	-3.98193	-9.39402	-1.0914
3874	ARHGDIB	0.00405935	-3.97585	-7.26908	-0.578766
8846	C7orf55-LUC7L2	0.00406278	-3.97464	-5.49912	-0.64168
6941	APC	0.00414552	-3.96504	-7.38116	-0.653644
18594	CEBPD	0.00419153	-3.9594	-7.93898	-0.721398
12875	TADA3	0.00420421	-3.95725	-13.2274	-1.54171
10679	LAPTM5	0.0042928	-3.94735	-6.67518	-0.82234
19788	CUX1	0.00443141	-3.93271	-8.42276	-1.32934
4325	SPCS1	0.00445225	-3.92983	-6.48893	-0.46485
1361	STXBP2	0.00450527	-3.92386	-6.24291	-0.618437
20115	LIN37	0.00451736	-3.92186	-7.76345	-1.04659
1904	EXOC1	0.00460447	-3.91273	-8.37274	-0.888414
506	SLC4A7	0.0046114	-3.91125	-6.35249	-0.672698
14807	MRPL41	0.00464062	-3.90767	-5.3809	-0.300346
17798	CDPF1	0.00475486	-3.89628	-7.08795	-0.58004
11786	LEO1	0.00480331	-3.89105	-6.22821	-0.417471
2409	GSS	0.00482667	-3.88812	-9.70682	-1.37726
616	ATP6V1H	0.00493588	-3.87758	-6.57098	-0.540881
19549	LYN	0.00492845	-3.87741	-6.82601	-0.617982
12155	SRRM2	0.00497265	-3.87272	-7.01504	-0.692442
8328	ZNF687	0.00509167	-3.86163	-6.39772	-0.573308
3705	FNBP4	0.00512715	-3.85779	-6.01026	-0.462906
14658	EHMT1	0.00512658	-3.85703	-6.20789	-0.607138
3460	PITRM1	0.00549532	-3.82605	-6.20301	-0.56956
18608	PPP2R2A	0.00552815	-3.82265	-6.71459	-0.434715
9275	C11orf57	0.00556013	-3.81933	-9.55018	-0.848483
1200	FCGR2B	0.00562856	-3.81321	-49.8033	-4.28178
1364	DGKD	0.00568202	-3.8083	-5.93714	-0.35323
14364	EDC3	0.00578125	-3.79997	-7.83976	-0.76065
13338	GLRX	0.00578343	-3.799	-6.97478	-0.466653
11575	NSD1	0.00589294	-3.79005	-7.15041	-1.10224
6307	EIF3G	0.00599067	-3.78211	-7.84365	-2.42899
10332	ZNF221	0.00603206	-3.77832	-9.19452	-2.41741
10086	PANK4	0.00603138	-3.77757	-6.2658	-0.588308
6495	ACACA	0.00606356	-3.77446	-6.90139	-0.595581
16546	GDAP2	0.00605468	-3.7743	-6.18896	-0.572523
1459	SAR1A	0.00609759	-3.77043	-8.0318	-0.92776
17146	COPS8	0.00612373	-3.76778	-5.84384	-0.399918
9565	SMARCA5	0.00629944	-3.75471	-6.29101	-0.362879
14948	DDX28	0.00659157	-3.73423	-5.8976	-0.484544
20456	HSPE1-MOB4	0.00658183	-3.73408	-7.58507	-2.36488
9967	PHKG2	0.00675359	-3.72211	-7.20437	-0.515875
17231	HMGN2	0.00682473	-3.71677	-8.55199	-1.00567
3693	UGDH	0.00694586	-3.70835	-6.15673	-0.363837
8193	FAM71E1	0.00694696	-3.70749	-5.62496	-0.427422
9925	MTERFD1	0.00693667	-3.70736	-7.20172	-0.883518
3465	GLRX3	0.00703472	-3.70048	-6.14442	-0.493344
168	CCDC124	0.0073286	-3.68193	-7.09563	-0.628703
7627	SENP7	0.00735145	-3.6798	-5.89605	-0.551029
10005	C1orf27	0.00750238	-3.67019	-6.70317	-0.702307
4695	PRDX1	0.00759717	-3.66397	-6.60039	-0.543507
991	DDX3Y	0.00785349	-3.64878	-7.51004	-1.04589
1851	ARHGAP4	0.00799624	-3.64019	-5.92515	-0.458144
4717	DARS2	0.00801422	-3.63844	-6.60496	-0.539623
5771	UBA2	0.00827494	-3.62377	-8.20369	-0.838412
7172	MED4	0.0084322	-3.61482	-10.6266	-1.46398
14198	ZNF114	0.00852403	-3.60935	-7.89576	-2.69248
542	METTL1	0.00881154	-3.59418	-6.27754	-0.321764
4994	CAAP1	0.00888172	-3.58997	-7.7232	-0.89175
11198	PRMT10	0.00889545	-3.58854	-7.74347	-0.847339
9	GCLC	0.00889781	-3.58766	-5.56242	-0.408938
2271	EIF3D	0.00894539	-3.58459	-6.12096	-0.482556
2628	SMS	0.00895999	-3.58312	-5.57426	-0.422975
20110	AC024592.12	0.00894454	-3.58311	-5.71416	-0.392336
12746	EMB	0.00923542	-3.56846	-7.88251	-1.15673
15664	IRS2	0.00942096	-3.55906	-5.17758	-0.420426
2836	MTFMT	0.00964585	-3.54806	-6.33301	-0.516664
20056	RP11-618P17.4	0.00963215	-3.54793	-6.96857	-1.06288
10292	MED8	0.00963843	-3.5469	-5.81797	-0.56864
7183	SETDB2	0.0100193	-3.52931	-6.95849	-0.54145
12016	TRAPPC2L	0.0100203	-3.52852	-5.2045	-0.321757
6009	NDUFA5	0.0101575	-3.52187	-6.41372	-0.582645
2890	IMPAD1	0.0101671	-3.52071	-6.3135	-0.499327
7427	PRKRIR	0.0102259	-3.51746	-5.87399	-0.594631
15968	FPR3	0.0103514	-3.51143	-14.7202	-3.87485
16836	RAB40C	0.010581	-3.50116	-6.71344	-0.589878
4297	MRPL3	0.0107527	-3.49342	-6.20265	-0.600708
15105	PRR14L	0.010786	-3.49134	-7.2	-0.637352
319	ELOVL5	0.0108631	-3.48751	-5.78493	-0.445139
1511	RBL1	0.0108789	-3.48614	-6.2736	-0.760993
1030	HEATR6	0.0110942	-3.4769	-7.35343	-0.862428
5609	FAM193A	0.011186	-3.47259	-6.17815	-0.629774
12468	MRPL1	0.0112908	-3.4678	-5.99445	-0.482936
5547	CDKN1A	0.0113209	-3.46591	-8.48141	-0.532549
5109	COIL	0.0114111	-3.46174	-4.99875	-0.3592
8956	NDUFB9	0.0114171	-3.46078	-6.79548	-0.844592
5216	MRPS2	0.0115377	-3.45549	-6.24101	-0.436825
17460	BRD2	0.0117579	-3.44655	-6.10998	-0.58309
301	RABGAP1	0.0118177	-3.44362	-6.90099	-0.905918
12502	MMGT1	0.01185	-3.44171	-7.45893	-2.26514
10051	ETS2	0.0118345	-3.44155	-5.39839	-0.520307
12981	PLRG1	0.0118267	-3.44112	-5.85478	-0.538087
11102	TKT	0.0120788	-3.43124	-5.71202	-0.338944
11791	MAPK7	0.012197	-3.42629	-5.4514	-0.396564
16573	HDAC2	0.0123173	-3.42131	-6.22021	-0.640144
18708	C17orf89	0.0128006	-3.40388	-8.17017	-1.02618
11790	WEE1	0.0127823	-3.40378	-6.37971	-0.71393
14178	DMAP1	0.0131603	-3.39041	-4.56339	-0.453927
14976	SRPR	0.0132033	-3.38828	-10.9876	-2.25193
6687	SLC39A11	0.0131898	-3.38801	-5.73997	-0.720915
16461	PPIA	0.0133195	-3.38305	-8.40705	-0.752838
7893	BAHD1	0.0134724	-3.37738	-7.22394	-1.15366
19245	PSG11	0.0135301	-3.37482	-6.80563	-0.801155
5652	CLPP	0.0135487	-3.37351	-5.77363	-0.392391
4311	EIF1B	0.0137203	-3.36734	-5.30429	-0.360423
397	ZRANB1	0.0139885	-3.35823	-5.59408	-0.48782
9166	CPSF7	0.0142629	-3.34909	-7.91053	-0.714529
17525	CSNK2B	0.0149254	-3.32866	-5.96145	-0.515824
9346	UPF2	0.0149637	-3.32685	-5.47116	-0.418225
8910	ATP6V1B2	0.0150309	-3.32421	-5.95121	-0.430013
16545	PRPF40A	0.0152683	-3.3167	-5.50627	-0.42708
15104	PSMG1	0.0152444	-3.31668	-6.05931	-0.829006
773	GDI2	0.015299	-3.31443	-6.24393	-0.599842
711	USE1	0.015459	-3.30921	-6.43229	-0.495003
9599	ING1	0.0157099	-3.30153	-6.04203	-0.534246
14675	FRAT2	0.0160218	-3.2923	-6.98552	-0.966011
19613	PIGY	0.016026	-3.29149	-5.14096	-0.595213
598	TRIT1	0.0165152	-3.27774	-5.72355	-0.480667
2120	GADD45B	0.0173154	-3.2565	-5.02716	-0.47827
9769	FBXL18	0.0173092	-3.25596	-4.93851	-0.464286
10211	NDUFS2	0.0174881	-3.25081	-5.21981	-0.352589
10577	LEMD2	0.017479	-3.25035	-17.923	-1.42654
22	LAP3	0.0175125	-3.24883	-6.15167	-0.476741
3555	C17orf75	0.0174943	-3.24859	-7.06972	-0.627233
6429	THOC6	0.0175249	-3.24715	-4.96961	-0.371352
12299	CDKN2AIP	0.0178058	-3.23956	-5.84481	-0.695513
5078	TMPO	0.0178877	-3.23689	-4.54782	-0.347971
6932	CARS2	0.0178994	-3.23592	-5.80443	-0.483363
4342	NCL	0.0178759	-3.23581	-5.43229	-0.54416
19337	FCGR2C	0.0183071	-3.22478	-7.29438	-0.850699
5169	TBC1D15	0.0182827	-3.22468	-6.10572	-0.804789
17803	SMIM11	0.0186515	-3.21533	-5.0102	-0.412457
5936	RBM48	0.0189649	-3.20742	-4.51337	-0.484341
9901	CCT8	0.0190482	-3.20484	-6.64148	-2.16925
5623	MSTO1	0.0191859	-3.20104	-15.0909	-2.46269
1721	PIGS	0.0192897	-3.19802	-5.3482	-0.470891
9888	NDUFAF6	0.0194886	-3.1929	-4.9928	-0.378456
1644	BCORL1	0.0196275	-3.18914	-6.62375	-0.692064
1465	CIC	0.0196518	-3.18793	-5.95222	-0.525445
10368	WDR4	0.0203907	-3.17123	-3.39117	-0.362331
10732	SLC30A7	0.0204356	-3.16961	-5.6541	-0.573823
9909	SCAF4	0.0205772	-3.16594	-5.41179	-0.559704
49	AK2	0.0216177	-3.14386	-12.2208	-2.53808
8086	CSNK1D	0.0222242	-3.13118	-4.67532	-0.359685
9881	ADK	0.0222294	-3.13041	-5.68983	-0.506408
14041	B3GNT8	0.0224725	-3.12502	-4.34876	-0.39366
15346	LPAR5	0.0231029	-3.11235	-7.21931	-0.868091
1156	ATP6AP1	0.0232659	-3.10863	-5.88728	-0.773589
8017	NOB1	0.0238382	-3.09742	-5.61757	-0.510571
10253	RUNX1	0.0243475	-3.08758	-4.94613	-0.393269
13257	DCP2	0.0247099	-3.08051	-4.96413	-0.478268
11706	ZNF319	0.0247307	-3.07949	-4.88449	-0.470608
938	CYB5R4	0.0247669	-3.07819	-5.40651	-0.573668
7231	DCAF7	0.0248396	-3.07627	-5.3625	-0.604358
11315	RP9	0.0251185	-3.07076	-4.46507	-0.457719
11177	GUCY1A3	0.0257948	-3.05857	-6.87167	-0.783699
1809	SLC23A2	0.0259235	-3.05576	-5.00882	-0.391032
5946	PPAT	0.0262915	-3.04899	-5.56322	-0.588791
5907	KDM4B	0.0270061	-3.03669	-6.72748	-0.731162
6174	ECSIT	0.0282942	-3.01581	-5.12622	-0.438884
17596	GNB2L1	0.0283982	-3.01357	-4.5818	-0.357705
41	NDUFAF7	0.0297759	-2.99235	-5.20394	-0.523483
7897	ANP32A	0.029767	-2.99183	-4.75979	-0.501285
6532	UBE2G1	0.0300014	-2.98778	-5.30215	-0.56311
7112	RC3H1	0.0300207	-2.98685	-5.73017	-0.510118
13629	NDUFA11	0.0302412	-2.98303	-3.2477	-0.617048
11480	NDUFB6	0.0302135	-2.98279	-5.08321	-0.45088
3646	UBE2D3	0.0302229	-2.98201	-5.29655	-0.653138
10683	RBBP4	0.0305032	-2.97736	-7.24057	-1.91947
19572	RP11-108K14.8	0.0308799	-2.9714	-4.88675	-0.456871
16757	GTF2E2	0.0308748	-2.97083	-6.25344	-1.11819
11205	NDUFAF2	0.0309402	-2.96927	-5.48903	-0.644576
11580	SNAPC4	0.0312118	-2.96484	-5.60341	-0.57941
479	TFB1M	0.0313513	-2.96227	-4.85124	-0.661039
1865	MRPS33	0.0314377	-2.96044	-5.50941	-0.751111
4059	QKI	0.0315248	-2.9586	-6.12869	-0.671917
3031	PDCD5	0.0319639	-2.95196	-4.81946	-0.403569
9131	RPS3	0.03389	-2.92592	-7.02495	-1.29418
16020	CXorf67	0.0341045	-2.92255	-14.468	-2.47993
9396	NBAS	0.0342338	-2.92028	-5.99499	-0.909951
4118	MRPS27	0.0357996	-2.90022	-5.44571	-0.413993
6777	MBD2	0.0357983	-2.89961	-5.05941	-0.518333
1038	INPP5A	0.0358462	-2.8984	-5.14197	-0.464147
7239	NDUFB5	0.03603	-2.89556	-3.50659	-0.630139
12348	CHTF8	0.0366608	-2.88739	-6.32365	-1.03428
7170	SUCLA2	0.0376628	-2.87506	-4.94875	-0.347354
20071	RP11-795F19.5	0.0379375	-2.87128	-4.79633	-0.407002
6527	CLUH	0.0384537	-2.86479	-5.03727	-0.536511
679	LETMD1	0.0384657	-2.86403	-6.98798	-1.40755
2102	PCDH11Y	0.0391496	-2.85575	-5.54282	-0.669271
15527	ATP6V0A2	0.0394418	-2.85191	-5.48638	-0.640926
11893	TSC22D4	0.0396516	-2.84898	-5.75277	-0.499858
20334	CTC-326K19.6	0.0398074	-2.84666	-5.19845	-0.644948
6974	DMTF1	0.0400267	-2.84366	-5.50264	-0.534324
16468	SUPT3H	0.0402408	-2.84072	-4.84343	-0.482649
6417	NDUFA2	0.0402858	-2.83962	-5.00949	-0.593838
4883	NDUFA8	0.0403709	-2.83809	-5.02225	-0.49256
8578	ATG3	0.0404057	-2.83711	-5.57335	-0.952103
4969	HELLS	0.040683	-2.83352	-5.13458	-0.434967
10654	USP24	0.0407194	-2.83252	-4.58678	-0.450228
15226	PTP4A2	0.0408287	-2.83074	-4.4615	-0.425227
9509	SLC30A6	0.0411372	-2.82687	-4.43657	-0.429952
5272	FTSJ2	0.041135	-2.82628	-5.0446	-0.543322
18438	AC005082.1	0.0414619	-2.82223	-4.9354	-0.320959
11212	SLC25A46	0.041818	-2.81791	-3.99341	-0.35266
3649	NDUFC1	0.0419483	-2.81595	-5.34213	-0.389109
19304	TMEM199	0.0421279	-2.81349	-4.27712	-1.67669
15208	UTY	0.0421456	-2.8127	-48.318	-3.54795
9114	SSRP1	0.0421349	-2.81221	-5.36466	-0.362698
13700	MED16	0.0421123	-2.81184	-4.79439	-0.591438
6913	DHX34	0.0422327	-2.81	-4.5882	-0.324655
4925	SLIRP	0.0427088	-2.80452	-5.31149	-0.673707
201	JARID2	0.0427263	-2.80375	-4.96741	-0.45423
6998	SNX14	0.0429903	-2.80047	-5.04174	-0.469613
15965	CHP1	0.0429607	-2.80017	-4.32262	-0.33085
14862	YBEY	0.0429088	-2.8001	-5.07359	-0.61836
9118	ARFGAP2	0.0429705	-2.79887	-5.50568	-0.686352
5815	ATG14	0.044094	-2.78707	-4.38361	-0.480333
2241	MCAT	0.0441309	-2.78611	-4.59401	-0.691398
351	MDH1	0.0443865	-2.78301	-5.67298	-0.660923
3924	GOLT1B	0.0444766	-2.78153	-4.96879	-0.300523
8067	NPC1	0.0444697	-2.781	-4.89249	-0.581346
6846	TIMM17A	0.0450083	-2.77518	-5.39995	-0.655076
18401	PPME1	0.0451217	-2.7735	-5.70968	-0.608692
11094	SENP2	0.0455966	-2.76836	-6.0681	-0.667806
3724	DCPS	0.0461306	-2.76271	-4.76013	-0.49143
12667	FAM161A	0.046422	-2.75939	-7.19889	-3.754
14938	NGRN	0.0470667	-2.75281	-6.07137	-0.748258
5007	CCDC170	0.0471404	-2.75154	-5.02307	-0.519634
19672	RP13-512J5.1	0.047237	-2.75007	-3.16802	-0.630294
10038	RNF111	0.0474419	-2.7476	-6.49378	-0.782582
16966	AKAP17A	0.0474061	-2.74734	-5.12447	-0.494331
1695	ITPKC	0.0487759	-2.73439	-5.43985	-0.471582
3413	TRDMT1	0.0499225	-2.72371	-4.73265	-0.400306
