## Supplemental Table 5 for "Parallel CRISPR screens reveal pathways controlling the cell surface levels of the attractant receptor FPR1"

### Sheet: Sheet1
ID	Gene	Adjusted p-value	PostStim Pscore	PostStim CLO	PostStim Effect Size
4677	GALE	1.07458e-26	30.2223	190.622	4.35045
2618	SLC35A2	1.50462e-26	29.7751	172.151	3.21749
8994	UGCG	4.99928e-25	28.0775	84.2024	2.26606
4657	UAP1	1.75666e-24	27.4068	60.2415	1.06602
13932	B3GNT5	1.54314e-24	27.3662	110.434	2.61469
13048	PTEN	2.95709e-24	27.0045	214.662	2.74049
4082	GMDS	8.96395e-24	26.4559	149.124	2.36076
1164	FAM3A	1.15661e-22	25.2873	50.8058	1.56094
4451	UXS1	9.35919e-22	24.328	108.603	2.68909
2920	TSTA3	2.7194e-21	23.8191	68.846	2.32507
15760	RXRA	2.61255e-21	23.7951	33.9781	0.806996
10207	B4GALT3	1.53648e-20	22.9878	38.6945	0.978903
2357	KIAA0247	4.33319e-20	22.5028	33.4699	1.02579
7136	TMEM127	5.66122e-20	22.3545	37.495	1.20173
2596	CCDC22	5.76551e-20	22.3166	31.9744	1.31696
6884	MST4	7.11068e-20	22.1975	37.5861	0.872344
11587	TSC1	8.03215e-20	22.1182	35.737	2.23485
4875	RAB14	8.21241e-20	22.0838	29.8012	1.03452
12688	B3GNT2	1.9895e-19	21.676	74.9923	2.98146
10155	B4GALT5	4.45381e-19	21.3038	35.2764	1.33997
1775	TGDS	8.406e-18	20.0067	79.1561	3.02398
1692	SEPHS1	9.08266e-18	19.9529	33.7888	2.25894
11077	ZNF148	9.01253e-18	19.9369	40.9962	1.32855
10431	SIK3	3.70173e-17	19.3049	29.9923	1.16601
5500	USP9X	5.69873e-17	19.0998	40.3533	1.68393
16436	STK40	1.61335e-16	18.6308	30.0213	1.06198
6919	TMEM165	3.53173e-16	18.2742	43.7392	1.58981
5596	TM9SF2	5.68672e-16	18.0515	29.8464	1.89829
12758	COMMD5	6.15698e-16	18.0018	23.6063	0.996554
9983	BRPF1	8.47128e-16	17.8484	30.9299	2.11817
4949	BCL11A	1.00712e-15	17.7591	26.4058	1.44729
4413	UNC50	1.47279e-15	17.5802	24.9964	1.25826
8663	SKP2	1.62477e-15	17.5242	24.6306	0.725572
14756	SLC35C1	1.91895e-15	17.439	26.6688	1.51212
4727	SLC35A3	2.14534e-15	17.378	52.6103	2.2777
17045	QRICH1	3.08635e-15	17.2078	29.9374	1.19253
12910	CANT1	3.43701e-15	17.1491	77.9989	1.5939
11015	TIPARP	1.58458e-14	16.4738	23.1764	0.986358
10760	RBM15	2.37557e-14	16.2867	23.1167	1.15783
7940	DET1	6.78261e-14	15.8201	29.2074	2.47706
7043	ZC3H10	8.67163e-14	15.7026	24.4582	1.00306
3928	CMAS	9.14707e-14	15.669	18.9737	0.680926
2976	DOT1L	1.88392e-13	15.345	28.5118	2.37332
15341	SOCS3	4.38124e-13	14.9685	18.8013	1.03425
6285	TRIM28	1.28074e-12	14.4929	23.801	3.05769
1587	KAT6A	1.48064e-12	14.4203	20.1124	1.25631
1313	FRYL	1.49985e-12	14.4054	18.6691	0.803063
3477	ZMIZ1	1.67497e-12	14.3483	18.1095	0.922222
4304	COMMD2	2.00741e-12	14.2607	24.7256	1.0022
8695	YIPF5	1.88173e-11	13.28	34.8001	2.13052
8691	COMMD10	2.92844e-11	13.0793	18.6301	1.10725
13361	TRIB1	4.22492e-11	12.9117	19.4912	1.89505
594	DCUN1D1	7.55446e-11	12.651	15.5489	0.869904
12245	IRF2	1.0457e-10	12.5017	22.2743	1.16625
11411	KIAA0196	1.0324e-10	12.4993	15.6	0.945515
784	PPP1R12A	1.05617e-10	12.4816	15.3585	0.91139
2322	GNPNAT1	1.23728e-10	12.4052	16.302	1.08739
6275	ADRM1	1.25223e-10	12.3924	18.9347	1.57691
15978	HSPA14	1.34436e-10	12.3542	16.5778	1.02705
5063	ALG5	3.18989e-10	11.9716	15.6914	1.05921
986	ZFAT	4.72878e-10	11.7934	29.3233	1.65363
16309	ZNF292	5.11492e-10	11.7523	16.8261	1.13892
16496	FUT4	5.52623e-10	11.7118	32.1219	1.9032
6446	RARA	6.28815e-10	11.6488	15.3441	1.24313
10376	PDXK	7.11888e-10	11.5882	15.2981	0.798547
1576	GSK3B	7.10037e-10	11.5827	17.3511	0.831248
2356	HIF1A	8.641e-10	11.4909	13.7762	0.592043
5038	SLC10A7	1.00695e-09	11.418	22.2473	1.08889
1892	USP48	1.01598e-09	11.4078	13.9401	0.63593
14622	CMTR2	1.09564e-09	11.3688	15.383	0.824415
11129	METAP1	1.15267e-09	11.3406	14.9864	0.872332
16211	RALGAPA2	1.28153e-09	11.2885	15.8006	0.621675
8293	RFWD2	2.06344e-09	11.0756	22.1704	3.06042
6419	DIAPH1	2.08524e-09	11.0651	15.2547	0.841931
12210	DDIT4	2.1104e-09	11.0541	14.1653	0.839458
451	SEC63	2.89486e-09	10.9111	17.1594	1.13264
12259	ING5	3.40481e-09	10.8349	13.9937	0.937992
17442	TMEM57	3.58655e-09	10.8067	17.0834	1.01093
20047	STRADA	4.201e-09	10.7325	14.0649	0.770111
6664	COG6	4.31585e-09	10.7154	13.8389	0.994449
3542	GOSR1	4.93494e-09	10.6518	16.3747	1.01663
2541	USP14	5.01507e-09	10.6394	15.7589	1.14226
12455	SLC50A1	5.76217e-09	10.5739	15.3342	1.25547
4758	KMT2A	5.69747e-09	10.5736	14.9168	0.860597
7875	NIPA2	6.98756e-09	10.4798	15.6698	0.762758
6960	TAOK3	6.93197e-09	10.4782	15.8615	1.15515
1157	TCF3	7.05481e-09	10.4655	13.7008	0.799396
17534	PRRC2A	7.6122e-09	10.4275	13.7276	0.831735
954	PPP2R5A	8.53763e-09	10.3728	13.6507	0.676691
2197	DEPDC5	1.14476e-08	10.2406	13.6953	0.784036
11542	ARF6	1.29818e-08	10.1812	12.6956	0.573556
11829	COG1	1.33955e-08	10.1628	14.5985	0.995944
3374	FUBP3	2.04343e-08	9.97468	14.085	0.688918
2145	CABIN1	2.53574e-08	9.87629	12.172	0.798561
8795	WTAP	3.3784e-08	9.74709	17.6945	1.62828
2556	ANKRD12	3.86673e-08	9.68391	13.4554	0.798872
20432	COMMD3-BMI1	3.84581e-08	9.68177	11.4962	0.698351
1316	ACTB	4.32978e-08	9.62583	13.5645	0.895141
16819	ZNF628	5.2657e-08	9.53643	12.5565	0.601631
1482	KEAP1	6.32744e-08	9.4523	13.5253	1.02587
3597	PRKAR1A	7.01496e-08	9.40318	15.7321	1.31573
16789	HTT	7.2254e-08	9.38606	11.9816	0.726359
16558	C17orf59	7.36364e-08	9.37359	13.4098	0.885799
16772	LRP10	1.09601e-07	9.19668	11.4992	0.764653
8447	VPS54	1.24944e-07	9.13562	14.0335	0.906993
4266	NPRL2	1.25382e-07	9.12998	10.9067	0.795791
1875	TFAP4	1.65364e-07	9.0057	12.4354	0.769081
19599	MEF2BNB	1.94945e-07	8.93019	15.4845	0.900551
956	ELAVL1	2.01838e-07	8.91109	10.4742	0.531892
2476	CSNK2A1	2.14499e-07	8.88071	11.2558	0.574453
12519	ZEB2	2.4435e-07	8.82019	11.9327	1.01915
14243	BEND3	2.83962e-07	8.75104	11.0433	0.877744
14040	RPS6KA3	3.42355e-07	8.66597	10.9192	0.511774
1307	MARK3	4.0221e-07	8.59217	12.8222	0.814374
5258	CBX3	4.6443e-07	8.5259	10.5594	0.71886
9975	VPS8	4.68088e-07	8.51874	11.1126	0.821568
20079	IER3IP1	5.14087e-07	8.4743	11.3906	0.860556
10905	HIPK1	5.61414e-07	8.43236	10.4311	0.50204
16411	ZNF699	5.68139e-07	8.42352	10.3191	0.502008
7898	COMMD4	6.10853e-07	8.38841	10.1703	0.724733
4262	TFG	6.38274e-07	8.36573	13.2008	0.983639
14318	GAK	6.97444e-07	8.32365	12.7656	0.879985
1859	SPTLC1	7.59123e-07	8.28331	9.69449	0.587173
931	SPEN	7.6628e-07	8.27571	10.1081	0.552044
9626	TRIP12	7.94295e-07	8.25663	10.3836	0.670921
18255	COG8	9.21836e-07	8.1885	11.3072	1.06804
6573	PRMT7	9.32173e-07	8.18022	9.91815	0.600558
12873	JAGN1	1.17138e-06	8.07762	9.9464	0.718615
7236	KAT7	1.18935e-06	8.06762	10.9476	0.736915
18632	CCNL2	1.25907e-06	8.03953	9.83572	0.67645
12400	COMMD8	1.25444e-06	8.0378	9.67263	0.795329
12644	SIK2	1.54527e-06	7.94394	9.53591	0.46086
1314	TMEM131	1.60278e-06	7.9248	9.48948	0.527298
10225	ALG8	1.85197e-06	7.85878	11.0558	1.02689
11281	CITED2	1.9062e-06	7.84302	10.6969	0.838038
7879	TCF12	2.13689e-06	7.7902	11.1035	0.740466
5405	AGO2	2.59692e-06	7.70234	9.55349	0.533069
1758	ALG6	2.76118e-06	7.67255	9.41367	0.596169
11834	ZNF592	2.78251e-06	7.66607	10.6045	0.691102
497	ZCCHC8	2.90935e-06	7.6436	9.85025	0.689166
3044	PIAS4	2.90311e-06	7.64144	10.6915	0.931702
3167	GSK3A	3.29168e-06	7.58382	10.3152	0.66053
8069	ARRB2	3.3976e-06	7.56702	9.76206	0.581459
7156	KIAA1033	3.91429e-06	7.50251	10.2761	0.886425
13971	FAM91A1	3.95743e-06	7.49474	10.4247	0.660013
2767	TSC2	4.50756e-06	7.43523	8.98906	0.523355
9628	CEBPG	5.61592e-06	7.33679	10.6575	0.763731
4581	KIAA2013	5.79838e-06	7.31996	9.11398	0.663683
17504	NEU1	6.31118e-06	7.28023	8.74517	0.41894
4249	PDCD10	6.36619e-06	7.27355	9.53882	0.73101
9039	COMMD3	6.53941e-06	7.25901	13.7174	1.47734
5709	SNRPB2	6.64401e-06	7.24925	9.965	0.767553
196	MYLIP	7.52207e-06	7.1925	8.86592	0.675802
5120	KIAA0922	8.01648e-06	7.16202	8.62379	0.535418
1831	FUS	9.35404e-06	7.09219	9.76869	0.803229
12268	COG7	1.12059e-05	7.01095	8.26295	0.446158
15572	SP1	1.1549e-05	6.99508	9.93855	0.963361
11731	C10orf32	1.32265e-05	6.93342	8.68961	0.510205
3814	MLEC	1.32768e-05	6.92903	7.68535	0.590325
14142	SOX12	1.51953e-05	6.86769	7.88153	0.533801
6377	NFATC1	1.51682e-05	6.86576	8.24024	0.625536
12722	RALGAPB	1.60592e-05	6.83828	9.18599	0.814889
7254	VPS45	1.6274e-05	6.82984	9.75282	0.621488
6930	TPP2	1.70493e-05	6.80697	9.49128	0.710473
2755	NPRL3	1.74749e-05	6.79362	10.0088	0.731427
3029	CCNE1	1.81926e-05	6.77352	9.05188	0.736042
5083	NFYB	1.85753e-05	6.76187	21.527	1.84668
9968	HIAT1	1.85845e-05	6.75906	8.10052	0.639659
17139	LRBA	2.32827e-05	6.6586	8.05879	0.476401
3317	TMEM248	2.37464e-05	6.64748	8.38386	0.479692
5112	SPOP	2.70384e-05	6.58855	8.46374	0.540677
13268	SP3	2.72249e-05	6.58303	8.29735	0.62708
1799	DYNLL1	2.79257e-05	6.56947	8.41357	0.515481
9116	PTPRJ	2.85877e-05	6.5568	8.756	0.625258
1310	FOSL2	2.89354e-05	6.54906	12.4668	1.03046
5335	ZC3H13	3.30156e-05	6.48929	9.75387	1.06112
7657	HNRNPD	3.58342e-05	6.45125	9.17333	0.867443
1336	BAZ2A	4.0343e-05	6.39734	8.88107	0.576509
8065	C18orf8	4.35248e-05	6.36193	9.74804	1.02054
5288	TRIM24	4.88093e-05	6.30975	7.91323	0.446886
20252	AC006486.9	4.9485e-05	6.30137	12.4083	1.18387
8749	PPP1R18	5.11802e-05	6.28435	7.46153	0.661914
1034	OTUD5	5.42211e-05	6.2569	8.49475	0.65362
15256	UBE2F	6.00096e-05	6.21049	7.83214	0.564529
17769	CNEP1R1	6.34286e-05	6.18407	8.71935	0.713078
19366	CDK11B	6.57599e-05	6.16605	7.92189	0.495409
3468	XPNPEP1	6.82208e-05	6.14777	7.88753	0.628406
3522	CBX1	6.81482e-05	6.14591	9.92707	0.737765
9447	ARL14EP	7.36544e-05	6.10986	7.86032	0.657469
9489	ZFP36L2	7.64203e-05	6.09156	7.49271	0.420345
9592	INO80C	7.63365e-05	6.08976	7.99188	0.733339
17729	ZBTB10	7.5983e-05	6.08951	8.14047	0.782734
11728	CUL5	8.65965e-05	6.03047	7.62892	0.419631
2218	GTPBP1	8.65989e-05	6.02821	7.38672	0.549375
1392	GPR137B	9.24817e-05	5.99743	7.77643	0.557821
7911	MESDC1	0.000112131	5.91154	7.98035	0.630681
1645	ATRX	0.000115126	5.89788	8.27914	0.799359
11913	MBD6	0.000118782	5.88211	7.65941	0.528154
14165	BET1L	0.000118817	5.87979	7.73882	0.607893
6003	CALU	0.000118557	5.87857	7.31504	0.508066
4895	KDSR	0.000118316	5.87728	7.25339	0.467417
12201	SETD5	0.0001201	5.86863	6.77731	0.374201
8266	CD53	0.000119865	5.86734	7.54033	0.512477
11704	API5	0.000130467	5.82839	6.88178	0.38928
13726	PTPN2	0.000130595	5.82584	5.95462	0.668354
13850	TMEM39A	0.000158376	5.73997	7.13298	0.47993
5352	CDK2	0.000162661	5.72627	7.64494	0.659782
16650	NHLRC2	0.000171712	5.70066	7.65577	0.710961
99	KMT2E	0.000172952	5.69545	7.30881	0.500963
11053	SNRK	0.000180082	5.67583	7.75722	0.518492
4458	STK25	0.000190699	5.64889	7.31599	0.523352
8159	SCYL1	0.000191613	5.64476	7.04688	0.434337
2521	ACTR5	0.000200322	5.62342	8.40644	1.01134
9976	GALK2	0.000224689	5.57153	10.8815	0.85078
6786	BHLHE40	0.000236672	5.54694	6.93891	0.461454
14892	MFSD5	0.00023576	5.5466	7.00007	0.591594
7174	COG3	0.000245227	5.5275	8.54294	0.996238
13802	ETV4	0.000250612	5.51607	6.50224	0.623327
11787	ZNF143	0.000260443	5.49737	6.73065	0.535211
13203	PPP1CA	0.000281883	5.46103	7.16045	0.561573
8877	OGT	0.000283231	5.45699	7.10859	0.513867
16506	PTPN1	0.00030237	5.42663	6.64903	0.552936
6791	MEIS2	0.000305686	5.41994	6.74636	0.416954
6040	C15orf57	0.000306557	5.41676	6.56898	0.457097
486	GRN	0.000305923	5.41573	6.80385	0.494059
5084	CCDC53	0.000324817	5.38778	9.5199	0.931593
14113	JUN	0.000334049	5.37369	7.72099	0.716058
11446	HNRNPK	0.00034344	5.35974	6.11139	0.710633
15227	ACTG1	0.000367024	5.32899	7.3991	0.724993
17001	ZBTB14	0.000368611	5.32523	8.56306	0.989341
15094	ASB7	0.000369624	5.32215	6.58286	0.462555
5890	SLC35E1	0.000394779	5.29168	6.82823	0.689907
648	CELF2	0.0003998	5.28432	6.19346	0.363675
12988	ZNF274	0.000405316	5.27651	6.61353	0.436152
5646	CCDC93	0.000434172	5.24479	6.87654	0.488456
14141	FLII	0.000433564	5.24356	6.39042	0.391735
1620	REST	0.00044393	5.23146	7.57476	0.778659
857	EPN1	0.00046282	5.21153	7.10713	0.512184
1396	UBE2A	0.00047158	5.20157	6.53969	0.60376
8805	CCZ1B	0.000515464	5.16111	8.3178	1.0379
66	ST7	0.000580212	5.10792	6.53699	0.477325
2183	SRRD	0.000598858	5.09239	7.80519	0.685722
11888	YWHAB	0.000628527	5.06959	6.45283	0.403052
9182	COMMD7	0.000630968	5.06613	6.94813	0.786996
7226	SRSF1	0.000696279	5.02157	6.39842	0.549861
14418	GCC1	0.000844997	4.93573	6.72239	0.717684
9947	NPTN	0.000844867	4.93404	7.46705	0.772532
7916	USP3	0.000848689	4.93032	6.30817	0.642702
9547	CWC27	0.000856022	4.92484	6.09885	0.360337
8859	HDAC8	0.000861245	4.92046	5.86088	0.39507
14143	HNRNPA0	0.000925852	4.88731	5.92196	0.433737
13597	TMEM167A	0.000931311	4.88303	5.84108	0.711229
2824	C16orf62	0.00104816	4.82998	6.3018	0.656542
13757	ALG10B	0.00119794	4.77025	7.21965	0.824462
12938	ZNF524	0.00119985	4.76786	6.18811	0.483805
16950	F8A1	0.00119711	4.76715	7.00585	0.731515
8632	TBCK	0.00121599	4.75866	7.60032	0.731224
7347	PLAA	0.00122518	4.75371	6.29986	0.544287
11016	CCNL1	0.00127871	4.73345	5.70407	0.414169
13923	KIAA2018	0.00134311	4.71044	6.00981	0.44198
4696	PIK3R3	0.00134468	4.70826	7.71931	0.442886
11312	C7orf60	0.00134497	4.70651	6.36394	0.523373
4081	TMEM30A	0.00142787	4.67888	5.41771	0.407003
3766	COMMD9	0.00144848	4.67101	6.46732	0.565818
16246	SMIM15	0.00166054	4.61003	5.60584	0.316563
1681	B4GALT1	0.00176547	4.58178	6.10786	0.447292
9359	VTI1A	0.00176415	4.58048	6.09373	0.549414
13935	LMNB2	0.00177285	4.57672	7.59917	0.921066
15851	TPCN1	0.00177486	4.57461	6.03582	0.471293
13801	CTDNEP1	0.0018467	4.55576	5.95807	0.41343
16448	KRTAP5-3	0.00184215	4.55523	5.67496	0.4284
9108	DGKZ	0.00194187	4.53073	5.46634	0.379134
6944	OSTF1	0.00200846	4.5145	6.56544	0.673513
9884	DCK	0.00204637	4.50479	6.40722	0.485536
13582	MSL2	0.00211143	4.48961	12.6174	1.18985
7903	HMG20A	0.00217719	4.47472	5.86714	0.532866
17475	PBX2	0.002245	4.45983	5.82146	0.360506
20081	CTD-2132N18.3	0.00233916	4.44042	5.74025	0.453493
14394	GATA2	0.00237259	4.4327	5.43064	0.655311
1492	RAB21	0.00238872	4.4282	5.55798	0.488225
8256	MTF2	0.00244417	4.41669	5.83567	0.414416
3195	WDR91	0.00253113	4.39996	6.49856	0.693573
1368	TOP2B	0.00258743	4.38887	5.72992	0.519791
13001	ATF7IP	0.00259789	4.38558	5.76874	0.478484
16487	AC021860.1	0.00268506	4.36972	5.57844	0.378514
4974	WDR11	0.00271093	4.36404	6.89754	0.713239
11782	ATMIN	0.00284188	4.34204	5.19641	0.337518
11406	KIAA1429	0.00286885	4.33642	5.92659	0.735524
905	TAF11	0.00286738	4.33514	6.16552	0.714302
11708	SENP8	0.00290591	4.32784	6.12939	0.544171
4424	OTX1	0.00291757	4.32461	5.69387	0.424665
8029	VPS53	0.00312254	4.29363	5.2138	0.610719
1813	KDM2B	0.00316248	4.28663	5.69515	0.600521
626	C12orf4	0.00342656	4.25032	5.75281	0.46139
6552	UNK	0.00344913	4.24599	5.43482	0.446273
288	AKAP8L	0.00355119	4.23186	5.16249	0.409072
13130	PAIP1	0.00358453	4.22633	5.98584	0.531407
5079	ARL1	0.00374085	4.20634	5.51719	0.561704
10218	CCAR2	0.00374374	4.20455	5.60858	0.534047
5110	TRIM25	0.00377921	4.199	7.54686	1.02956
16288	MSL1	0.00380294	4.19484	5.61189	0.433861
11275	SLC35A1	0.00380991	4.1926	6.14716	0.611854
12612	TMEM42	0.00385435	4.18613	5.48201	0.506151
3624	PHF12	0.00385357	4.18479	5.96385	0.710738
19157	YAE1D1	0.0038594	4.1827	6.52303	0.531639
20294	CKS1B	0.00395795	4.17033	6.76934	1.08887
15115	SETD3	0.00396792	4.16782	5.59899	0.470834
15826	ZFP91	0.00396489	4.16674	5.59356	0.481843
4037	SNX3	0.00410007	4.15077	5.8094	0.481915
4524	CACYBP	0.00411549	4.14774	5.46471	0.604622
8725	TBC1D7	0.00436516	4.12076	5.16257	0.558718
480	RABEP1	0.00452725	4.10353	5.13798	0.366304
5976	RAC2	0.00467539	4.08816	5.2257	0.444267
13724	TMEM9B	0.0047177	4.08286	5.58727	0.558408
10533	SAP30BP	0.00477448	4.07629	5.69744	0.775588
9457	PDE3B	0.00479356	4.07318	5.19447	0.384995
2380	ACIN1	0.00486852	4.06507	5.66252	0.567523
11310	COG5	0.00486333	4.06416	6.49103	0.800661
17184	CTR9	0.00485173	4.06384	5.34504	0.716812
1720	NLK	0.00495697	4.05316	6.07098	0.520466
3329	EIF4H	0.00507371	4.04169	5.20583	0.482323
1505	CNOT4	0.00512119	4.0363	5.36716	0.481639
2084	FAM21A	0.00528363	4.02139	7.59869	0.999023
10320	PIP	0.00572086	3.98552	6.0854	0.601122
1214	AP1M1	0.00572818	3.98362	5.53	0.551496
3159	KXD1	0.00585758	3.97259	5.97749	0.517792
1908	DTX2	0.00625579	3.94269	4.9976	0.65309
2927	ERI1	0.00675443	3.90806	5.12047	0.436355
8445	RPS27A	0.00691774	3.89636	5.21345	0.340369
12610	ZNF768	0.00714513	3.881	5.08221	0.359711
16393	HMGB1	0.00732174	3.86908	6.10844	0.816683
4168	LNPEP	0.00742001	3.86198	5.22498	0.627169
2180	HPS4	0.007664	3.84662	5.35878	0.605429
18420	AC090616.2	0.00769001	3.84385	5.43067	0.473272
2371	GSKIP	0.00775492	3.8389	6.43703	0.867489
5326	C19orf43	0.00806325	3.82068	4.84022	0.421292
6396	ZFYVE20	0.0080784	3.81857	3.24874	0.418104
1491	RIF1	0.00838096	3.80131	5.43124	0.544793
4990	PANK3	0.00855618	3.79104	4.9031	0.457842
7583	DNAJC13	0.00863994	3.78553	5.35718	0.536023
11590	LOH12CR1	0.00861606	3.78546	4.8814	0.39611
1700	ERO1LB	0.00908169	3.76133	5.56929	0.394907
12625	YWHAG	0.0091938	3.75473	4.48614	0.399302
16903	TAF13	0.00991397	3.72072	5.21091	0.378712
11879	VPS39	0.00989852	3.72013	4.362	0.376536
18817	DHFR	0.00997243	3.71565	5.59581	0.414878
19324	RBM12	0.0101263	3.70774	5.30103	0.489689
16177	IFNA2	0.010328	3.69793	4.99136	0.428569
10827	H3F3A	0.0107177	3.6806	4.77031	0.578051
4417	USP34	0.010872	3.67315	4.7737	0.369928
16993	GRK6	0.0108804	3.67157	4.82298	0.420607
6091	CCNT1	0.0108658	3.67092	5.33589	0.56794
9344	VIPAS39	0.0111583	3.65815	5.46316	0.62688
4339	PIKFYVE	0.0112169	3.65465	5.71764	0.735021
17104	ZNF280B	0.0112114	3.65363	4.69	0.396948
15423	WT1	0.0115469	3.63961	5.21973	0.475632
4245	XRN1	0.0115926	3.63668	5.25711	0.658299
16560	MME	0.0117699	3.62887	6.79395	0.748419
2803	HMOX2	0.0119765	3.6201	4.87822	0.562853
7425	ARRB1	0.0120875	3.61488	5.1513	0.475768
3394	ABHD17B	0.0120953	3.6134	4.44313	0.363241
12633	GPR37L1	0.0121172	3.61141	4.96127	0.456204
16816	SPN	0.0123016	3.60365	4.70354	0.51744
12957	LRRC8C	0.0122724	3.60349	4.01056	0.592283
15867	OR13F1	0.012264	3.6026	4.6906	0.627552
15436	SIVA1	0.0123488	3.59842	5.15388	0.585871
15679	F8A3	0.0124557	3.59349	3.21029	0.397366
3403	HPS1	0.0125446	3.58922	4.85214	0.557015
12069	CHAF1A	0.012657	3.58417	4.78605	0.51949
2782	STUB1	0.0126709	3.58252	4.77062	0.358973
12568	UGP2	0.0127916	3.57723	4.62568	0.438244
16774	ZNF655	0.012973	3.56994	4.29144	0.586413
17088	MGEA5	0.0131576	3.56264	4.71309	0.389046
18620	C12orf61	0.0131706	3.56105	5.39641	0.536918
8105	MBD1	0.0132221	3.55819	5.47322	0.508222
14536	HCLS1	0.0135331	3.54694	5.23404	0.617667
8238	SERBP1	0.0137445	3.53905	5.1711	0.494714
9462	UHMK1	0.014128	3.52595	5.04098	0.442425
7286	KIAA0368	0.0141733	3.52341	5.13141	0.634408
16205	SRSF10	0.0141891	3.52178	4.78973	0.433648
90	MSL3	0.014184	3.5208	4.6568	0.344576
17183	PPP1R14C	0.0141771	3.51987	4.71622	0.40521
6623	AP3B1	0.0144277	3.51113	4.68974	0.617254
693	CYBA	0.0147291	3.50102	4.98874	0.57981
14025	RHOG	0.0159502	3.4653	4.40607	0.518635
4332	MOB1A	0.0163273	3.45402	4.52711	0.473935
3824	RSRC2	0.0172574	3.42884	3.94429	0.301183
13408	CHD2	0.0172315	3.42837	4.84982	0.393866
4281	SNX4	0.0173259	3.42488	4.52599	0.301735
8727	GFOD1	0.0178673	3.4104	4.95974	0.432814
15317	THAP7	0.0181857	3.40162	4.35165	0.51534
4105	MAN2A1	0.0181542	3.40126	4.67834	0.345573
19997	CTD-2545G14.7	0.0181093	3.40123	3.93214	0.325608
6474	ACTR10	0.0183543	3.39429	4.24733	0.475318
20094	FAM215A	0.01864	3.38648	4.78824	0.677555
2781	FBXO31	0.0186878	3.38427	4.74882	0.463838
3183	DNAJC2	0.0189885	3.37624	4.82925	0.507929
16230	PTAR1	0.0190576	3.37357	4.5752	0.340888
4014	E2F3	0.0193262	3.36641	4.28309	0.344402
17096	CCT8L2	0.0194484	3.36258	4.128	0.423512
1142	MAP4K4	0.0199944	3.34947	4.44486	0.400547
13075	JMJD1C	0.0199508	3.34934	4.33508	0.35968
1170	SLC6A15	0.0200991	3.34504	3.99999	0.474011
20262	CTD-3105H18.14	0.0212117	3.32057	3.82146	0.462129
2829	AAGAB	0.0214699	3.31424	4.83446	0.414635
16618	HIST1H2AI	0.0215393	3.31177	0.047381	0.538865
1425	MLLT10	0.0226925	3.28805	4.55415	0.459788
5483	NAGK	0.0226566	3.28767	4.4914	0.365729
16163	C3orf62	0.0233795	3.27296	4.08643	0.317773
15194	BTBD9	0.0233449	3.27255	5.09012	0.433595
4243	RNF7	0.0234339	3.26984	4.14762	0.430474
2432	STK4	0.0243531	3.25207	4.19101	0.371736
516	SH3YL1	0.0247095	3.24471	4.53139	0.470088
1699	TMED2	0.0254701	3.23049	3.43847	0.597773
14158	UBE2N	0.0256611	3.2262	4.569	0.335894
8738	TRIM7	0.0258026	3.22277	4.39184	0.441643
18843	TRBV10-2	0.0257426	3.22274	4.58595	0.532915
18806	AC106873.4	0.0258179	3.22043	4.43629	0.493333
7788	TARBP2	0.0262855	3.21159	4.64265	0.57132
10017	GATAD1	0.0264363	3.20807	4.4189	0.524544
17907	STK38L	0.027241	3.19402	4.3932	0.421185
4757	STK11	0.0273375	3.19145	5.16326	0.681761
2434	ADNP	0.0275377	3.18726	4.11002	0.371059
9639	MSI2	0.02774	3.18305	4.37601	0.459466
20476	RP11-302M6.4	0.0276832	3.18292	4.56648	0.421506
7562	CYP2C8	0.0277164	3.18138	4.54354	0.455994
7714	ETV6	0.0277285	3.18017	4.21194	0.367858
2924	SQLE	0.0280671	3.17388	3.84005	0.2787
4744	SLC5A9	0.0280509	3.17312	4.39729	0.447393
12151	AC009065.1	0.0280154	3.17266	4.77727	0.480875
17726	REXO1L1P	0.0286825	3.16143	4.27394	0.684106
10515	AP2M1	0.0290321	3.15516	3.65558	0.518207
7117	PAX3	0.0289822	3.1549	4.26571	0.459164
10300	GPBP1L1	0.0291585	3.15127	4.55559	0.436707
7414	FAM8A1	0.029263	3.14872	3.90683	0.291821
3775	NAA40	0.0294492	3.14496	4.0837	0.292998
1129	CSNK2A2	0.030042	3.13531	4.09729	0.374955
10310	CHCHD6	0.0299784	3.13524	4.24475	0.481132
12944	POLR1C	0.029973	3.13433	4.2748	0.447458
15718	WWOX	0.0299233	3.13406	3.80555	0.544756
1630	COL16A1	0.0298647	3.13393	3.77834	0.470555
17052	STYX	0.0304739	3.12417	4.35789	0.49464
3080	CD33	0.0305233	3.12249	3.44357	0.822845
7138	TGFBRAP1	0.0306557	3.11963	4.28381	0.417841
8988	HIATL1	0.0310347	3.11332	4.29135	0.402893
19806	RP11-644F5.10	0.0310413	3.11225	5.4821	0.66516
10449	UBE2Q1	0.0310494	3.11116	4.07202	0.394279
3787	AIP	0.031276	3.10704	4.1885	0.395164
13010	VAT1L	0.0312978	3.10576	4.63973	0.515805
12017	ANKRD11	0.0312398	3.1056	4.40459	0.604164
4362	MPV17	0.0314905	3.10117	4.3037	0.469976
16875	ZNF595	0.0314482	3.10079	4.42107	0.513757
1094	SCT	0.031482	3.09936	3.66281	0.350851
3547	AKAP10	0.0314293	3.09913	4.14928	0.451378
4056	PHF1	0.0314804	3.09747	4.52372	0.49333
4043	FIG4	0.0315762	3.0952	4.29292	0.372364
4162	SUB1	0.0315219	3.09499	4.36238	0.385067
11084	MEAF6	0.0318032	3.09019	4.71857	0.460478
17079	WWP2	0.0318756	3.08825	3.59814	0.539526
19592	SYS1-DBNDD2	0.0323977	3.08025	3.91917	0.489183
19460	GLI4	0.0323898	3.07941	4.65052	0.480298
10435	TLCD1	0.0327428	3.07377	4.18651	0.451305
17738	PDE7A	0.0331749	3.06713	4.26999	0.437328
2918	UBR5	0.033137	3.06669	4.50551	0.506886
3959	MCM9	0.0331791	3.06521	4.38721	0.548458
7809	ANKRD52	0.0339076	3.05484	4.29174	0.427539
1195	MARK2	0.0339816	3.05296	4.43467	0.354005
870	TM7SF3	0.0341419	3.04999	4.60353	0.668436
12912	ZDHHC16	0.0341538	3.04891	4.41269	0.521388
17117	ZNF43	0.0344357	3.04442	4.7644	0.592707
16952	ZNF311	0.034432	3.04354	4.47338	0.330795
19459	ATP6V1E2	0.034431	3.04263	3.958	0.483521
5888	SIN3B	0.0350279	3.03425	4.9884	0.681642
17166	C3orf27	0.0360619	3.0207	4.12348	0.460325
10786	IL24	0.0367109	3.01204	3.86658	0.565908
10301	NAE1	0.0372292	3.00503	4.14244	0.366244
14464	C1orf194	0.0382722	2.99212	3.79554	0.481704
8175	RNPEPL1	0.0385504	2.98807	4.02929	0.43565
10851	CTSS	0.0387265	2.98518	4.70259	0.489559
14314	C17orf62	0.0387216	2.98433	4.06131	0.391987
14965	TCHHL1	0.0389754	2.98059	3.77438	0.375513
6414	RAMP2	0.0390476	2.97888	2.92522	0.615969
18007	TRBV27	0.0390702	2.97773	3.41448	0.388512
9731	RABGEF1	0.0390199	2.97739	4.20411	0.340296
13181	GTPBP2	0.0389406	2.97738	4.5888	0.46883
230	HEATR5B	0.0391694	2.97394	3.85231	0.384936
14267	ERN1	0.0392593	2.97205	3.91237	0.494288
11222	AGGF1	0.0392985	2.97073	3.72855	0.296167
8630	SNCA	0.0393352	2.96943	3.70155	0.3104
11585	AK8	0.0400785	2.96042	3.88917	0.414558
2693	IRG1	0.0406215	2.95369	4.19826	0.386819
14755	RFX7	0.0406125	2.9529	4.31381	0.507731
7031	KRT85	0.0407323	2.95074	3.95297	0.46343
6946	UBQLN1	0.0408312	2.94881	4.23278	0.515095
3199	MTPN	0.041279	2.94319	4.00917	0.401033
4396	POLE4	0.0413042	2.94205	4.15158	0.451819
19619	CHMP1B	0.0415909	2.93817	3.77059	0.511972
11168	HMGB2	0.0416178	2.93702	4.1233	0.366655
3536	RAI1	0.0431352	2.92059	3.48744	0.364947
18124	IGHG4	0.043133	2.91974	5.64471	0.834318
18016	TRBJ2-7	0.043608	2.91412	3.06259	0.46896
15625	IKZF1	0.0442479	2.90693	3.256	0.647637
8133	ZIM3	0.0448727	2.89997	3.88762	0.322943
13598	LEP	0.0456535	2.89162	3.90327	0.371779
3493	MLLT6	0.0460403	2.88709	3.82238	0.394649
2148	SF3A1	0.0461428	2.88527	4.02351	0.321725
1405	PIAS2	0.0463573	2.8824	3.76069	0.337496
14753	LSM10	0.0464604	2.88058	5.59064	0.908126
17364	HIST2H3A	0.0471619	2.87322	3.67187	0.364805
2740	VAC14	0.0474624	2.8696	3.8681	0.484948
6873	C12orf39	0.0476873	2.8667	4.64517	0.624399
17954	IGLV2-14	0.0480421	2.86263	4.13903	0.333984
13404	NABP1	0.0490438	2.85282	4.39144	0.559979
19500	RGS21	0.049484	2.8481	4.11614	0.550923
15583	NDUFA4L2	0.0496882	2.84546	3.88184	0.43125
