## Supplemental Table 6 for "Parallel CRISPR screens reveal pathways controlling the cell surface levels of the attractant receptor FPR1"

### Sheet: Sheet1
ID	Gene	Adjusted p-value	Integrated Pscore	Integrated CLO	Integrated Effect Size
2841	RAB11A	1.23312e-20	-24.2181	-38.8763	-1.25968
8856	MSN	3.68749e-13	-16.4413	-20.3266	-0.777552
2704	CORO1A	1.81907e-12	-15.5721	-17.5408	-0.977828
19057	RGL2	2.41798e-11	-14.3236	-19.2013	-1.1795
1652	HACE1	1.59283e-09	-12.408	-15.3047	-1.07045
4146	CLINT1	6.274e-09	-11.7334	-14.0827	-1.01541
12379	INPP5D	9.27387e-09	-11.4968	-14.0508	-0.894716
16333	ARID2	9.91317e-09	-11.4098	-14.0149	-1.15255
4079	EXOC2	3.67933e-08	-10.7891	-18.4198	-1.62803
7700	PPP3CA	1.42514e-07	-10.1553	-11.5999	-0.863236
3549	SMARCD2	2.55079e-07	-9.86104	-10.9405	-0.474767
1921	CMTM6	2.36489e-07	-9.85612	-11.0408	-0.604913
9853	RASA2	6.59938e-07	-9.37566	-10.1929	-0.452846
4465	BIRC6	1.65924e-06	-8.94307	-12.4959	-1.38193
1858	SLC9A1	1.63447e-06	-8.91964	-10.9328	-0.782569
15496	RAB11B	5.03636e-06	-8.40287	-9.89466	-0.813737
12684	NFRKB	6.61796e-06	-8.25793	-10.1247	-0.576807
4385	PCGF1	2.28196e-05	-7.69553	-10.8213	-0.455664
4817	VAMP8	2.31956e-05	-7.66495	-10.4664	-1.12362
502	UBA6	5.1637e-05	-7.29512	-8.54325	-0.995562
9414	TIAL1	5.93861e-05	-7.2132	-8.65519	-0.942048
7063	STX11	6.33077e-05	-7.16523	-8.89113	-0.884552
10793	WDR26	7.7028e-05	-7.06073	-9.7038	-0.454328
15815	UBE2H	7.51621e-05	-7.0529	-11.2665	-0.934803
3307	AHR	0.000225818	-6.55741	-7.84971	-0.536652
13444	AGFG1	0.000268973	-6.46443	-7.07217	-0.494708
18578	PPP3R1	0.000405557	-6.26969	-6.90229	-0.512556
6380	CAP1	0.00040407	-6.25549	-7.2863	-0.877324
17167	SLC9A6	0.000396438	-6.24854	-6.70749	-0.516921
11834	ZNF592	0.000425259	-6.20333	-6.97891	-0.678915
17092	TXNRD1	0.000416807	-6.19781	-7.34664	-0.73724
17795	LCMT1	0.000492452	-6.11159	-11.0502	-1.40661
127	AP2B1	0.000518913	-6.0755	-6.75895	-0.878391
3689	KLF3	0.000702676	-5.93087	-6.76087	-0.586223
5210	MTERFD2	0.000788023	-5.8685	-6.54823	-0.486997
7206	CCM2	0.0010064	-5.75003	-6.18213	-0.463486
9950	RAB11FIP1	0.00129375	-5.62906	-6.76103	-0.780222
425	NDUFS1	0.00126811	-5.62617	-6.51956	-0.575769
8154	SOD1	0.00129057	-5.60726	-6.4821	-0.483094
7305	SLC31A1	0.00135702	-5.57446	-6.06564	-0.472814
9589	ASAP1	0.00152684	-5.51253	-6.98433	-0.830698
4065	CCND3	0.00153766	-5.499	-6.32402	-0.478816
6734	KRAS	0.00168156	-5.44993	-7.98139	-1.19633
7775	GIT2	0.00229001	-5.30582	-8.45954	-0.849961
13338	GLRX	0.00395578	-5.05866	-6.03323	-0.611431
19190	PLEKHO2	0.00399725	-5.04459	-6.04473	-0.57488
11696	BRD7	0.0046993	-4.96498	-5.72534	-0.606843
3874	ARHGDIB	0.00508564	-4.92152	-5.60185	-0.465869
9202	MRPL49	0.00720628	-4.7612	-5.44965	-0.60146
2420	ZMYND8	0.00779355	-4.7184	-5.35118	-0.563648
938	CYB5R4	0.00807866	-4.6942	-5.72733	-0.492605
2628	SMS	0.00826788	-4.67571	-5.38053	-0.516486
1391	CAPZB	0.00920622	-4.62075	-5.53472	-0.577905
6998	SNX14	0.00979486	-4.58572	-5.47898	-0.461714
10461	NBEAL2	0.0124367	-4.47404	-5.32435	-0.684647
20216	CTD-3214H19.4	0.0130474	-4.4454	-5.46343	-0.531382
11719	ARIH1	0.015181	-4.37193	-5.28164	-0.371877
289	MBTD1	0.0159075	-4.34408	-6.14483	-0.904332
6041	INO80	0.0157192	-4.34183	-5.92031	-0.442003
20352	CTD-2278I10.6	0.0155383	-4.33955	-5.1069	-0.639943
1195	MARK2	0.0166661	-4.30194	-5.17217	-0.572094
383	AGPS	0.0168494	-4.29013	-4.86683	-0.405591
11007	ATXN7	0.0184614	-4.2435	-4.57489	-0.311782
5604	NDUFA1	0.0204871	-4.19145	-4.89343	-0.387958
2107	NDUFB7	0.0247957	-4.10182	-5.03815	-0.467779
11107	PBRM1	0.0254416	-4.08402	-4.89354	-0.527957
6785	VHL	0.0261339	-4.06583	-5.44547	-0.452283
1361	STXBP2	0.0270106	-4.04507	-4.71247	-0.505205
15587	UBE2L3	0.0286861	-4.01259	-4.47481	-0.292516
5277	CLTA	0.0285243	-4.0088	-5.38174	-0.723514
14217	GALNT11	0.0282936	-4.00616	-5.32095	-0.652828
3181	CDK6	0.0313414	-3.95566	-4.95172	-0.646193
7666	KIAA1109	0.0309145	-3.95562	-4.4529	-0.550881
18608	PPP2R2A	0.0311664	-3.94619	-5.03844	-0.523529
1668	MTIF2	0.0335553	-3.90829	-4.66	-0.491345
13115	MRPL13	0.0335328	-3.90282	-5.12962	-0.684311
16993	GRK6	0.0332198	-3.90122	-5.50991	-0.676187
1875	TFAP4	0.0333823	-3.8935	-4.30304	-0.428991
1038	INPP5A	0.0365987	-3.84802	-4.83294	-0.533909
16187	CHM	0.0401129	-3.80274	-5.89028	-0.414907
4599	UCHL5	0.0410387	-3.78743	-4.44562	-0.362198
2455	GID8	0.0419742	-3.77231	-4.60496	-0.267097
4900	YLPM1	0.0426898	-3.75971	-6.14606	-0.873869
4943	YPEL5	0.0487249	-3.69708	-5.76463	-0.636259
471	BRD9	0.0491441	-3.68822	-4.62453	-0.36505
