## Supplemental Table 7 for "Parallel CRISPR screens reveal pathways controlling the cell surface levels of the attractant receptor FPR1"

### Sheet: Sheet1
ID	Gene	Adjusted p-value	Integrated Pscore	Integrated CLO	Integrated Effect Size
2596	CCDC22	8.57388e-27	30.3192	48.8816	2.49736				Commander Complex Associated
12758	COMMD5	1.85086e-26	29.6839	39.5088	1.57831				Retriever
1022	ROCK1	1.07625e-23	26.7433	41.1248	1.67659				HOPS (Rab binding)
4982	GNA13	2.19146e-23	26.3096	41.6012	1.69639				Actin related
2618	SLC35A2	2.4758e-21	24.1597	29.03	1.39306				Glycosylation\ Transport
20432	COMMD3-BMI1	6.81869e-20	22.6405	29.7125	2.8339
14167	RIC8A	6.72548e-20	22.5795	30.1834	2.45002				Retromer related
8691	COMMD10	1.51183e-19	22.1698	31.78	2.44882
1069	VPS35	1.73348e-19	22.0592	70.6223	4.47973
155	VPS41	9.53779e-19	21.2729	26.3784	1.76806
11879	VPS39	2.6008e-18	20.7959	29.3981	3.37347
7898	COMMD4	1.6254e-17	19.9622	21.0062	1.35066
11411	KIAA0196	5.26968e-17	19.4166	21.3108	1.65553
12400	COMMD8	1.36721e-16	18.9704	21.0631	1.15601
4082	GMDS	1.73326e-16	18.8374	21.3787	0.930371
12307	STAT3	2.95231e-16	18.5781	17.2487	3.36109
3848	VPS29	1.6272e-15	17.8105	26.7053	3.50755
20024	RP11-45M22.4	2.26576e-15	17.6419	22.3752	2.81367
4304	COMMD2	2.64446e-15	17.5513	39.271	1.88762
10448	IL6R	1.94278e-13	15.6629	17.909	2.53807
2356	HIF1A	2.13096e-13	15.6016	17.7929	1.14315
6392	TBC1D5	7.08817e-13	15.0594	17.4573	1.43119
12568	UGP2	8.15125e-13	14.9794	37.8977	4.3442
9968	HIAT1	8.64952e-13	14.9352	16.2104	1.44311
16650	NHLRC2	1.18657e-12	14.7801	21.2355	2.42391
2867	VPS18	1.6451e-12	14.6212	23.5862	3.58832
6884	MST4	5.98066e-12	14.0442	18.9509	0.766409
6841	IL6ST	5.98129e-12	14.0284	15.4471	3.3285
196	MYLIP	2.89903e-11	13.3277	14.6729	1.83361
5646	CCDC93	6.64191e-11	12.9529	12.2364	0.867955
10445	VPS11	6.44514e-11	12.9518	12.0248	0.890511
12688	B3GNT2	7.40221e-11	12.8778	14.3804	0.973715
2920	TSTA3	7.61453e-11	12.8522	12.3241	0.777712
9745	FLCN	1.48334e-10	12.5496	17.0928	3.28469
10803	MEMO1	3.00047e-10	12.2311	12.2959	1.47355
7156	KIAA1033	4.05177e-10	12.0884	11.0089	0.819908
3766	COMMD9	4.58364e-10	12.0229	14.1405	1.26291
19599	MEF2BNB	1.07062e-09	11.6429	18.6269	1.43114
16400	BLOC1S2	1.17707e-09	11.5905	15.9767	1.86754
3157	USF2	1.64979e-09	11.4329	12.4367	1.04205
8293	RFWD2	6.26247e-09	10.8428	10.0562	0.821492
9864	VPS37A	8.16499e-09	10.7172	10.1017	0.854164
10964	STT3B	8.97006e-09	10.6661	11.0961	1.63988
4037	SNX3	1.30413e-08	10.4936	9.61185	0.683137
2824	C16orf62	1.53564e-08	10.4129	12.5823	1.49176
7947	IQGAP1	4.17599e-08	9.96884	12.0788	1.47662
1322	RAB7A	5.0573e-08	9.87634	8.73514	0.602593
10376	PDXK	5.73232e-08	9.81278	9.19679	0.667768
11587	TSC1	6.06516e-08	9.77932	8.60507	0.550532
4451	UXS1	9.45502e-08	9.57772	9.82909	0.729239
8447	VPS54	1.07319e-07	9.51411	8.43302	0.579712
14296	MPI	1.1464e-07	9.47701	8.91528	0.940022
6405	MGAT1	1.12983e-07	9.47507	8.50251	0.91202
2627	MAGT1	1.30277e-07	9.40509	8.42681	0.886149
7005	MAP3K7	1.67029e-07	9.2892	8.67859	0.814987
7940	DET1	2.09634e-07	9.18271	9.65652	0.974781
6623	AP3B1	2.38351e-07	9.11926	8.2982	0.752434
3928	CMAS	2.48156e-07	9.0942	8.21102	0.574157
3603	DPH1	3.91435e-07	8.88884	9.15528	0.810187
986	ZFAT	5.04247e-07	8.77156	11.0834	0.952185
10664	JAK1	9.54182e-07	8.48739	8.07618	1.08116
4895	KDSR	9.42355e-07	8.48575	7.93942	0.502251
1164	FAM3A	1.488e-06	8.28041	9.02342	0.928862
1492	RAB21	1.59104e-06	8.2445	9.78709	1.33874
16558	C17orf59	2.09191e-06	8.1189	11.1156	1.43727
11731	C10orf32	2.17364e-06	8.09562	7.71948	0.80587
7136	TMEM127	2.22311e-06	8.07932	7.3507	0.566559
6419	DIAPH1	2.19306e-06	8.0788	8.03215	0.876439
16789	HTT	2.22625e-06	8.06593	8.42462	0.73925
9448	EPG5	2.19854e-06	8.06512	7.59325	0.942033
19806	RP11-644F5.10	2.65036e-06	7.97779	23.3515	2.43826
8695	YIPF5	2.95004e-06	7.9252	8.8232	0.919336
4875	RAB14	3.44894e-06	7.85135	7.18806	0.567581
9039	COMMD3	3.65267e-06	7.82051	16.4579	2.21771
16772	LRP10	4.11868e-06	7.76254	7.14016	0.758957
995	KLF6	4.23305e-06	7.74489	8.00611	0.954872
4674	TXNIP	7.20027e-06	7.50852	8.24141	1.05973
11542	ARF6	7.49537e-06	7.48547	6.70171	0.444675
14141	FLII	7.64784e-06	7.47119	6.58229	0.521177
6208	DDA1	8.64876e-06	7.41231	7.29279	0.881961
4677	GALE	1.01434e-05	7.33769	7.439	0.845057
17028	MAN1A2	1.11495e-05	7.29129	6.71218	1.06595
12519	ZEB2	1.24592e-05	7.23779	7.4413	0.815912
954	PPP2R5A	1.2631e-05	7.22664	7.19557	0.522907
18487	VPS16	1.26319e-05	7.22147	6.53972	1.05154
13419	NMNAT1	1.30724e-05	7.2015	6.75216	0.403749
7817	RB1	1.4307e-05	7.15729	7.11482	0.87238
5079	ARL1	1.64136e-05	7.09267	6.97424	0.839866
9182	COMMD7	1.66321e-05	7.08202	7.72675	0.993445
5063	ALG5	1.82848e-05	7.03602	6.3614	0.408569
6941	APC	1.97824e-05	6.99703	7.31329	1.12049
15115	SETD3	2.22383e-05	6.94147	8.12509	0.844562
16211	RALGAPA2	2.23309e-05	6.93497	6.46316	0.573539
1908	DTX2	5.94352e-05	6.50518	6.28588	0.666411
2357	KIAA0247	6.75771e-05	6.44483	5.74214	0.527189
16626	CD47	6.90138e-05	6.43115	4.59808	0.46779
2409	GSS	9.74602e-05	6.27676	6.33808	0.953181
907	AP3D1	0.000123744	6.1686	5.67091	0.54167
7227	VEZF1	0.000157529	6.05936	5.58167	0.757146
648	CELF2	0.000187781	5.9787	5.28232	0.435623
5084	CCDC53	0.000190885	5.96726	8.48246	1.21377
8377	SNAPIN	0.000202506	5.93732	6.10112	0.887358
11681	RAB8B	0.000208195	5.92105	5.29586	0.580675
13582	MSL2	0.000218343	5.89618	6.12197	0.811274
12690	TMED10	0.000235108	5.8599	5.60666	0.259261
7545	ACTR2	0.000234317	5.85725	5.28191	0.547813
2063	SIRT1	0.000259983	5.80803	5.53997	1.01633
3159	KXD1	0.000258369	5.80669	6.3198	0.901736
14756	SLC35C1	0.00034823	5.67306	5.33599	0.536875
8837	TLK2	0.000392001	5.61768	5.78735	1.04474
1859	SPTLC1	0.000402874	5.60186	5.41775	0.496495
11590	LOH12CR1	0.000497316	5.5065	5.32284	0.779482
4339	PIKFYVE	0.000509123	5.49245	5.61098	0.791244
8449	ASXL2	0.000531468	5.46997	4.89343	0.570623
15760	RXRA	0.000555897	5.44666	5.78795	0.746926
4524	CACYBP	0.000614053	5.39969	5.23545	0.494526
13971	FAM91A1	0.000672292	5.35661	5.39	0.460632
2833	CSK	0.000746083	5.30769	5.30682	0.961842
18539	FNIP1	0.000805903	5.27053	4.96499	0.828316
10207	B4GALT3	0.000819357	5.2597	4.73813	0.359151
5671	VASP	0.000864416	5.23285	4.59646	0.53973
2476	CSNK2A1	0.000860704	5.23114	4.94271	0.443659
2084	FAM21A	0.000876426	5.21974	6.24823	0.818381
5305	VPS26A	0.000910386	5.19971	5.20313	0.791113
1353	NT5C2	0.000936733	5.18383	4.67126	0.418866
6401	NR1H2	0.00131664	5.03252	4.95269	0.572109
5098	UBIAD1	0.00157723	4.95066	4.26498	0.53475
17532	BAG6	0.00165035	4.92757	5.48198	0.976698
9848	RRAGA	0.00173961	4.90131	4.94132	0.92548
15625	IKZF1	0.00192711	4.85351	4.83129	0.604358
16304	NELFB	0.00194388	4.84642	4.51734	0.52456
12910	CANT1	0.00194417	4.84305	4.94696	0.358578
4657	UAP1	0.00198658	4.8304	5.06539	0.44277
6664	COG6	0.00208914	4.80528	3.83236	0.346837
11384	INTS1	0.00213058	4.79352	4.66293	0.558898
2145	CABIN1	0.00213379	4.78967	4.51934	0.519631
901	SBNO2	0.00220497	4.77223	5.25424	0.743465
2475	RASSF2	0.00224449	4.76136	4.08434	0.45509
10150	CNOT11	0.00238744	4.73141	4.28663	0.547608
4823	RPN2	0.00248271	4.7113	5.46987	0.916779
11829	COG1	0.00257098	4.69304	5.03409	0.733907
18255	COG8	0.00264825	4.67711	4.74784	0.648947
13932	B3GNT5	0.00294746	4.62757	4.37118	0.355502
16436	STK40	0.00337882	4.56523	4.78515	0.522855
16205	SRSF10	0.00336713	4.56373	4.18968	0.792913
453	VIM	0.00376422	4.51233	4.44726	0.632282
7425	ARRB1	0.00380103	4.50514	4.00877	0.47182
9944	ZDHHC5	0.00401429	4.47849	4.42016	0.650561
4332	MOB1A	0.00443844	4.43194	4.14274	0.42161
7954	PMM2	0.00477401	4.39738	4.28449	0.654439
11344	BRI3	0.00502215	4.37249	4.03335	0.578961
11015	TIPARP	0.00537831	4.33987	4.13494	0.380613
13623	GLMN	0.00539475	4.33569	4.41713	0.526331
552	CLEC16A	0.0054845	4.3257	5.45226	0.847316
18842	RP11-159G9.5	0.00557024	4.31615	4.25076	0.479314
16888	PSAP	0.00576079	4.29875	3.90843	0.425202
4413	UNC50	0.00587433	4.2875	4.17482	0.517451
4712	DPH5	0.00602444	4.27378	4.49517	0.62844
7677	BMP2K	0.00618572	4.25957	4.45419	0.572057
19853	CTC-554D6.1	0.00654852	4.23209	2.93007	0.893005
1360	ARHGEF1	0.00704191	4.19784	7.35568	1.16898
12873	JAGN1	0.00699891	4.19781	4.06163	0.502933
476	SLC39A9	0.00708838	4.18962	3.81964	0.657555
16746	TBC1D9B	0.00729104	4.17472	4.5409	0.752698
13381	EHBP1L1	0.00749937	4.15985	3.46533	0.447725
15455	NELFA	0.00796999	4.13079	4.07272	0.691996
7174	COG3	0.00801324	4.12583	4.65249	0.68554
3641	LAMTOR3	0.00829481	4.10824	3.96875	1.12648
5552	RREB1	0.00826999	4.10696	4.35867	0.855411
11704	API5	0.0085956	4.08763	3.83309	0.390329
10938	ARPC2	0.00861856	4.08392	3.0134	0.593121
2591	STAG2	0.00866874	4.07887	4.2111	0.567125
19830	IFRG15	0.0086993	4.07483	4.67256	0.920194
3846	ARPC3	0.00874212	4.07019	3.79375	0.654266
2767	TSC2	0.00906722	4.05184	3.73671	0.414657
13452	EIF1	0.00935611	4.03575	3.97213	0.531534
7238	ACTL6A	0.00966222	4.01931	3.89987	0.649691
6446	RARA	0.0100662	3.99907	3.87768	0.304462
1828	BRAP	0.0100454	3.99754	3.99058	0.455667
8616	CENPC	0.0104892	3.97634	3.47079	0.473129
6377	NFATC1	0.0107346	3.96389	3.83625	0.609918
7254	VPS45	0.0107984	3.95892	4.32438	0.337409
16861	SERPINB2	0.0111428	3.94291	3.49677	0.578036
10171	ZFAND2B	0.0115059	3.92662	3.78444	0.656982
8253	LMO4	0.011775	3.91422	3.48818	0.536819
2231	PACSIN2	0.012274	3.89386	4.12176	0.524572
19741	RP11-512M8.5	0.0124389	3.88573	3.66007	0.81687
19177	ARPC4	0.0123816	3.88542	2.80924	0.58355
2432	STK4	0.0124471	3.88082	3.72131	0.499248
10442	ZBTB7B	0.0125021	3.87662	3.62327	0.940328
15070	BCOR	0.0127526	3.86572	4.81975	0.912194
5845	CANX	0.0129972	3.8552	3.60833	1.00994
5976	RAC2	0.0133229	3.8422	4.23303	0.414918
3317	TMEM248	0.0137666	3.82573	3.85268	0.652082
10394	LSS	0.0139129	3.8189	3.8797	0.496972
6609	DPH2	0.0155469	3.76845	3.6097	0.485835
13203	PPP1CA	0.016077	3.75168	4.01277	0.621748
8331	SNX27	0.0161272	3.74813	3.76857	0.634461
6060	COPB1	0.0160632	3.74767	3.4561	0.269721
5673	GPCPD1	0.0168062	3.72586	3.8484	0.691616
1303	FGF4	0.0172954	3.71123	3.12405	0.565076
17153	NCOA6	0.0181102	3.68908	3.97363	0.775637
13126	CEBPB	0.018942	3.66743	3.43781	0.600002
3554	DDX5	0.0190032	3.6639	3.81645	0.634984
11944	DOLPP1	0.0189979	3.6619	3.68337	0.615497
14664	PJA1	0.0189254	3.66144	3.89002	0.697999
2322	GNPNAT1	0.018847	3.66114	3.80519	0.385791
1505	CNOT4	0.0188155	3.65978	3.90629	0.600933
3147	COPE	0.0191345	3.65039	3.52493	0.537547
805	SLC2A3	0.0193838	3.6427	3.89011	0.542182
13033	PCDHB1	0.0194374	3.63944	3.90456	0.479293
12944	POLR1C	0.0200364	3.6242	3.37502	0.387206
8749	PPP1R18	0.0210627	3.60046	3.28822	0.434695
14025	RHOG	0.0216472	3.58654	3.65813	0.481948
486	GRN	0.0226279	3.56527	3.70337	0.54306
3284	C1GALT1	0.0230555	3.55513	3.48451	0.456085
17139	LRBA	0.0230188	3.55381	3.35321	0.387615
5596	TM9SF2	0.0241339	3.53127	3.22642	0.353653
16448	KRTAP5-3	0.024984	3.51425	3.33712	0.354733
11970	RNF214	0.0256326	3.50114	3.45442	0.652152
11101	BAP1	0.0256906	3.49819	3.21424	0.342206
2201	CENPM	0.0258379	3.49375	3.64853	0.262802
15851	TPCN1	0.0271807	3.46979	3.16643	0.341529
6184	EXOC3L2	0.0282124	3.45167	3.55219	0.373418
15497	PRMT3	0.0287067	3.44219	3.69023	0.822614
1204	STK10	0.0288919	3.43747	3.38732	0.641839
3492	ZNHIT3	0.0289775	3.43427	2.88617	0.470968
6565	VPS13B	0.0289243	3.43316	3.37256	0.518921
4168	LNPEP	0.0288535	3.43232	4.09106	0.813113
2180	HPS4	0.0292627	3.42431	3.53715	0.467286
11585	AK8	0.0291712	3.42379	3.80563	0.62168
13142	CERS6	0.0292293	3.42105	3.29874	0.406972
2265	MYH9	0.0291837	3.41986	3.51785	0.535381
4303	WDR48	0.0294363	3.41426	2.98231	0.351891
8405	SRP9	0.0312887	3.3859	3.61367	0.293504
4201	CSNK1A1	0.0325046	3.3675	1.9632	1.47561
5038	SLC10A7	0.0325817	3.36463	3.13629	0.322856
3199	MTPN	0.0352514	3.3286	3.59335	0.432283
11569	PDZD8	0.0366573	3.3098	3.18923	0.454883
1892	USP48	0.0366423	3.30816	3.39015	0.351542
12084	WDR81	0.0366853	3.30585	3.34267	0.363841
15423	WT1	0.0365566	3.30557	3.20943	0.426841
3542	GOSR1	0.0369184	3.29951	3.12572	0.282422
10756	LRRC52	0.0373454	3.29273	3.4013	0.385538
10185	TAGLN2	0.0378694	3.2849	3.17733	0.394336
18016	TRBJ2-7	0.0377728	3.28424	3.01077	0.719907
3195	WDR91	0.0376343	3.28408	3.3874	0.566504
13964	BASP1	0.0376363	3.2823	3.44518	0.413059
3076	GLTSCR2	0.0386414	3.2691	3.97221	0.321582
17886	TXNRD3NB	0.0404374	3.24763	3.66237	0.593956
1425	MLLT10	0.0406413	3.24371	3.4055	0.488905
19443	ARPC4-TTLL3	0.0420939	3.22674	3.08414	0.643546
16135	LAMTOR4	0.0420086	3.2259	3.29488	0.645765
5417	ENKD1	0.0419903	3.22437	2.67028	0.652462
3515	TUBD1	0.0421079	3.22145	3.17366	0.276395
8029	VPS53	0.0425473	3.21524	3.1432	0.300658
17357	FAM231D	0.0424686	3.21435	3.52959	0.448923
10119	XDH	0.0426549	3.21077	3.52741	0.373601
7595	RPS24	0.0439093	3.1965	3.18635	0.321519
15642	ATP6V0C	0.0441961	3.192	3.45992	0.787571
5344	NCKAP1L	0.0443177	3.18914	3.02548	0.515779
6736	LARS	0.0449051	3.18176	3.14484	0.480439
16146	COMMD6	0.0448262	3.18087	3.53863	0.636175
7583	DNAJC13	0.0449553	3.17797	2.12572	0.471441
8556	SHQ1	0.0452509	3.17348	3.40962	0.707108
1154	SEL1L	0.0451021	3.17328	3.47037	0.622184
8596	TCTA	0.0457971	3.16501	2.87328	0.319321
834	MON2	0.0473793	3.14863	3.11235	0.593073
9206	VPS51	0.0476826	3.14424	3.54757	0.426299
358	WAS	0.0484419	3.13577	2.78876	0.412636
6507	TRIM5	0.0483145	3.13531	3.1964	0.645507
6085	MPDU1	0.0481425	3.13526	2.91456	0.716514
15995	PLEKHN1	0.0480862	3.13417	3.09949	0.622992
5397	PLA2G12A	0.0482007	3.13155	3.03585	0.625425
14211	PLEC	0.0481914	3.13005	3.18047	0.464928
672	KIAA2022	0.0490699	3.12063	3.02779	0.386317
12147	MLST8	0.04955	3.11483	2.86646	0.768572
