## Supplemental Table 8 for "Parallel CRISPR screens reveal pathways controlling the cell surface levels of the attractant receptor FPR1"

### Sheet: Sheet1
Primer or Guide Name	Sequence (5' -> 3')
oEA20 (3XHA-FPR1 Fwd)	cttccatttcaggtgtcgtgagGATCCATGTACCCATACGATG
oEA28 (3XHA-FPR1 Rvs)	ccgtcgactctagagcggccgcTCACTTTGCCTGTAACTCCACCTctg
GFP CRISPR guide	ggcgagggcgatgccaccta
ARRB1 CRISPR guide #1	GGGGCTTCTTGTCCTCGG
ARRB1 CRISPR guide #2	GTCCCGCTTTCCCAGGTAGA
ARRB2 CRISPR guide #1	GACGGAGCATGGAAGATTCT
ARRB2 CRISPR guide #2	GGACCGGCTGCTGAGGAAGC
Safe-targeting (ST) guide	GAGCAGAGACCTCCTGAACC
ARRB1 Amplicon Seq Fwd	ACACTCTTTCCCTACACGACGCTCTTCCGATCTCCCACAGAGCTTGGGACAG
ARRB1 Amplicon Seq Rvs	GACTGGAGTTCAGACGTGTGCTCTTCCGATCTCCTCACCGCCCTCTTATG
ARRB2 Amplicon Seq Fwd	ACACTCTTTCCCTACACGACGCTCTTCCGATCTGCGTCTCCAGCCTCTTAG
ARRB2 Amplicon Seq Rvs	GACTGGAGTTCAGACGTGTGCTCTTCCGATCTCATGTCCTGCCCTAGGAG
ADRBK1 (GRK2) CRISPRi guide #1	GgCCCCGACTGCAGTCCCGG
ADRBK1 (GRK2) CRISPRi guide #2	GCCCGCCGGGACTGCAGTCG
ADRBK2 (GRK3) CRISPRi guide #1	GTACGGTCGCCCTCCCCTCG
ADRBK2 (GRK3) CRISPRi guide #2	GCCCTCGTGGCCACCCCGAG
GRK5 CRISPRi guide #1	Ggagtgacagagacacgcgg
GRK5 CRISPRi guide #2	Ggggggaggggggacacaga
GRK6 CRISPRi guide #1	GCGAtcggcgcggctcggcg
GRK6 CRISPRi guide #2	GgctcgCAGTGAccgcgccg
Non-targeting (NT) guide	GTGCACCCGGCTAGGACCGG
oEA127 (GRK2 qPCR Fwd)	ATGGAGAAGAGCAAGGCCAC
oEA128 (GRK2 qPCR Rvs)	ATGACACTGCGGATGCTGG
oEA129 (GRK6 qPCR Fwd)	ACCGACCAGGACTTCTACCA
oEA130 (GRK6 qPCR Rvs)	CGGTCTCCACCATCTCGTTC
oEA290 (GRK3 qPCR Fwd)	TGACCGAATGACACTCACCG
oEA291 (GRK3 qPCR Rvs)	TTACTTCCTGTGAGCCGCC
oEA292 (GRK5 qPCR Fwd)	CTGGACTCCGTGGCAGAATA
oEA293 (GRK5 qPCR Rvs)	TGGCCAACTTGGGCTATGAA
G6PD qPCR Fwd	gtgacctggccaagaagaag
G6PD qPCR Rvs	gaagggctcactctgtttgc
oSRC1 (Sequencing Primer)	GCCACTTTTTCAAGTTGATAACGGACTAGCCTTATTTAAACTTGCTATGCTGTTTCCAGCTTAGCTCTTAAAC
oSRC2 (PCR 1 Forward)	aggcttggatttctataacttcgtatagcatacattatac
oSRC3 (PCR 1 Reverse)	acatgcatggcggtaatacggttatc
oSRC4 (PCR 2 Reverse)	caagcagaagacggcatacgagatgcacaaaaggaaactcaccct
oSRC16 (TruSeq Index 26)	aatgatacggcgaccaccgagatctacacGATCGGAAGAGCACACGTCTGAACTCCAGTCACatgagcCGACTCGGTGCCACTTTTTC
oSRC17 (TruSeq Index 27)	aatgatacggcgaccaccgagatctacacGATCGGAAGAGCACACGTCTGAACTCCAGTCACattcctCGACTCGGTGCCACTTTTTC
oSRC18 (TruSeq Index 28)	aatgatacggcgaccaccgagatctacacGATCGGAAGAGCACACGTCTGAACTCCAGTCACcaaaagCGACTCGGTGCCACTTTTTC
oSRC19 (TruSeq Index 29)	aatgatacggcgaccaccgagatctacacGATCGGAAGAGCACACG TCTGAACTCCAGTCACcaactaCGACTCGGTGCCACTTTTTC
ARF1 CRISPR guide	GCTGTCCACCACGAAGATC
ARF6 CRISPR guide #1	GTTCAACGTATGGGATGT
ARF6 CRISPR guide #2	GTTCAACGTATGGGATGT
ARF6 g1 Amplicon Seq Fwd	ACACTCTTTCCCTACACGACGCTCTTCCGATCTCAATGACCGGGAGATGAGG
ARF6 g1 Amplicon Seq Rvs	GACTGGAGTTCAGACGTGTGCTCTTCCGATCCTCTCCTTCCAGGGGATG
ARF6 g2 Amplicon Seq Fwd	ACACTCTTTCCCTACACGACGCTCTTCCGATCTTTGAAGCTGGGCCAGTCG
ARF6 g2 Amplicon Seq Rvs	GACTGGAGTTCAGACGTGTGCTCTTCCGATCTGCGCAGTCCACTACGAAG
oEA310 (ARF6 qPCR Fwd)	GGATCCTCATGTTGGGCCTG
oEA311 (ARF6 qPCR Rvs)	CGTCTCCACGTTGAAACCCA
